# Cross-regulation of amino acid synthesis and catabolic electron transfer in bacteria

**DOI:** 10.1101/2024.12.27.630285

**Authors:** Hisae Mogi, Keisuke Tomita, Atsumi Hirose, Erika Yoshino, Takuya Kasai, Atsushi Kouzuma, Kazuya Watanabe

## Abstract

Amino acids are essential for life, serving primarily as the building blocks of proteins. Although the intracellular metabolic fate of amino acids is known, their roles in the global regulation of metabolic pathways are poorly characterized. Here, we investigated the function of amino acids as signaling molecules that modulate the catabolic activity of bacterial cells. Using the model bacterium *Shewanella oneidensis* MR-1, we showed that methionine activates catabolic processes, including extracellular electron transfer, at submillimolar concentrations. This regulation is mediated by MetR, a transcription factor that regulates methionine biosynthesis. In addition, the MetR-mediated regulation of catabolic electron transfer was observed in *Aeromonas hydrophila*. These findings reveal methionine-induced signaling cascades that cross-regulate amino acid biosynthesis and catabolism in bacteria. Our study highlights a novel physiological role for amino acids, suggesting their involvement in the coordinated regulation of anabolism and catabolism, particularly in bacteria that thrive in nutrient-limited habitats.
