## Supplementary Data S1 for "Cross-regulation of amino acid synthesis and catabolic electron transfer in bacteria"

### Sheet: Sheet1
Supplementary Data S1. Upregulated genes in MR-1 cells grown under Met-supplemeted conditions.
Locus tag	Gene	Log2FC (Met +/-)	P-value	Annotation
SO_0018	-	1.57271	0.000579889	MOSC domain protein
SO_0019	tusA	1.5876	0.000712796	tRNA 2-thiouridine synthesizing protein TusA
SO_0026	-	1.00061	0.0028322	transcriptional regulator ArsR family
SO_0027	hemG	2.5288	0.00210073	oxygen-independent protoporphyrinogen oxidase HemG
SO_0031	fmt	1.02301	0.038813	methionyl-tRNA formyltransferase Fmt
SO_0044	-	1.19359	0.00153971	protein of unknown function UPF0153
SO_0045	nsrR	1.45111	0.00370422	nitrite-sensitive transcriptional repressor NsrR
SO_0055	-	1.00558	0.0102856	tetratricopeptide repeat-containing protein
SO_0065	mogA	1.90453	0.0102723	molybdenum cofactor biosynthesis protein MogA
SO_0084	mtnC	1.63196	0.000626427	2,3-diketo-5-methylthio-1-phosphopentane phosphatase MtnC
SO_0088	-	1.07766	0.0119196	predicted periplasmic protein
SO_0090	-	1.6346	0.0443939	periplasmic protein of unknown function DUF442
SO_0101	fdnG	1.71568	0.00715413	nitrate-inducible formate dehydrogenase molybdopterin-binding subunit FdnG
SO_0102	fdnH	2.02366	0.00278694	nitrate-inducible formate dehydrogenase iron-sulfur subunit FdnH
SO_0103	fdnI	1.69137	0.0127328	nitrate-inducible formate dehydrogenase cytochrome b subunit FdnI
SO_0109	yedF	1.87145	0.00362485	SirA family protein YedF
SO_0114	-	1.09287	0.00777355	periplasmic protein of unknown function DUF3157
SO_0138	moeA	1.04518	0.00483369	molybdenum cofactor biosynthesis protein MoeA
SO_0141	-	1.06569	0.00232494	nitrate/nitrite-responsive bifunctional diguanylate cyclase/phosphodiesterase with PAS sensory domain
SO_0147	-	2.56213	0.0353269	predicted periplasmic protein
SO_0154	-	2.66679	0.000286266	inner membrane protein of unknown function DUF893
SO_0195	selU	1.34009	0.000916887	selenophosphate-dependent tRNA 2-selenouridine synthase SelU
SO_0196	selD	1.01767	0.00165916	selenophosphate synthase SelD
SO_0203	-	1.42655	0.0395715	predicted periplasmic protein
SO_0215	coaA	1.01595	0.00209447	pantothenate kinase CoaA
SO_0224	rpoB	1.04525	0.0161882	DNA-directed RNA polymerase beta subunit RpoB
SO_0259	ccmE	1.22135	0.00510454	ABC-type heme export system chaperone component CcmE
SO_0260	ccmD	1.19894	0.00696636	ABC-type heme export system CcmE-interacting component CcmD
SO_0262	ccmB	1.94026	0.000442256	ABC-type heme export system permease component 1 CcmB
SO_0263	ccmA	1.04896	0.0044762	ABC-type heme export system ATPase component CcmA
SO_0265	ccmI	1.1149	0.0171897	apo-cytochrome c chaperone CcmI
SO_0275	argC	1.24891	0.0280626	N-acetyl-gamma-glutamyl-phosphate reductase ArgC
SO_0292	rpe	1.48956	0.000718441	ribulose-phosphate 3-epimerase Rpe
SO_0295	-	1.02477	0.000906654	transcriptional regulator LysR family
SO_0300	lppC	1.01374	0.00515389	outer membrane lipoprotein LppC
SO_0301	rsmI	1.25778	0.0436687	16S rRNA (cytidine1402-2\'-O)-methyltransferase RsmI
SO_0302	-	1.40475	0.000407627	protein of unknown function
SO_0323	-	1.13926	0.00745275	predicted membrane protein
SO_0324	ygbA	2.42298	0.00790651	nitrosative stress induced protein YgbA
SO_0325	ychN	3.22893	0.0251471	protein YchN
SO_0326	-	1.96001	0.000974261	uncharacterized protein SO_0326
SO_0346	prpR	1.17491	0.00276268	methycitrate-responsive transcriptional regulator of methylisocitrate utilization PrpR
SO_0350	-	1.40437	0.00475371	protein of unknown function DUF1963
SO_0382	hsdS	1.0055	0.00249979	type I restriction-modification system restriction endonuclease DNA specificity subunit HsdS
SO_0386	-	2.15692	0.000562711	excisionase/response regulator inhibitor-like protein
SO_0396	frdC	2.25236	0.000365238	quinol:fumarate reductase menaquinol-oxidizing subunit FrdC
SO_0397	frdC	2.41871	0.000289404	quinol:fumarate reductase menaquinol-oxidizing subunit FrdC
SO_0398	frdA	1.97369	0.000867714	quinol:fumarate reductase FAD-binding subunit FrdA
SO_0399	frdB	1.16471	0.0191426	quinol:fumarate reductase FeS subunit FrdB
SO_0402	-	1.79651	0.025836	transcriptional regulator LysR family
SO_0403	-	1.01147	0.0282645	predicted outer membrane protein
SO_0409	-	1.8185	0.00123561	thioredoxin family protein
SO_0433	rsd	1.82571	0.00165285	regulator of sigma D Rsd
SO_0435	hemE	1.15693	0.0038554	uroporphyrinogen decarboxylase HemE
SO_0439	-	1.05253	0.00371922	uncharacterized protein SO_0439
SO_0443	zntR	2.08348	0.000289145	zinc and cadmium (II) responsive transcriptional activator ZntR
SO_0444	-	1.07049	0.00535109	zinc/cadmium-responsive efflux pump
SO_0458	-	1.28946	0.0012601	uncharacterized protein SO_0458
SO_0459	-	1.08413	0.00674265	putative ATPase DUF853 family
SO_0476	sirH	1.58739	0.000607741	cytochrome c maturation system periplasmic thioredoxin SirH
SO_0486	nosD	2.0031	0.00114664	ABC-type copper transport system substrate-binding component NosD
SO_0490	-	2.4352	0.000652833	transmembrane transcriptional regulator CadC family
SO_0503	arsP	2.02405	0.000257612	permease of unknown function DUF318 ArsP
SO_0514	-	1.33257	0.000452722	protein of unknown function DUF3478
SO_0515	-	1.19553	0.00384997	DUF3012 domain-containing lipoprotein
SO_0516	-	1.10107	0.0145862	uncharacterized protein SO_0516
SO_0518	-	1.69148	0.000273904	heavy metal efflux pump secretin component CzcC family
SO_0533	arsC2	1.2068	0.0197197	thioredoxin-coupled cytoplasmic arsenate reductase ArsC2
SO_0543	-	2.71397	0.000232071	uncharacterized protein SO_0543
SO_0552	-	1.21083	0.00469042	predicted periplasmic protein
SO_0554	-	1.18389	0.00167565	periplasmic protein of unknown function DUF3016
SO_0556	-	1.15169	0.0237732	uncharacterized protein SO_0556
SO_0572	-	1.30858	0.000785024	enoyl-CoA hydratase/isomerase family protein
SO_0573	-	1.05936	0.00479839	protein of unknown function of DUF3530
SO_0576	-	1.68655	0.000552113	predicted ATPase PhoH family
SO_0581	-	3.20567	0.00242081	Zn-binding protein
SO_0582	tpmT	1.81653	0.00325087	thiopurine S-methyltransferase TpmT
SO_0595	-	2.81129	0.00113586	protein of unknown function
SO_0598	yjeF	1.97716	0.000503076	hydroxyethylthiazole kinase-related protein YjeF
SO_0623	-	1.07731	0.0143219	uncharacterized protein SO_0623
SO_0624	crp	1.62176	0.00308849	cAMP-responsive regulator of catabolite repression Crp
SO_0636	-	1.08342	0.00321166	toxin-antitoxin system toxin GNAT family
SO_0637	-	1.08777	0.00318837	toxin-antitoxin system antidote Rhh family
SO_0653	-	3.62406	0.035733	Mu phage uncharacterized protein
SO_0670	-	1.04142	0.0124486	Mu phage uncharacterized protein
SO_0671	-	1.33344	0.00141707	Mu phage uncharacterized protein
SO_0672	-	1.00995	0.00504538	Mu phage signal peptidase I domain protein
SO_0694	galK	1.03839	0.00258576	galactokinase GalK
SO_0696	dsbD	2.6043	0.0216224	protein-disulfide reductase DsbD
SO_0703	groES	1.55717	0.0165359	10 kDa chaperonin GroES
SO_0704	groEL	1.49091	0.0343804	60 kDa chaperonin GroEL
SO_0719	-	2.92276	0.0412223	TonB-dependent hemoprotein receptor
SO_0727	-	1.96035	0.000289404	protein of unknown function DUF134
SO_0728	-	1.95877	0.00037692	hypothetical protein SO_0728
SO_0740	-	2.05394	0.000407627	Dyp-type heme-dependent peroxidase
SO_0777	ubiH	2.41429	0.0130186	2-octaprenyl-6-methoxyphenol hydroxylase UbiH
SO_0796	-	1.26855	0.0269301	diguanylate cyclase
SO_0797	-	1.48572	0.000613086	periplasmic thioredoxin-family protein
SO_0798	-	2.18871	0.000612173	TonB-dependent receptor
SO_0805	-	1.34933	0.00755536	CBS domain containing protein
SO_0807	-	2.08747	0.00826633	predicted phosphoribosyltransferase
SO_0810	rbsK	1.1293	0.00983186	ribokinase RbsK
SO_0811	rihA	3.71914	0.0256753	pyrimidine-specific ribonucleoside hydrolase RihA
SO_0826	-	2.07089	0.00330892	protein of unknown function DUF342
SO_0835	-	2.26726	0.000452722	putative periplasmic peptidase C15 superfamily
SO_0843	-	2.644	0.0180893	transcriptional regulator LysR family
SO_0844	-	1.22516	0.000820635	uncharacterized protein SO_0844
SO_0851	-	1.97089	0.00078365	PilD processed protein
SO_0852	-	2.58064	0.000489272	PilD processed protein
SO_0853	-	3.26877	0.00132281	PilD processed protein
SO_0854	-	2.19316	0.00088729	PilD processed protein
SO_0861	ygfZ	2.28586	0.0114487	folate-dependent protein involved in synthesis and repair of FeS clusters YgfZ
SO_0869	panC	1.34058	0.000607741	pantoate--beta-alanine ligase PanC
SO_0870	panB	1.34551	0.00143872	3-methyl-2-oxobutanoate hydroxymethyltransferase PanB
SO_0873	yadB	1.18059	0.00120903	glutamyl-Q-tRNA-Asp synthetase YadB
SO_0874	dksA	1.09792	0.00550064	RNA polymerase-binding protein DksA
SO_0902	nqrA	1.52443	0.00111165	Na-translocating NADH-quinone reductase subunit A NqrA
SO_0903	nqrB	1.68325	0.00246639	Na-translocating NADH-quinone reductase subunit B NqrB
SO_0904	nqrC	4.09462	0.0349358	Na-translocating NADH-quinone reductase subunit C NqrC
SO_0905	nqrD	1.24806	0.0116075	Na-translocating NADH-quinone reductase subunit D NqrD
SO_0935	nhaD	2.08595	0.000373634	sodium:proton antiporter NhaD
SO_0936	-	1.30623	0.000944117	transmembrane transcriptional regulator
SO_0937	-	1.1627	0.00141707	uncharacterized protein SO_0937
SO_0940	-	2.15547	0.000389157	transmembrane transcriptional regulator
SO_0941	-	3.53015	0.031575	predicted transmembrane protein
SO_0944	-	2.3134	0.000270086	radical SAM protein TatD family-associated
SO_0956	ahpF	1.34339	0.00493549	alkyl hydroperoxide reductase flavoprotein component AhpF
SO_0968	ldhA	1.96357	0.000820412	fermentative lactate dehydrogenase NADH dependent LdhA
SO_0970	fccA	2.92221	0.000436782	periplasmic fumarate reductase FccA
SO_0971	-	2.47097	0.000273904	predicted membrane protein
SO_0972	-	2.06786	0.000217951	SAM dependent methyltransferase
SO_0975	-	3.28017	0.000162415	disulphide interchange protein DsbD family
SO_0977	ohrR	3.59399	0.0218676	hydroperoxide resistance transcriptional regulator OhrR
SO_0987	-	1.11304	0.000891262	methyl accepting sensory transducer with Cache_2 small molecule binding domain
SO_0988	-	1.05166	0.0118974	molybdopterin-binding oxidoreductase
SO_0994	-	1.3617	0.0147483	lipoprotein of unknown function DUF2846
SO_1007	lysW	1.10436	0.0148665	lysine transporter LysW
SO_1044	artI	1.90407	0.0164433	ABC-type arginine uptakesystem substrate-binding component ArtI
SO_1045	-	1.71487	0.000492936	putative outer membrane protein
SO_1048	lrgB	1.44345	0.000487838	inner membrane protein LrgB
SO_1059	-	2.746	0.00814186	periplasmic alanyl aminopeptidase
SO_1060	-	1.46585	0.00504538	TIGR02722 family lipoprotein
SO_1062	def	1.10448	0.00114786	peptide deformylase Def
SO_1063	slyX	1.22152	0.00118296	functionally uncharacterized protein SlyX
SO_1064	-	1.11152	0.00165916	WD-40 repeat lipoprotein
SO_1096	-	1.70015	0.0419742	integral membrane protein of unknown function DUF2339
SO_1102	-	1.31722	0.00214183	TonB-dependent receptor
SO_1117	-	1.02031	0.00262769	cytoplasmic leucyl metal-dependent aminopeptidase
SO_1124	ybaK	1.09111	0.00146801	aminoacyl-tRNA deacylase YbaK
SO_1126	dnaK	1.40201	0.0098314	chaperone protein DnaK
SO_1127	dnaJ	4.33703	0.0275148	chaperone protein DnaJ
SO_1141	carA	1.1395	0.00822276	carbamoyl-phosphate synthase small subunit CarA
SO_1142	carB	1.38285	0.0117463	carbamoyl-phosphate synthase large subunit CarB
SO_1144	-	1.42934	0.00132897	chemotaxis signal transduction system methyl accepting sensory transducer
SO_1146	-	1.10753	0.00127455	uncharacterized protein SO_1146
SO_1158	dpsA	1.55751	0.000897588	DNA-binding ferritin-like protein (oxidative damage protectant) DpsA
SO_1164	dacA	1.33014	0.00962679	D-alanyl-D-alanine carboxypeptidase DacA
SO_1175	-	1.41031	0.01346	protein of unknown function DUF1451
SO_1183	ubiF	1.0385	0.0035033	2-octaprenyl-3-methyl-6-methoxy-14-benzoquinone hydroxylase UbiF
SO_1204	infB	1.17215	0.00912113	translation initiation factor IF-2 InfB
SO_1218	deoA	3.28132	0.00144106	thymidine phosphorylase DeoA
SO_1219	deoB	1.92049	0.000958609	phosphopentomutase DeoB
SO_1226	radA	2.25891	0.0427395	ATP-dependent protease RadA
SO_1237	-	2.02837	0.0034265	CBS domain containing protein
SO_1249	-	1.00864	0.0021085	peptidase U32 family YhbU
SO_1250	-	2.41479	0.000767079	SCP-2 sterol transfer family protein
SO_1258	-	1.59521	0.00191672	adenylosuccinate synthetase
SO_1260	-	1.11937	0.00135862	extracellular solute-binding protein family 3
SO_1265	puuR	1.41767	0.00136916	putrescine degradation gene regulator PuuR
SO_1267	puuD	4.18454	0.033645	gamma-glutamyl-aminobutyrate hydrolase PuuD
SO_1270	potF	1.14753	0.00280359	ABC-type putrescine uptake system substrate-binding component PotF
SO_1278	-	1.88775	0.0154075	chemotaxis signal transduction system methyl accepting sensory transducer
SO_1293	uppP	1.26457	0.0209502	undecaprenol diphosphatase UppP
SO_1300	hemL	1.34833	0.00151474	glutamate-1-semialdehyde-21-aminomutase HemL
SO_1301	pyrB	1.79094	0.000330029	aspartate carbamoyltransferase PyrB
SO_1317	-	1.33145	0.00453214	predicted periplasmic protein
SO_1326	yhcC	2.95103	0.00328481	radical SAM superfamily protein YhcC
SO_1328	oxyR	4.68274	0.0398425	transcriptional regulator of oxidative stress OxyR
SO_1352	acpS	1.5283	0.0132513	holo-(acyl-carrier protein) synthase AcpS
SO_1355	-	1.19494	0.00110425	cytochrome c assembly family protein
SO_1362	tyrA	1.05209	0.0069393	bifunctional chorismate mutase T/prephenate dehydrogenase TyrA
SO_1363	hcp	3.19091	0.00653923	hydroxylamine reductase Hcp
SO_1364	hcr	1.15516	0.00378023	NADH oxidoreductase Hcr
SO_1390	fklB	2.18082	0.0105353	peptidyl-prolyl cis-trans isomerase FklB
SO_1405	-	1.99568	0.000690765	periplasmic transglutaminase family protein
SO_1410	-	2.04674	0.00144434	periplasmic RmlC-type Cupin domain family protein
SO_1412	-	1.12433	0.00805402	outer membrane beta barrel protein
SO_1414	-	1.56288	0.000585815	flavocytochrome c flavin subunit
SO_1415	-	1.60837	0.00178214	transcriptional repressor of flavocytochrome c TetR family
SO_1416	-	1.55189	0.000855589	two component signal transduction system response regulator LuxR family
SO_1417	-	2.34542	0.000473107	two component signal transduction system histidine kinase
SO_1418	-	3.97623	0.000337761	ApbE family protein
SO_1420	-	1.59217	0.00186431	metal-induced outer membrane porin IfcO family
SO_1422	ifcR	2.03296	0.000481263	Fe(III)-induced transcriptional regulator IfcR
SO_1427	dmsE	3.33813	0.000271142	periplasmic decaheme cytochrome c DmsE
SO_1428	dmsF	2.41453	0.000916887	extracellular dimethyl sulfoxide/manganese oxide reductase outer membrane translocase DmsF
SO_1445	-	1.01572	0.00469988	transcriptional regulator CopG family
SO_1471	intA	1.73351	0.00153986	CP4-57-like prophage integrase IntA
SO_1482	-	1.46996	0.00415077	TonB-dependent receptor
SO_1489	-	3.57108	0.0151432	putative cytoplasmic protein
SO_1490	adhB	2.54288	0.00197583	alcohol dehydrogenase II AdhB
SO_1518	lldG	1.26563	0.00167941	L-lactate dehydrogenase complex protein LldG
SO_1519	lldF	1.48154	0.00165285	L-lactate dehydrogenase iron-sulfur cluster-binding protein LldF
SO_1520	lldE	2.08334	0.00167565	L-lactate dehydrogenase complex protein LldE
SO_1522	-	1.09234	0.010558	lactate transport protein LctP family
SO_1535	-	2.22255	0.0294299	inner membrane protein of unknown function DUF423
SO_1550	-	1.15494	0.00486811	putative lysine decarboxylase with DUF3412 domain
SO_1551	-	2.10765	0.000378557	diguanylate cyclase
SO_1572	-	1.93928	0.00131727	small highly charged protein
SO_1579	-	1.17423	0.00920691	protein of unknown function DUF2461
SO_1583	-	2.7568	0.0116021	succinylglutamate desuccinylase/aspartoacylase family protein
SO_1642	lpxB	1.25026	0.019567	lipid A disaccharide synthase LpxB
SO_1643	rnhB	1.1835	0.0247466	ribonuclease HII RnhB
SO_1647	kefB	1.69835	0.0004116	glutathione-gated K(+)-efflux system KefB
SO_1659	-	1.29789	0.00103978	surface localized decaheme cytochrome c lipoprotein
SO_1665	galU	1.12298	0.0132791	UTP-glucose-1-phosphate uridylyltransferase GalU
SO_1669	tyrR	2.02931	0.016774	Sigma54-dependent transcriptional activator of amino acid degradation TyrR
SO_1673	ompW	4.01265	0.000324567	outer membrane protein OmpW
SO_1681	ivdE	1.58842	0.00167923	3-hydroxyisobutyryl-CoA hydrolase IvdE
SO_1689	copA	2.94556	6.93878e-05	Cu2+-exporting ATPase CopA
SO_1691	blc	1.34657	0.0462443	lipocalin family lipoprotein Blc
SO_1701	-	1.00816	0.00656711	secreted protein of unknown function
SO_1706	-	1.1355	0.00201149	ABC-type drugE1 family efflux system ATPase component
SO_1708	-	1.22258	0.00188137	acetyl-CoA hydrolase/transferase
SO_1712	-	1.28496	0.0376487	transcriptional regulator
SO_1734	-	2.61347	0.00311014	glyoxalase family protein
SO_1738	-	1.52744	0.00135732	HNH endonuclease
SO_1751	-	1.59782	0.0296115	ABC-type transport system bifunctional permease and peptidase M1 family component
SO_1771	grtP	1.25277	0.00384423	D-glycerate transporter GrtP
SO_1776	mtrB	1.56304	0.00294932	extracellular iron oxide respiratory system outer membrane component MtrB
SO_1777	mtrA	2.34069	0.00138279	extracelllular iron oxide respiratory system periplasmic decaheme cytochrome c component MtrA
SO_1778	mtrC	2.7193	0.00037227	extracellular iron oxide respiratory system surface decaheme cytochrome c component MtrC
SO_1779	omcA	2.37367	0.000452722	extracelllular iron oxide respiratory system surface decaheme cytochrome c component OmcA
SO_1812	mdeA	1.2164	0.00114192	methionine gamma-lyase MdeA
SO_1861	uvrC	1.96426	0.0307751	excinuclease ABC C subunit UvrC
SO_1867	yceH	1.80115	0.00104641	protein of unknown function DUF480 YceH
SO_1883	-	1.06379	0.013565	acteyltransferase GNAT family
SO_1897	liuA	1.27035	0.00246639	isovaleryl-CoA dehydrogenase LiuA
SO_1911	-	4.03992	0.000331822	oxidoreductase short chain dehydrogenase/reductase family
SO_1947	-	1.03143	0.00470185	uncharacterized protein SO_1947
SO_1967	-	2.81077	0.0294299	predicted membrane protein
SO_1980	nadR	1.07354	0.00246639	ribose phosphate pyrophosphokinase NadR
SO_1989	cheV	1.45313	0.0013191	chemotaxis signal transduction system response regulator CheV
SO_1994	-	1.02439	0.00156886	membrane-bound lytic transglycosylase MltB_2 family
SO_2005	-	2.2665	0.00254988	dksA-type zinc finger protein
SO_2014	ybaB	2.01695	0.0281265	DNA-binding protein YbaB
SO_2016	htpG	1.28616	0.0331213	heat shock chaperone HtpG
SO_2019	hemH	2.81955	0.000330029	ferrochelatase HemH
SO_2020	gsk	1.2512	0.000765728	inosine-guanosine kinase Gsk
SO_2034	-	1.58224	0.0116929	uncharacterized protein SO_2034
SO_2074	hisG	1.29076	0.0211285	ATP phosphoribosyltransferase HisG
SO_2079	-	1.44874	0.0100056	uncharacterized protein SO_2079
SO_2089	hypA	1.47443	0.00255422	NiFe hydrogenase nickel incorporation protein HypA
SO_2090	hypE	2.4326	0.000839842	NiFe hydrogenase accessory/formation protein HypE
SO_2091	hypD	2.84794	0.000568896	NiFe hydrogenase expression/formation protein HypD
SO_2092	hypC	3.61569	0.00107345	NiFe hydrogenase assembly chaperone HypC
SO_2093	hypB	2.95284	0.0126235	Ni2+-binding GTPase involved in regulation of NiFe hydrogenase expression and maturation HypB
SO_2095	hyaE	1.80014	0.00178817	NiFe hydrogenase assembly chaperone HyaE
SO_2096	hyaD	1.52977	0.0117099	NiFe hydrogenase maturation protease HyaD
SO_2097	hyaC	1.37679	0.00167565	periplasmic
SO_2098	hyaB	1.94419	0.00238899	periplasmic
SO_2099	hyaA	3.47027	0.000162415	periplasmic
SO_2101	-	1.20488	0.00135732	predicted lipoprotein
SO_2102	-	1.60609	0.00494481	putative outer membrane protein of unknown function DUF3570
SO_2109	-	1.37274	0.0169438	peptidoglycan-binding protein
SO_2116	yfiQ	1.2096	0.0030769	acetyl-CoA synthetase acetylase YfiQ
SO_2125	cheD	1.99532	0.0084051	chemotaxis signal transduction system chemoreceptor glutamine deamidase CheD
SO_2136	adhE	1.58593	0.000737894	aldehyde-alcohol dehydrogenase AdhE
SO_2156	-	1.1019	0.0201886	O-glycosyl hydrolase family 13
SO_2174	-	2.18798	0.000365238	diguanylate cyclase with PAS sensory domain
SO_2178	ccpA	2.33142	0.000271142	diheme cytochrome c5 peroxidase CcpA
SO_2182	yecM	1.71361	0.00181399	protein of unknown function YecM
SO_2185	ppx	3.07109	0.000271142	exopolyphosphatase Ppx
SO_2197	-	1.00349	0.00370422	diguanylate cyclase
SO_2201	-	2.0311	0.000897584	protein of unknown function DUF413
SO_2240	-	1.71439	0.00148393	energy taxis modulating methyl accepting sensory transducer with Cache_2 sensory domain
SO_2244	malR	2.51285	0.00695802	transcriptional repressor of maltodextrose utilization MalR
SO_2247	-	2.79546	0.038641	putative lipoprotein
SO_2251	-	1.22402	0.00815194	enzyme of unknown function UPF0227
SO_2270	rimK	1.01457	0.00196952	ribosomal protein S6 glutaminyl transferase RimK
SO_2273	-	1.17357	0.0143925	uncharacterized protein SO_2273
SO_2274	ndk	1.15616	0.0308333	nucleoside diphosphate kinase Ndk
SO_2277	ibpA	1.41152	0.0395715	16 kDa heat shock protein A IbpA
SO_2279	ilvI	1.01203	0.015751	acetolactate synthase III large subunit IlvI
SO_2333	ybfF	1.17418	0.0193799	putative esterase YbfF
SO_2335	seqA	1.62974	0.00129696	negative regulator of DNA replication SeqA
SO_2338	astE	1.11306	0.0228257	succinylglutamate desuccinylase AstE
SO_2341	bkdB	1.17784	0.0376487	3-methyl-2-oxobutanoate dehydrogenase complex E2 component BkdB
SO_2346	-	1.04988	0.00441804	lipoprotein of unknown function DUF2989
SO_2351	-	1.93407	0.00214724	protein of unknown function UPF0052
SO_2354	ydaO	1.50595	0.0332976	tRNA(Cytosine32)-2-thiocytidine synthetaseYdaO
SO_2355	uspE	1.59388	0.00289201	universal stress protein UspE
SO_2384	-	1.04528	0.00658054	site-specific recombinase phage integrase family
SO_2395	acdS	1.5305	0.00441804	butyryl-CoA dehydrogenase AcdS
SO_2409	-	1.20294	0.00724341	transcriptional regulator LysR family
SO_2413	ubiG	1.16145	0.00705554	bifunctional 3-demethylubiquinone-9 3-methyltransferase/2-octaprenyl-6-hydroxy phenol methylase UbiG
SO_2419	fadH	2.08896	0.00085573	NADP-dependent 24-dienoyl-CoA reductase FadH
SO_2455	yafC	1.06512	0.00229904	transcriptional regulator YafC
SO_2472	-	1.32582	0.0296315	D-alanyl-D-alanine carboxypeptidase VanY family
SO_2477	-	2.32914	0.0013191	alcohol dehydrogenase iron-containing
SO_2490	hexR	1.00099	0.00593968	2-keto-3-deoxy-6-phosphogluconate-responsive transcriptional regulator of central carbohydrate metabolism HexR
SO_2491	pykA	1.03854	0.00663907	pyruvate kinase II PykA
SO_2503	queC	1.07656	0.00514755	queuosine biosynthesis ATPase QueC
SO_2528	int_ISSod25	2.1436	0.00825262	ISSod25 integrase Int_ISSod25
SO_2529	-	1.49367	0.00177111	predicted rhombotail lipoprotein
SO_2542	-	1.27936	0.00257625	signaling protein with FIST domain
SO_2545	-	1.96999	0.00972623	two component signal transduction system histidine kinase with PAS sensory domain
SO_2546	cheC	2.82485	0.0332339	chemotaxis signal transduction system inhibitor of MCP methylation CheC
SO_2547	cheY	1.25263	0.00954184	chemotaxis signal transduction system response regulator CheY
SO_2552	-	1.55141	0.00056133	uncharacterized protein SO_2552
SO_2553	-	1.57241	0.000842537	bon domain-containing protein
SO_2584	-	1.35807	0.0492763	membrane zinc metalloprotease
SO_2645	ydiA	1.39388	0.00377789	putative phosphotransferase YdiA
SO_2646	aroH	1.16983	0.00116397	phospho-2-dehydro-3-deoxyheptonate aldolase trp-sensitive AroH
SO_2653	ner	1.6449	0.000330029	Mu phage transcriptional regulator Ner
SO_2654	tnpA	2.41374	0.000196348	Mu phage transposase OrfA TnpA_MuSo2
SO_2655	tnpB	1.81571	0.000378557	Mu phage transposase OrfB TnpB_MuSo2
SO_2656	-	1.90481	0.000481263	Mu phage uncharacterized protein
SO_2657	-	1.42456	0.00037227	Mu phage uncharacterized protein
SO_2658	-	1.22176	0.000799733	Mu phage uncharacterized protein
SO_2660	-	1.70849	0.000324567	Mu phage protein of unknown function DUF3164
SO_2661	-	1.0365	0.00130061	Mu phage uncharacterized protein
SO_2663	-	1.25476	0.00384708	Mu phage uncharacterized protein
SO_2718	deoT	2.71327	0.000730773	nucleoside sugar transporter DeoT
SO_2727	cctA	2.21342	0.00359893	periplasmic tetraheme cytochrome c CctA
SO_2728	htpX	1.38524	0.00417209	Zn-dependent metalloprotease HtpX
SO_2756	tsaA	1.79708	0.011086	peroxiredoxin TsaA
SO_2759	upp	1.92585	0.00152058	uracil phosphoribosyltransferase Upp
SO_2768	-	1.3381	0.000839842	acyl-CoA dehydrogenase
SO_2771	garR	2.27152	0.00508975	2-hydroxy-3-oxopropionate reductase GarR
SO_2791	cdd	1.14201	0.00400938	cytidine deaminase Cdd
SO_2795	-	2.68203	0.000365238	glyoxalase family protein
SO_2806	-	1.37742	0.0044762	phospahte starvation inducible E-like protein
SO_2821	yecH	2.38012	0.000552113	probable metal-binding protein YecH
SO_2833	nrdG	1.90161	0.00038607	anaerobic ribonucleoside-triphosphate reductase activating protein NrdG
SO_2834	nrdD	1.9489	0.000321665	anaerobic ribonucleoside-triphosphate reductase NrdD
SO_2882	prkA	1.23968	0.00674947	serine protein kinase PrkA
SO_2886	nhaB	2.36982	0.000879709	sodium:proton antiporter NhaB
SO_2898	smc	1.58777	0.000614663	chromosome partition protein Smc
SO_2911	focA	3.17146	0.000162415	bidirectional formate transporter FocA
SO_2912	pflB	2.08453	0.00120131	pyruvate formate-lyase PflB
SO_2913	pflA	3.76905	0.0491211	pyruvate formate-lyase 1 activating enzyme PflA
SO_2915	ackA	1.9695	0.00939735	acetate kinase AckA
SO_2922	yfcH	1.06447	0.0161897	predicted nucleoside-diphosphate sugar epimerase YfcH
SO_2929	-	1.46583	0.00393423	protein of unknown function DUF3083
SO_2934	-	1.47587	0.0196674	extracellular lipase Pla-1/cef family
SO_2956	V	1.02192	0.0320876	Lambda phage major tail protein V
SO_2979	-	1.489	0.00217174	Lambda phage uncharacterized protein
SO_2985	O	1.09152	0.00484744	Lambda phage replication protein O
SO_2986	-	1.0815	0.00268766	Lambda phage uncharacterized protein
SO_2997	-	1.27905	0.00177523	Lambda phage uncharacterized protein
SO_2998	-	1.53494	0.000882439	Lambda phage uncharacterized protein
SO_3000	-	1.40598	0.000992527	Lambda phage uncharacterized protein
SO_3001	-	1.45807	0.00054551	Lambda phage uncharacterized protein
SO_3002	-	1.31874	0.00166385	Lambda phage uncharacterized protein
SO_3003	-	1.7327	0.000378557	Lambda phage uncharacterized protein
SO_3004	dam	1.51218	0.000891012	Lambda phage type II restriction-modification system DNA N-6-adenine-methyltransferase Dam
SO_3005	-	1.16933	0.00107446	Lambda phage uncharacterized protein
SO_3006	dcm	1.27631	0.000766863	Lambda phage type II restriction modification system cytosine-5 DNA methyltransferase Dcm
SO_3007	-	1.08102	0.0218298	Lambda phage uncharacterized protein
SO_3012	xis	2.95934	0.0111534	Lambda phage DNA excisionase Xis
SO_3052	-	1.12726	0.00124025	methyl-accepting chemotaxis protein
SO_3054	-	2.00927	0.000563986	metallo-beta-lactamase family protein
SO_3059	-	3.67424	0.000217951	Sigma54 specific transcriptional regulator Fis family
SO_3061	topB	1.10049	0.00150493	DNA topoisomerase III TopB
SO_3081	yfcN	1.05324	0.00114608	UPF0115 family protein YfcN
SO_3109	-	1.94259	0.00110009	zinc-finger-like domain-containing protein
SO_3119	-	2.16189	0.000785024	uncharacterized protein SO_3119
SO_3232	flrA	1.27732	0.00480966	Sigma54-dependent transcriptional regulator for flagellar biosynthesis FlrA
SO_3278	-	1.51719	0.00432534	RND superfamily efflux pump MFP component
SO_3280	-	1.00122	0.0114244	protein of unknown function DUF465
SO_3282	-	2.38165	0.00037692	energy taxis modulating methyl accepting sensory transducer
SO_3284	ybgT	1.15161	0.0158326	protein YbgT
SO_3285	cydB	1.65984	0.00345889	cytochrome d ubiquinol oxidase subunit II CydB
SO_3286	cydA	1.71858	0.00126086	cytochrome d ubiquinol oxidase subunit I CydA
SO_3293	guaB	1.14767	0.00580937	inosine-5-monophosphate dehydrogenase GuaB
SO_3297	-	2.19035	0.000547746	transcriptional regulator LysR family
SO_3299	-	1.89053	0.00337346	phenylalanine/histidine ammonia-lyase family protein
SO_3300	-	1.13387	0.00414784	flavocytochrome c heme submit
SO_3301	-	1.51043	0.00124592	flavocytochrome c flavin subunit
SO_3325	nrfJ	1.70904	0.00135862	periplasmic protein of unknown function NrfJ
SO_3333	-	1.47086	0.000775143	periplasmic substrate binding protein family 1
SO_3337	-	1.97932	0.000378557	signal transduction protein with HDOD/GAF domains
SO_3374	-	2.6649	0.000358589	membrane protein of unknown function DUF3634
SO_3389	-	1.29769	0.0444771	bifunctional diguanylate cyclase/phosphodiesterase with PAS sensory domain
SO_3395	-	1.17946	0.0393229	protein of unknown function DUF2375
SO_3403	raiA	2.07602	0.016287	ribosome-associated inhibitor A RaiA
SO_3404	-	2.56898	0.000196348	methyl accepting sensory transducer with PAS sensory domain
SO_3409	-	1.50795	0.000573026	OsmC/Ohr family protein
SO_3417	slyD	1.71599	0.000720583	peptidyl-prolyl cis-trans isomerase SlyD
SO_3422	yfiA	4.91233	0.0172036	ribosomal associated cold shock response protein YfiA
SO_3432	rpoS	1.41702	0.0496324	RNA polymerase sigma-38 factor RpoS
SO_3467	ribBA	1.09695	0.00239156	bifunctional 34-dihydroxy-2-butanone 4-phosphate synthase/GTP cyclohydrolase II RibBA
SO_3468	-	2.16362	0.000225948	riboflavin synthase alpha subunit RibC-like protein
SO_3469	ribD	1.76853	0.000286266	bifunctional diaminohydroxyphosphoribosylaminopyrimidine deaminase/5-amino-6-(5-phosphoribosylamino) uracil reductase RibD
SO_3473	-	1.19612	0.00120318	transcriptional regulator LysR family
SO_3488	-	1.29177	0.00177155	transcriptional regulator AraC family
SO_3492	mexF	1.82794	0.000273904	HAE1 family efflux pump permease component MexF
SO_3493	mexE	2.34953	0.000150025	HAE1 family efflux pump MFP component MexE
SO_3494	mexR	1.23277	0.0016109	transcriptional repressor of MexEF efflux pump MexR
SO_3495	-	2.39333	0.000378557	OsmC-like superfamily protein
SO_3502	-	1.74121	0.0217127	TIGR02001 family outer membrane protein
SO_3503	nagP	1.40173	0.00248897	N-acetyl glucosamine transporter NagP
SO_3505	nagA	1.60085	0.00124858	N-acetylglucosamine-6-phosphate deacetylase NagA
SO_3507	nagK	1.34424	0.000775143	N-acetylglucosamine kinase NagK
SO_3513	-	1.69136	0.0304786	flavin-dependent tryptophan halogenase
SO_3538	hlyU	2.29557	0.000196348	transcriptional activator HlyU
SO_3542	xfp	1.93132	0.000862258	D-xylulose 5-phosphate/D-fructose 6-phosphate phosphoketolase Xfp
SO_3548	-	1.28631	0.00908375	protein of unknown function DUF3545
SO_3549	-	2.60518	0.000862258	hemerythrin
SO_3553	-	1.18216	0.00203701	sulfate transporter SulP family
SO_3564	dcp	1.47517	0.020064	dipeptidyl carboxypeptidase Dcp
SO_3585	azr	2.01256	0.000321006	NADPH-dependent azoreductase Azr
SO_3597	-	1.34501	0.00141707	predicted lipoprotein
SO_3613	purT	3.2906	0.0144941	phosphoribosylglycinamide formyltransferase 2 PurT
SO_3627	-	2.82361	0.000579889	transcriptional repressor of flavocytochrome c TetR family
SO_3653	ispB	1.3127	0.0015176	octaprenyl-diphosphate synthase IspB
SO_3667	hmuZ	1.27336	0.00432122	FMN binding heme iron utilization protein HmuZ
SO_3668	hmuX	1.2431	0.0129176	heme iron utilization protein HmuX
SO_3669	hmuA	1.1171	0.0287029	TonB-dependent heme/hemoglobin receptor HmuA
SO_3677	-	1.04295	0.0420042	uncharacterized protein SO_3677
SO_3681	-	2.13535	0.00180001	universal stress protein family
SO_3682	-	1.97854	0.00297973	protein of unknown function DUF3478
SO_3690	-	1.47567	0.0250042	ABC-type macrolide family export system permease component 1
SO_3705	-	2.2392	0.0155846	5-methylthioadenosine nucleosidase/S-adenosylhomocysteine nucleosidase
SO_3714	-	1.08735	0.00498449	ABC-type monosaccharide transport system substrate binding component
SO_3715	nfnB	1.29083	0.0169297	bifunctional oxygen-insensitive NAD(P)H nitroreductase/dihydropteridine reductase NfnB
SO_3716	-	1.17939	0.00237093	DnaJ domain protein
SO_3718	-	1.20138	0.00249637	thiol:disulfide interchange protein DsbA family
SO_3719	-	3.2982	0.0409305	cytochrome b561
SO_3720	hemG	3.00504	0.000162415	oxygen-independent protoporphyrinogen oxidase HemG
SO_3731	-	1.25421	0.00347904	uncharacterized protein SO_3731
SO_3761	-	2.11426	0.0285513	predicted lipoprotein
SO_3765	-	1.44358	0.00124025	PspA/IM30 family protein
SO_3766	-	1.36642	0.000608435	uncharacterized protein SO_3766
SO_3776	-	1.17731	0.00112628	integral membrane protein of unknown function DUF599
SO_3782	-	1.07107	0.00126086	protein of unknown function DUF3626
SO_3787	-	1.3986	0.00249719	protein of unknown function
SO_3791	-	1.35512	0.00220516	periplasmic Zn-dependent dipeptidase M19 family
SO_3804	ubiX	1.26413	0.00362484	3-octaprenyl-4-hydroxybenzoate decarboxylase UbiX
SO_3808	-	1.89182	0.00818288	protein of unknown function DUF2804
SO_3812	ppiA	1.06899	0.00246289	periplasmic peptidyl-prolyl cis-trans isomerase PpiA
SO_3834	hemA	1.56398	0.000563986	glutamyl-tRNA reductase HemA
SO_3840	-	1.04408	0.030186	RNA polymerase sigma-70 factor ECF subfamily
SO_3841	-	1.33286	0.00786351	anti-sigma factor
SO_3846	relV	1.64104	0.00981443	(p)ppGpp synthetase RelV
SO_3863	modA	2.72009	0.000378557	ABC-type molybdate uptake system substrate-binding component ModA
SO_3864	modB	1.84298	0.000679488	ABC-type molybdate uptake system permease component ModB
SO_3867	-	1.14981	0.00100265	transcriptional regulator Cro/CI family
SO_3874	-	1.68456	0.00652872	transcriptional regulator LysR family
SO_3884	-	1.32398	0.000481263	site-specific recombinase phage integrase family
SO_3885	-	1.19621	0.00164644	AAA ATPase family protein
SO_3888	-	1.39409	0.000775143	protein of unknown function DUF1508
SO_3891	-	2.58737	0.00497384	protein of unknown function DUF3149
SO_3894	-	1.30041	0.0344633	two component signal transduction system histidine kinase
SO_3900	-	1.09695	0.00516972	enzyme of unknown function UPF0227
SO_3914	-	1.08814	0.0309764	TonB-dependent siderophore receptor
SO_3915	cheX	1.23489	0.00231131	chemotaxis signal transduction system CheY dephosphorylase CheX
SO_3921	hydB	1.02988	0.00143833	periplasmic
SO_3933	-	3.18557	0.0298726	transport protein MFS superfamily
SO_3942	degQ	1.85467	0.00450632	periplasmic serine protease DegQ
SO_3961	rpoN	1.38237	0.016215	RNA polymerase sigma-54 factor RpoN
SO_3967	-	1.56311	0.00729936	orphan ABC-type transport system substrate-binding component
SO_3980	nrfA	1.46111	0.0124699	ammonia-forming nitrite reductase NrfA
SO_3981	narQ	1.85468	0.000552113	nitrate/nitrite-responsive two component signal transduction system histidine kinase NarQ
SO_3982	narP	2.3867	0.0202477	nitrate/nitrite-responsive two component signal transduction system response regulator NarP
SO_3985	dapA	1.61485	0.00924151	dihydrodipicolinate synthase DapA
SO_3986	lysC	1.7023	0.00238105	lysine-sensitive aspartokinase III LysC
SO_3990	dpp4	1.34406	0.0460582	periplasmic dipeptidylpeptidase IV Dpp4
SO_3991	fbp	1.4612	0.00100815	fructose-16-bisphosphatase Fbp
SO_4020	yidZ	1.10271	0.00247309	transcriptional regulator YidZ
SO_4053	-	3.934	0.000916887	methyl-accepting chemotaxis protein
SO_4064	mcbG	1.68827	0.0236222	pentapeptide repeat protein McbG
SO_4070	yggE	1.18951	0.0177812	periplasmic protein associated with oxidative stress YggE
SO_4075	-	2.97416	0.00284565	ABC-type transport system substrate-binding component
SO_4114	mshJ	1.67323	0.00768017	MSHA biogenesis protein MshJ
SO_4115	mshI1	1.07717	0.00188137	MSHA biogenesis protein MshI1
SO_4128	-	4.6217	0.0228299	putative negative regulator of univalent cation permeability
SO_4131	-	2.55031	0.000225948	nucleoside-specifc outer membrane porin Tsx family
SO_4133	udp	1.05153	0.0147483	uridine phosphorylase Udp
SO_4134	-	5.12655	0.0421123	protein of unknown function DUF465
SO_4138	-	2.20726	0.000273904	putative periplasmic protein
SO_4139	-	2.37217	0.010023	TPR repeat protein
SO_4142	-	1.57783	0.000838968	periplasmic monoheme cytochrome c
SO_4151	-	1.41118	0.00441762	polysaccharide deacetylase
SO_4155	ttrS	2.49927	0.000531125	thiosulfate/tetrathionate-responsive two component signal transduction system histidine kinase TtrS
SO_4157	ttrR	2.7909	0.000563986	thiosulfate/tetrathionate-responsive two component signal transduction system response regulator TtrR
SO_4159	-	1.32736	0.00597009	PilD processed protein
SO_4162	hslV	1.98646	0.010325	HlsVU protease peptidase component HslV
SO_4163	hslU	1.25323	0.0338074	HlsVU protease ATPase component HslU
SO_4164	-	1.20447	0.00403245	protein of unknown function DUF971
SO_4196	-	1.28307	0.00434786	predicted membrane protein
SO_4197	rraA	1.59719	0.00146873	ribonuclease E inhibitor RraA
SO_4199	ubiE	1.19522	0.00743961	bifunctional 2-octaprenyl-6-methoxy-14-benzoquinone methylase/S-adenosylmethionine:2-DMK methyltransferase UbiE
SO_4200	yigP	1.92709	0.0112066	protein of unknown function DUF1243 YigP
SO_4202	tatA	1.41462	0.000883217	twin arginine protein translocase system protein TatA
SO_4203	tatB	1.42761	0.000720891	twin arginine protein translocase system protein TatB
SO_4230	glpK	1.87041	0.029358	glycerol kinase GlpK
SO_4234	leuC	1.18559	0.0392221	3-isopropylmalate dehydratase large subunit LeuC
SO_4235	leuB	1.49744	0.0182884	3-isopropylmalate dehydrogenase LeuB
SO_4236	leuA	2.99535	0.000150025	2-isopropylmalate synthase LeuA
SO_4241	recQ	1.02218	0.0261364	ATP-dependent DNA helicase RecQ
SO_4265	hsdM	1.14322	0.00210212	type I restriction-modification system N6-adenine DNA methyltransferase HsdM
SO_4266	mloA	2.50361	0.0004116	Fic family protein MloA
SO_4297	nadP	1.36934	0.00707701	N-ribosylnicotinamide phosphorylase NadP
SO_4298	pnuR	2.46053	0.0126371	transcriptional activator of nicotinamideribose utilization PnuR
SO_4302	dnrN	1.8937	0.000337761	repair of iron centers (RIC) protein DnrN
SO_4304	hupE	1.03531	0.0015302	nickel uptake transporter HupE
SO_4310	-	1.34089	0.00874983	putative lipoprotein
SO_4313	hemC	1.54747	0.000957295	hydroxymethylbilane synthase HemC
SO_4314	hemD	1.79379	0.000321006	uroporphyrinogen-III synthase HemD
SO_4315	hemX	1.16909	0.00490156	uroporphyrin-III C-methyltransferase HemX
SO_4316	hemY	1.12769	0.00433101	protoheme synthesis protein HemY
SO_4339	-	1.83631	0.000321006	sodium-dependent hypotaurine transporter
SO_4343	agxT	1.06222	0.0171652	serine-pyruvate aminotransferase AgxT
SO_4346	ilvM	1.87634	0.000389264	acetolactate synthase II small subunit IlvM
SO_4347	ilvG	1.39087	0.00201124	acetolactate synthase II large subunit IlvG
SO_4355	-	1.4141	0.0290757	cAMP-binding regulator
SO_4364	recG	1.30536	0.0461954	ATP-dependent DNA helicase RecG
SO_4379	-	1.31998	0.00182547	fatty acid biosynthesis locus lipoprotein of unknown function DUF3261
SO_4404	-	1.45647	0.00191568	iron-sulfur cluster-binding protein
SO_4405	katG	1.08743	0.0123377	bifunctional catalase/peroxidase HPI KatG
SO_4407	-	2.48084	0.000365238	diguanylate cyclase
SO_4412	-	1.06343	0.00472458	protein of unknown function DUF1375
SO_4414	kynA	1.02553	0.00135862	tryptophan 2,3-dioxygenase KynA
SO_4417	dcuB	3.63432	3.98049e-05	anaerobic C4-dicarboxylate transporter DcuB
SO_4422	-	1.20513	0.00165916	TonB-dependent ferric achromobactin receptor
SO_4428	-	1.58757	0.0200365	two component signal transduction system response regulator OmpR family
SO_4430	-	1.6579	0.00258724	uncharacterized protein SO_4430
SO_4448	modA	1.17726	0.00305119	ABC-type molybdate uptake system substrate-binding component ModA
SO_4449	moaE	1.15525	0.00283548	molybdenum cofactor biosynthesis protein E MoaE
SO_4450	moaD	2.15472	0.00385451	molybdenum cofactor biosynthesis protein D MoaD
SO_4451	moaC	1.94372	0.000802157	molybdenum cofactor biosynthesis protein C MoaC
SO_4452	moaA	2.24628	0.000378557	molybdenum cofactor biosynthesis protein A MoaA
SO_4485	dhc	1.85789	0.000906654	diheme cytochrome c Dhc
SO_4486	-	1.31335	0.00159165	PepSY domain protein
SO_4487	-	1.73335	0.000898875	two component signal transduction system response regulator with winged helix family DNA binding domain
SO_4492	-	1.38861	0.0304077	protein of unknown function DUF1993
SO_4504	-	1.72713	0.00165019	formate dehydrogenase associated protein of unknown function DUF3505
SO_4505	-	1.50358	0.000745358	formate dehydrogenase associated protein of unknown function DUF3506
SO_4512	fdhX	5.53531	0.000561364	Fnr-inducible formate dehydrogenase accessory protein FdhX
SO_4513	fdhA	4.20894	0.00184675	Fnr-inducilble formate dehydrogenase molybdopterin-binding subunit FdhA
SO_4514	fdhB	1.23336	0.000656995	Fnr-inducible formate dehydrogenase FeS subunit FdhB
SO_4516	-	1.65867	0.00665645	TonB-dependent siderophore receptor
SO_4520	-	2.07847	0.000289145	coproporphyrinogen III oxidase oxygen-independent
SO_4521	-	1.84321	0.000318512	Rad51 domain protein
SO_4522	-	1.00892	0.0090621	putative periplasmic protein
SO_4538	-	1.007	0.00683848	predicted non-catalytic member of peptidase subfamily M16B
SO_4552	-	1.60474	0.00434177	bifunctional diguanylate cyclase with PAS sensory domain/signalling protein with EAL domain
SO_4563	-	1.09893	0.00535222	HDOD domain protein
SO_4564	tonB	1.11588	0.00617283	TonB mediated energy transduction system energy transducer component TonB
SO_4565	yjeH	1.98484	0.000265734	L-leucine transporter YjeH
SO_4591	cymA	1.27728	0.00908493	membrane anchored tetraheme cytochrome c CymA
SO_4593	-	3.09901	0.000271142	periplasmic protein of unknown function DUF2057
SO_4594	-	2.53324	0.000758719	uncharacterized protein SO_4594
SO_4596	cusF	4.27483	0.000992527	copper efflux pump periplasmic metallochaperone CusF
SO_4597	cusB	4.5188	0.000362671	copper/silver efflux pump MFP component CusB
SO_4598	cusA	2.34789	0.000271142	copper/silver efflux pump permease component CusA
SO_4607	coxA	2.34766	0.000870936	aa3 type cytochrome c oxidase subunit I CoxA
SO_4621	-	1.01779	0.0126101	nucleoside-specifc outer membrane porin Tsx family
SO_4622	-	2.2066	0.000614663	two component signal transduction system histidine kinase
SO_4623	-	2.93821	0.000916887	two component signal transduction system response regulator
SO_4624	-	1.20098	0.00439735	transcriptional regulator LuxR family
SO_4625	-	1.9678	0.000225948	predicted phosphoribosyltransferase ComF family
SO_4647	-	3.43558	0.0454182	two component signal transduction system response regulator OmpR family
SO_4674	kbl	1.29841	0.00400938	2-amino-3-ketobutyrate coenzyme A ligase Kbl
SO_4687	wcvB	1.05905	0.00299245	UDP-glucose dehydrogenase WcvB
SO_4699	prlC	1.69201	0.00158619	oligopeptidase A PrlC
SO_4700	-	2.71892	0.00301226	outer membrane porin
SO_4701	-	2.11756	0.00184104	predicted periplasmic protein
SO_4716	-	3.0721	0.000188254	acteyltransferase GNAT family
SO_4722	mobA	1.0581	0.00181399	tungstopterin-guanine dinucleotide biosynthesis protein A MobA
SO_4723	mobB/moeA	1.06576	0.00152072	bifunctional tungstopterin-guanine dinucleotide biosynthesis protein MobB/MoeA
SO_4730	hemN	3.66254	0.00143379	coproporphyrinogen III oxidase oxygen-independent HemN
SO_A0001	repA	1.25936	0.00108721	replication protein RepA (plasmid)
SO_A0005	-	2.50393	0.00188137	hypothetical protein SO_A0005 (plasmid)
SO_A0006	-	2.73875	0.00262855	ParA family protein (plasmid)
SO_A0013	rulA	1.2699	0.000802157	SOS mutagenesis protein RulA (plasmid)
SO_A0015	-	1.51816	0.000775143	hypothetical protein SO_A0015 (plasmid)
SO_A0016	-	1.43246	0.0015324	ISSod9, transposase (plasmid)
SO_A0017	-	1.06579	0.00561361	ISSo9, nucleotidyltransferase domain-containing protein (plasmid)
SO_A0018	-	1.10296	0.00264397	ISSod9 hypothetical protein (plasmid)
SO_A0019	-	1.60443	0.000563986	ISSod9, DNA-invertase (plasmid)
SO_A0040	pemI	1.03731	0.00387463	antitoxin module of toxin-antitoxin system (plasmid)
SO_A0058	-	1.4149	0.00112284	hypothetical protein SO_A0058 (plasmid)
SO_A0059	-	1.50324	0.00110009	hypothetical protein SO_A0059 (plasmid)
SO_A0060	-	1.30868	0.000712796	acetyltransferase (plasmid)
SO_A0067	-	2.06386	0.000378557	hypothetical protein SO_A0067 (plasmid)
SO_A0068	-	1.69266	0.000757327	hypothetical protein SO_A0068 (plasmid)
SO_A0070	-	1.6754	0.000289404	hypothetical protein SO_A0070 (plasmid)
SO_A0071	-	1.18997	0.00262683	hypothetical protein SO_A0071 (plasmid)
SO_A0072	-	1.17287	0.0055645	hypothetical protein SO_A0072 (plasmid)
SO_A0153	-	2.10002	0.000579561	CzcA family heavy metal efflux protein (plasmid)
SO_A0154	-	4.4846	0.000448167	heavy metal efflux protein, putative (plasmid)
SO_A0155	-	4.32706	0.00168639	hypothetical protein SO_A0155 (plasmid)
SO_A0156	-	1.97822	0.000475414	hypothetical protein SO_A0156 (plasmid)
SO_A0157	-	1.32634	0.00152416	hypothetical protein SO_A0157 (plasmid)
SO_A0172	-	1.74484	0.00087488	resolvase family site-specific recombinase (plasmid)
SO_A0185	-	1.86259	0.000530717	transcriptional regulator (plasmid)
