## Supplementary Data S2 for "Cross-regulation of amino acid synthesis and catabolic electron transfer in bacteria"

### Sheet: Sheet1
Supplementary Data S2. Downregulated genes in MR-1 cells grown under Met-supplemeted conditions.
Locus tag	Gene	Log2FC (Met +/-)	P-value	Annotation
SO_0004	yidC	-1.77234	0.00136534	membrane protein insertase YidC
SO_0005	yidD	-2.0149	0.00136534	membrane insertion associated protein YidD
SO_0006	rnpA	-1.46634	0.0140185	ribonuclease P protein RnpA
SO_0007	rpmH	-1.1976	0.00324951	50S ribosomal protein L34 RpmH
SO_0008	dnaA	-1.52305	0.000394293	chromosomal replication initiator protein DnaA
SO_0010	recF	-1.04244	0.00249796	DNA replication and repair protein RecF
SO_0015	glyQ	-1.03379	0.00224897	glycyl-tRNA synthetase alpha subunit GlyQ
SO_0028	trkI	-1.24193	0.00320671	potassium uptake transporter TrkI
SO_0036	yrdD	-1.17217	0.00249854	putative DNA topoisomerase YrdD
SO_0037	rimN	-1.20176	0.0025302	threonylcarbamoyladenosine t(6)A tRNA modification protein RimN
SO_0040	aroE	-1.01678	0.00612687	shikimate 5-dehydrogenase AroE
SO_0061	nlpC	-1.15471	0.00167941	family C40 peptidase lipoprotein NlpC
SO_0074	-	-1.18238	0.00298669	ABC-type efflux system permease component
SO_0083	-	-1.54616	0.00112427	carboxymuconolactone decarboxylase family protein
SO_0086	-	-1.28926	0.00141707	predicted membrane protein
SO_0129	yhgN	-1.47119	0.00166804	6TMS neutral amino acid transporter (NAAT) family protein YhgN
SO_0182	-	-1.21529	0.0055645	uncharacterized protein SO_0182
SO_0190	nudE	-1.24597	0.000957295	ADP compounds hydrolase NudE
SO_0192	-	-1.51574	0.000607741	acteyltransferase GNAT family
SO_0197	oel1	-1.57903	0.00368526	fatty acid desaturase Ole1
SO_0206	trmA	-1.43467	0.000395662	tRNA (uracil-5-)-methyltransferase TrmA
SO_0218	secE	-2.66283	0.000373634	preprotein translocase subunit SecE
SO_0219	nusG	-1.70679	0.000992527	transcription antitermination protein NusG
SO_0230	rpsJ	-1.42518	0.000906654	30S ribosomal protein S10 RpsJ
SO_0264	scyA	-1.59589	0.00297655	periplasmic monoheme cytochrome c5 ScyA
SO_0286	aroK	-1.21754	0.00194324	shikimate kinase AroK
SO_0287	aroB	-1.62451	0.000337761	3-dehydroquinate synthase AroB
SO_0289	dam	-1.0221	0.00654299	N6-adenine DNA methyltransferase Dam
SO_0322	-	-1.04693	0.0122565	secreted protein of unknown function DUF500
SO_0330	-	-1.11749	0.00165916	uncharacterized protein UPF0061 family
SO_0331	-	-1.18025	0.00139068	protein of unknown function DUF3630
SO_0334	-	-1.52301	0.00196458	protein of unknown function DUF1107
SO_0336	-	-1.28775	0.00450931	sodium:proton antiporter NhaC family
SO_0348	-	-1.0061	0.0038059	phospholipid/glycerol acyltransferase family protein
SO_0354	yrbG	-1.25605	0.00204793	sodium:calcium antiporter CaCA family YrbG
SO_0356	tnpA	-1.62865	0.00610639	ISSod4 transposase TnpA_ISSod4
SO_0361	gmk	-1.30891	0.0015302	guanylate kinase Gmk
SO_0363	-	-1.41221	0.00124858	nucleoside-diphosphate-sugar pyrophosphorylase
SO_0364	-	-1.10837	0.000957295	phosphotransferase enzyme family protein
SO_0369	-	-1.12653	0.00196471	transcriptional regulator LysR family
SO_0370	-	-1.6385	0.00113586	inner membrane protein of unknown function DUF606
SO_0371	-	-1.12237	0.00503064	membrane protein of unknown function DUF606
SO_0372	yjjG	-1.09163	0.00406997	5\' nucleotide phosphatase YjjG
SO_0375	tnpA	-1.50378	0.00089799	ISSod1 transposase TnpA_ISSod1
SO_0377	-	-1.26768	0.00397508	class I glutamine amidotransferase-like domain protein
SO_0378	tnpA	-1.63058	0.00768017	ISSod4 transposase TnpA_ISSod4
SO_0379	-	-1.02836	0.00232159	protein of unknown function DUF45
SO_0407	rhlB	-1.09617	0.00180414	ATP-dependent RNA helicase RhlB
SO_0408	gppA	-1.23006	0.0016382	guanosine pentaphosphate phosphatase GppA
SO_0410	mutT	-1.38626	0.000838818	7,8-dihydro-8-oxoguanine-triphosphatase MutT
SO_0414	pilD	-1.26806	0.00159593	type IV prepilin peptidase PilD
SO_0427	-	-1.3558	0.00249637	bifunctional diguanylate cyclase / phosphodiesterase with PAS sensory domain
SO_0447	-	-1.6692	0.00186431	iron-regulated inner membrane protein
SO_0448	-	-1.70818	0.00201967	iron-regulated inner membrane protein
SO_0449	-	-1.51173	0.00140191	iron-regulated inner membrane protein
SO_0450	-	-1.22738	0.0091975	transporter MFS superfamily
SO_0463	-	-1.24046	0.00108846	neutral zinc metallopeptidase family protein
SO_0468	ubiA	-1.12748	0.00153971	4-hydroxybenzoate octaprenyltransferase UbiA
SO_0488	nosY	-1.32444	0.00172139	ABC-type copper transport system permease component NosY
SO_0521	-	-1.00434	0.00249796	monooxygenase domain protein
SO_0526	elaA	-1.40597	0.00167941	acteyltransferase GNAT family ElaA
SO_0535	-	-1.0859	0.00181399	permease of unknown function DUF318
SO_0540	-	-1.07996	0.00498449	periplasmic protein of unknown function DUF2927
SO_0550	-	-1.09131	0.00165217	predicted inner membrane protein
SO_0551	-	-1.08918	0.00112284	uncharacterized protein SO_0551
SO_0558	smtA	-1.96617	0.0003449	SAM-dependent methyltransferase SmtA
SO_0559	-	-1.04352	0.00806809	MaoC domain protein
SO_0562	-	-1.28066	0.00934824	membrane protein
SO_0586	-	-1.21393	0.00156886	membrane protein of unknown function DUF3392
SO_0590	psd	-1.42847	0.000452722	phosphatidylserine decarboxylase Psd
SO_0591	rsgA	-1.38721	0.00107978	30S ribosome assembly GTPase RsgA
SO_0592	orn	-1.06238	0.00246639	3\'-5\' oligoribonuclease Orn
SO_0596	tnpA	-1.75914	0.00783459	ISSod4 transposase TnpA_ISSod4
SO_0606	hflC	-1.11413	0.0083281	membrane anchored FtsH modulator component 2 HflC
SO_0608	petA	-2.15155	0.000347085	ubiquinol-cytochrome c reductase FeS subunit PetA
SO_0609	petB	-1.12826	0.00950923	ubiquinol-cytochrome c reductase cytochrome b subunit PetB
SO_0612	sspB	-1.04143	0.00468185	stringent starvation protein b SspB
SO_0617	argD	-1.17698	0.00252017	bifunctional acetylornithine aminotransferase/succinyl-diaminopimelate aminotransferase/succinylornithine transaminase ArgD
SO_0659	-	-1.36838	0.000816215	Mu phage lysozyme
SO_0695	-	-1.31307	0.00408354	potassium efflux protein CPA2 family
SO_0701	-	-1.32913	0.00118389	transcriptional regulator LysR family
SO_0710	-	-1.67586	0.000720583	P-loop containing nucleoside triphosphate hydrolase superfamily protein
SO_0715	sorA	-1.20039	0.0442896	sulfite dehydrogenase molybdopterin-binding subunit SorA
SO_0747	fpr	-1.07698	0.00910217	ferredoxin--NADP reductase Fpr
SO_0770	mdh	-1.23961	0.00683907	NAD dependent malate dehydrogenase Mdh
SO_0773	tnpA	-1.33064	0.00143618	ISSod6 transposase TnpA_ISSod6
SO_0817	metR	-4.37789	3.8251e-05	transcription regulator of methionine biosynthesis MetR
SO_0818	metE	-6.84728	0.00624771	B12-independent 5-methyltetrahydropteroyltriglutamate--homocysteine methyltransferase MetE
SO_0839	-	-1.34333	0.000720583	transcriptional regulator LysR family
SO_0849	napD	-1.58862	0.00153971	periplasmic nitrate reductase chaperone NapD
SO_0858	glyP	-1.26625	0.00722134	Na(+)-linked D-alanine glycine transporter GlyP
SO_0863	yjdF	-1.10434	0.00594729	membrane protein of unknown function DUF2238 YjdF
SO_0866	csgB	-1.99392	0.00231583	minor curlin subunit CsgB
SO_0885	yheS	-1.82744	0.00653884	REG family ATPase YheS
SO_0897	dbpA	-1.26369	0.00519891	ATP-dependent RNA helicase DbpA
SO_0912	-	-1.33503	0.00345957	uncharacterized protein SO_0912
SO_0926	-	-1.07323	0.00526295	acteyltransferase GNAT family
SO_0927	-	-1.32478	0.00156704	uncharacterized protein SO_0927
SO_0928	-	-1.53199	0.00171414	diguanylate cyclase
SO_0946	-	-1.5771	0.00130123	RND superfamily efflux pump MFP component
SO_0953	-	-1.13534	0.00223224	uncharacterized protein SO_0953
SO_0989	-	-1.20787	0.00134137	transcriptional regulator LysR family
SO_0991	prfB	-1.37701	0.000608435	peptide chain release factor 2 PrfB
SO_1000	-	-1.46639	0.00276159	rhomboid protease
SO_1026	tnpA	-2.07171	0.00457915	ISSod4 transposase TnpA_ISSod4
SO_1027	-	-1.75644	0.00167923	predicted periplasmic protein
SO_1028	-	-1.77069	0.00639961	uncharacterized protein SO_1028
SO_1029	-	-1.85294	0.00467214	predicted lipoprotein
SO_1030	metH	-3.21546	0.000407627	B12-dependent 5-methyltetrahydrofolate--homocysteine methyltransferase MetH
SO_1031	cobC	-3.47193	0.000153255	alpha-ribazole-5-phosphate phosphatase CobC
SO_1033	btuD	-1.88851	0.00134751	ABC-type cobalamin uptake system ATPase component BtuD
SO_1034	btuC	-2.7854	0.000992527	ABC-type cobalamin uptake system permease component BtuC
SO_1036	cobS	-1.2749	0.00205386	cobalamin 5-phosphate synthase CobS
SO_1038	cobQ	-1.48898	0.00203115	cobyric acid synthase CobQ
SO_1052	pitB	-1.08544	0.00769207	metal ion-phosphate:proton symporter PitB
SO_1053	-	-1.06377	0.0106604	phosphoenolpyruvate/pyruvate domain superfamily protein
SO_1055	-	-1.04869	0.00199704	diguanylate cyclase with PAS and GAF sensory domains
SO_1065	fklB	-1.06077	0.0223864	peptidyl-prolyl cis-trans isomerase FklB
SO_1067	-	-1.14677	0.0016109	predicted inner membrane protein
SO_1068	-	-1.22049	0.00344864	4-hydroxybenzoyl-CoA thioesterase family protein
SO_1069	-	-1.03404	0.00453544	predicted membrane protein
SO_1070	katB	-1.63732	0.000870936	catalase HPII KatB
SO_1071	-	-1.05494	0.00275979	membrane protein of unknown function UPF0016
SO_1074	-	-1.19974	0.00421783	tyrosine transporter TyrP-like protein
SO_1087	metT	-4.19731	0.000150025	methionine:proton antiporter MetT
SO_1094	-	-1.99536	0.00174856	uncharacterized protein SO_1094
SO_1095	metY	-2.3795	0.000273904	O-acetylhomoserine (thiol)-lyase MetY
SO_1097	rlmG	-1.53069	0.000677048	23S rRNA (guanine1835-N2)-methyltransferase RlmG
SO_1110	-	-1.19815	0.00449366	protein of unknown function DUF539
SO_1136	-	-1.63873	0.00392788	ATP-dependent RNA helicase DEAD box family
SO_1155	-	-1.37329	0.00249979	periplasmic protein of unknown function DUF2607
SO_1160	rimI	-1.34462	0.00143618	ribosomal-protein-alanine acetyltransferase RimI
SO_1168	mrdA	-1.02302	0.00167	penicillin-binding protein 2 MrdA
SO_1170	-	-1.39028	0.000916887	iojap-like ribosome-associated protein
SO_1176	-	-1.27083	0.00408128	PilD processed protein
SO_1177	lnt	-1.10089	0.00185952	apolipoprotein N-acyltransferase Lnt
SO_1188	-	-3.01929	0.000407627	inner membrane protein with PepSY TM helix
SO_1189	-	-1.99674	0.000630103	putative periplasmic protein of unknown function DUF2271
SO_1191	greA	-1.7781	0.00143618	transcription elongation factor GreA
SO_1192	-	-1.34436	0.00336074	predicted extracytoplasmic protein
SO_1195	yhbY	-1.39074	0.00673397	putative RNA-binding protein YhbY
SO_1198	folP	-1.6438	0.000607741	dihydropteroate synthase FolP
SO_1199	glmM	-1.05488	0.00242885	phosphoglucosamine mutase GlmM
SO_1202	rimP	-1.48605	0.00362484	ribosome maturation factor RimP
SO_1211	prfC	-1.36564	0.00101016	peptide chain release factor 3 PrfC
SO_1261	sseA	-1.09141	0.00236803	mercaptopyruvate sulfurtransferase SseA
SO_1269	tnpA	-1.56451	0.00295027	ISSod4 transposase TnpA_ISSod4
SO_1272	potH	-1.22812	0.00103302	ABC-type putrescine uptake system permease component 1 PotH
SO_1281	-	-1.07231	0.00205386	uncharacterized protein SO_1281
SO_1287	-	-1.19759	0.00669315	transamidase with YqeY domain
SO_1288	rpsU	-1.03273	0.0104614	30S ribosomal protein S21 RpsU
SO_1297	gspA	-1.13694	0.000891012	T2aSS secretion system protein A GspA
SO_1303	-	-1.36126	0.00336074	uncharacterized protein SO_1303
SO_1305	-	-1.22658	0.00244106	membrane protein
SO_1320	-	-1.03167	0.00572409	membrane protein of unknown function DUF2721
SO_1329	cyaC	-1.94292	0.000823787	adenylate cyclase CyaC
SO_1333	-	-1.30955	0.00315722	4-toluene sulfonate uptake permease family protein
SO_1334	lgt	-1.34337	0.0017224	prolipoprotein diacylglyceryl transferase Lgt
SO_1335	thyA	-1.27434	0.00174856	thymidylate synthase ThyA
SO_1339	-	-1.12169	0.00777355	protein of unknown function DUF339
SO_1340	-	-1.60876	0.00165916	protein of unknown function DUF1434
SO_1342	rpoE	-1.04721	0.0127552	RNA polymerase sigma factor 24 RpoE
SO_1346	lepA	-1.32149	0.000906654	elongation factor 4 LepA
SO_1347	lepB	-1.52984	0.00140221	signal peptidase I LepB
SO_1348	rnc	-1.04884	0.00669315	ribonuclease III Rnc
SO_1350	recO	-1.27787	0.00185952	DNA repair protein RecO
SO_1359	trmD	-1.0696	0.00483369	tRNA (guanine-N1)-methyltransferase TrmD
SO_1368	pepA	-1.58716	0.00119483	cytoplasmic leucine metal-dependent aminopeptidase PepA
SO_1374	-	-1.0566	0.0015302	acteyltransferase GNAT family
SO_1376	-	-1.17518	0.00136531	integral membrane protein of unknown function DUF1449
SO_1393	-	-1.05365	0.00656711	transcriptional repressor TetR family
SO_1438	tnpA	-1.71053	0.00758713	ISSod4 transposase TnpA_ISSod4
SO_1442	-	-2.00981	0.00117509	uncharacterized protein SO_1442
SO_1470	-	-1.31632	0.00167263	uncharacterized protein SO_1470
SO_1480	-	-1.0038	0.00769077	diguanylate cyclase
SO_1481	kefC	-1.30865	0.00167923	glutathione-gated K(+)-efflux system KefC
SO_1483	aceB	-1.22466	0.00286733	malate synthase A AceB
SO_1501	-	-1.20005	0.00407333	ATP-dependent RNA helicase DEAD box family
SO_1502	-	-1.03913	0.00324951	GTPase involved in metallocenter biosynthesis of metalloproteins COG0523 family
SO_1503	-	-1.27105	0.000626427	periplasmic substrate binding protein family 3
SO_1508	-	-1.69303	0.000330029	glyoxalase family protein
SO_1538	-	-1.19254	0.00256203	isocitrate dehydrogenase NAD-dependent
SO_1586	-	-1.14749	0.00120903	cyclic nucleotide-binding domain protein
SO_1609	syd	-1.2514	0.00107345	SecY binding protein Syd
SO_1614	-	-1.11143	0.00100815	acteyltransferase GNAT family
SO_1615	-	-1.53847	0.00156725	inner membrane protein of unknown function DUF962
SO_1616	tnpA	-1.66074	0.012083	ISSod4 transposase TnpA_ISSod4
SO_1625	dapD	-1.01151	0.00792528	2,3,4,5-tetrahydropyridine-2,6-carboxylate N-succinyltransferase DapD
SO_1648	-	-2.64066	0.0010834	cold shock protein Csp family
SO_1658	-	-1.0045	0.00406997	protein of unknown function DUF2982
SO_1674	-	-1.56004	0.000717118	short chain dehydrogenase family protein
SO_1676	metA	-2.01324	0.000584542	homoserine O-succinyltransferase MetA
SO_1685	-	-2.01059	0.000378557	uncharacterized protein SO_1685
SO_1711	-	-1.2415	0.0032454	uncharacterized protein SO_1711
SO_1720	-	-1.38848	0.00172371	membrane protein of unknown function DedA family
SO_1736	-	-1.12244	0.00683848	protein of unknown function DUF502
SO_1744	oleC	-1.27558	0.00102843	polyolefin biosynthetic pathway AMP transfer protein OleC
SO_1753	-	-1.2711	0.00202843	uncharacterized protein SO_1753
SO_1758	-	-1.18073	0.0023767	transcriptional repressor DeoR family
SO_1767	tnpA	-1.64442	0.00567637	ISSod4 transposase TnpA_ISSod4
SO_1793	tig	-1.13149	0.00499194	trigger factor peptidyl-prolyl cis-trans isomerase Tig
SO_1800	fabV	-1.53415	0.000766863	enoyl acyl-carrier-protein reductase FabV
SO_1806	pspF	-1.16897	0.00166144	Sigma 54-dependent transcriptional activator of phage shock response PspF
SO_1820	polB	-1.47872	0.00046022	DNA polymerase II PolB
SO_1822	-	-1.38973	0.00615202	TonB-dependent receptor
SO_1825	ttpC	-1.1129	0.00134137	TonB2 energy transduction system inner membrane component TtpC
SO_1835	-	-1.09879	0.0406335	S4 RNA-binding domain protein
SO_1836	-	-1.28766	0.0281436	protein of unknown function DUF1260
SO_1843	-	-1.37105	0.00251216	predicted membrane anchored protein
SO_1849	-	-1.5493	0.000614663	uncharacterized protein SO_1849
SO_1850	-	-1.48959	0.000802157	DnaJ domain protein
SO_1856	fabA	-1.45345	0.00435026	3-hydroxydecanoyl-(acyl-carrier-protein) dehydratase FabA
SO_1871	speD	-1.14997	0.00136531	S-adenosylmethionine decarboxylase SpeD
SO_1901	sugE	-1.28346	0.00214244	quaternary ammonium compound efflux pump SugE
SO_1917	-	-1.13516	0.0242681	major facilitator superfamily transporter required for growth on DMSO MFS superfamily
SO_1918	-	-1.30005	0.00170054	multidrug and toxin efflux protein MATE family
SO_1924	-	-1.01417	0.00477169	RND superfamily efflux pump permease component 2
SO_1926	gltA	-1.05509	0.00498449	citrate synthase GltA
SO_1927	sdhC	-2.08314	0.000992527	succinate dehydrogenase cytochrome b556 subunit SdhC
SO_1945	phoQ	-1.21674	0.0103172	two component signal transduction system histidine kinase PhoQ
SO_1955	-	-1.62289	0.0010834	uncharacterized protein SO_1955
SO_1956	-	-2.81566	0.000273904	phosphatidylethanolamine-binding protein
SO_1957	-	-1.05195	0.00303473	predicted periplasmic protein
SO_1958	-	-1.02326	0.00181399	glyoxylase-like domain protein
SO_1965	hmgR	-1.04226	0.00203395	homogentisate-responsive transcriptional repressor of homogenetisate degradation HmgR
SO_1998	-	-1.50518	0.00288457	protein of unknown function DUF3389
SO_1999	-	-1.11256	0.00365453	phospholipase/carboxylesterase family protein
SO_2010	-	-1.74369	0.0019534	uncharacterized protein SO_2010
SO_2011	-	-1.73357	0.0058959	protein of unknown function DUF454
SO_2039	-	-1.01466	0.00423665	signalling protein with EAL domain
SO_2045	-	-1.32744	0.00336953	cation efflux protein CDF family
SO_2046	-	-1.04835	0.0105465	transcriptional regulator MarR family
SO_2065	tyrP	-1.2741	0.00403245	tyrosine transporter TyrP
SO_2067	hisIE	-1.12063	0.013305	bifunctional phosphoribosyl-AMP cyclohydrolase/phosphoribosyl-ATP pyrophosphatase HisIE
SO_2075	-	-1.44614	0.00112275	uncharacterized protein SO_2075
SO_2076	-	-1.18914	0.00498449	uncharacterized protein SO_2076
SO_2078	tnpA	-1.79726	0.00497384	ISSod4 transposase TnpA_ISSod4
SO_2085	pheS	-1.60253	0.000563986	phenylalanyl-tRNA synthetase alpha subunit PheS
SO_2088	lpxM	-1.46558	0.00166385	KDO 2-(lauroyl)-lipid IVA acyltransferase LpxM
SO_2107	opgG	-1.00975	0.00194324	periplasmic glucan biosynthesis protein OpgG
SO_2108	opgH	-1.40702	0.000916887	glucan biosynthesis glucosyltransferase family 2 OpgH
SO_2118	-	-1.14197	0.0103859	chemotaxis locus anti-sigma factor antagonist
SO_2119	-	-1.28108	0.00515973	protein phosphatase with response regulator reciever modulation
SO_2124	cheR	-1.10512	0.00360927	chemotaxis signal transduction system MCP methyltransferase CheR
SO_2176	yejL	-1.11701	0.00192589	protein of unknown function DUF1414 YejL
SO_2177	ndpA	-1.41736	0.000539655	nucleoid-associated protein NdpA
SO_2189	yegD	-1.157	0.00101016	hsp70 family protein YegD
SO_2221	pabB	-2.27446	0.00924284	para-aminobenzoate synthase aminase component PabB
SO_2223	-	-1.06638	0.00140416	subfamily S9C unassigned peptidase
SO_2257	lolE	-1.09146	0.00217174	ABC-type lipoprotein release system permease component LolE
SO_2260	suhB	-1.01115	0.0064433	inositol-phosphate phosphatase SuhB
SO_2261	trmJ	-1.47691	0.00476576	tRNA (cytidine32/uridine32-2\'-O)-methyltransferase TrmJ
SO_2263	iscR	-1.52281	0.0124847	transcriptional repressor of iron-sulfur cluster assembly genes IscR
SO_2280	-	-1.35977	0.000530717	drug:H+ antiporter DHA1 family
SO_2290	-	-1.71588	0.000455345	rhodanese domain protein UPF0176 family
SO_2292	tnpA	-1.81696	0.00566081	ISSod4 transposase TnpA_ISSod4
SO_2295	norM	-1.63164	0.000568644	drug:Na+ antiporter NorM
SO_2296	ribC	-1.36566	0.00391762	6,7-dimethyl-8-ribityllumazine synthase alpha subunit RibC
SO_2299	thrS	-1.40639	0.00322407	threonyl-tRNA synthetase ThrS
SO_2304	ald	-1.31037	0.000944836	alanine dehydrogenase Ald
SO_2305	lrp	-1.00363	0.0173935	leucine-responsive regulatory protein Lrp
SO_2308	-	-1.3128	0.000607741	AAA ATPase family protein
SO_2328	efp	-1.07914	0.0111427	translation elongation factor P Efp
SO_2329	-	-1.68433	0.00269271	Efp-associated protein of unknown function DUF2331
SO_2332	-	-1.39626	0.00254988	protein of unknown function DUF2788
SO_2337	msrA	-2.18537	0.000327146	peptide methionine sulfoxide reductase MsrA
SO_2344	tnpA	-1.77877	0.01146	ISSod4 transposase TnpA_ISSod4
SO_2352	-	-1.52319	0.00166385	glycoside hydrolase family 73
SO_2373	-	-1.06059	0.0352666	drug:H+ antiporter DHA1 family
SO_2374	ydhB	-1.33858	0.000481263	transcriptional regulator YdhB
SO_2387	-	-1.11209	0.00203395	DTW domain-containing protein
SO_2391	-	-1.01899	0.00289528	protein of unknown function DUF1904
SO_2392	tnpA	-1.67311	0.00522594	ISSod4 transposase TnpA_ISSod4
SO_2423	-	-1.14761	0.00151607	putative membrane protein
SO_2424	-	-1.68955	0.000866728	zinc carboxypeptidase domain protein
SO_2426	-	-1.68834	0.000879844	two component signal transduction system response regulator
SO_2432	yebC	-1.31267	0.000619812	DNA-binding regulatory protein YebC
SO_2434	-	-1.39235	0.000608435	bifunctional periplasmic substrate binding protein/cytoplasmic diguanylate cyclase
SO_2435	cmoA	-1.07064	0.00379809	tRNA (uridine-5-oxyacetic acid methyl ester) 34 synthase CmoA
SO_2447	yqfA	-1.00887	0.0158604	channel protein hemolysin III family subfamily YqfA
SO_2451	-	-1.44632	0.0028361	SAM-dependent methyltransferase
SO_2460	-	-1.59082	0.000378557	uncharacterized protein SO_2460
SO_2473	-	-1.14235	0.000957295	peptidase S33 family
SO_2474	can	-1.14131	0.00484135	beta-class carbonic anhydrase Can
SO_2497	-	-1.56986	0.00217174	SEC-C domain protein
SO_2532	adaA	-1.32921	0.0018536	O-6-methylguanine-DNA-alkyltransferase AdaA
SO_2538	-	-1.08026	0.00436239	two component signal transduction system response regulator
SO_2570	-	-1.05621	0.00666177	DUF885 family lipoprotein
SO_2575	ycgL	-1.33813	0.00172931	protein of unknown function DUF709 YcgL
SO_2580	rnd	-1.24444	0.00135862	ribonuclease D Rnd
SO_2589	-	-1.23643	0.00125197	2OG-Fe(II) oxygenase family protein
SO_2590	rbgA	-1.02499	0.00294174	50s ribosomal subunit maturation GTPase RbgA
SO_2594	-	-1.19782	0.00231523	MMPL family efflux pump
SO_2598	-	-1.63522	0.00107978	protein of unknown function DUF2835
SO_2602	proQ	-1.08205	0.00208336	activator protein ProQ
SO_2603	yebR	-1.32662	0.000799733	free methionine-R-sulfoxide reductase YebR
SO_2605	-	-1.29241	0.0049496	PqiA family protein
SO_2610	ycfH	-1.11239	0.00498449	TatD family deoxyribonuclease YcfH
SO_2612	holB	-1.00525	0.00171573	DNA polymerase III delta\' subunit HolB
SO_2647	-	-1.68487	0.00139058	4-hydroxybenzoyl-CoA thioesterase family protein
SO_2680	gpH	-1.00255	0.00448095	Mu phage portal protein GpH
SO_2690	gpG	-1.00304	0.00641536	Mu phage tail completion protein GpG
SO_2704	gpS	-1.55869	0.00092572	Mu phage tail fiber protein GpS
SO_2710	-	-1.32657	0.00251488	DoxD-like inner membrane protein
SO_2719	deoD	-1.07712	0.0089208	purine nucleoside phosphorylase DeoD
SO_2738	bioC	-2.00821	0.0101192	SAM-dependent methylase involved in biotin synthesis protein BioC
SO_2739	bioF	-1.54621	0.0265812	8-amino-7-oxononanoate synthase BioF
SO_2740	bioB	-1.00902	0.0213539	biotin synthase BioB
SO_2744	-	-1.20046	0.00108968	helicase
SO_2748	tolB	-1.07542	0.00257431	TonB biopolymer transport system periplasmic component TolB
SO_2766	-	-1.04092	0.0274572	peptidase M28A family
SO_2772	yciA	-1.00806	0.040168	acyl-CoA thioesterase YciA
SO_2774	fabF	-1.40593	0.00160261	3-oxoacyl-(acyl-carrier-protein) synthase II FabF
SO_2777	fabD	-1.18742	0.00217174	malonyl CoA-acyl carrier protein transacylase FabD
SO_2778	fabH	-1.65631	0.000468143	3-oxoacyl-(acyl-carrier-protein) synthase III FabH
SO_2784	rluC	-1.11556	0.00329526	23S rRNA pseudouridine955/2504/2580 synthase RluC
SO_2785	rne	-1.19347	0.00733202	ribonuclease E Rne
SO_2787	cspA	-1.39	0.00257905	cold shock protein CspA
SO_2793	-	-1.02124	0.00364671	glyoxalase family protein
SO_2797	-	-1.94352	0.000866728	glutaredoxin
SO_2801	lpxK	-1.33881	0.00189636	tetraacyldisaccharide 4\'-kinase LpxK
SO_2802	msbA	-1.10496	0.00203115	ABC-type lipid A export system bifunctional ATPase and permease components MsbA
SO_2811	tnpA	-1.56122	0.00639961	ISSod4 transposase TnpA_ISSod4
SO_2815	-	-1.43766	0.00308374	transporter-like protein HCC family
SO_2840	-	-1.33982	0.00114664	protein of unknown function DUF45
SO_2841	-	-1.23998	0.00438793	uncharacterized protein SO_2841
SO_2844	sbcD	-1.12925	0.00167565	dsDNA exonuclease SbcD
SO_2848	-	-1.15838	0.00526938	putative periplasmic protein
SO_2849	-	-2.34074	0.000487838	acteyltransferase GNAT family
SO_2850	-	-2.67611	0.000273904	acteyltransferase GNAT family
SO_2858	-	-2.09732	0.00615202	putative solute:sodium symporter small subunit
SO_2863	-	-1.14314	0.00733202	membrane protein of unknown protein DUF2919
SO_2887	dsbB	-1.30197	0.0129532	disulfide bond formation protein DsbB
SO_2890	-	-1.62078	0.00126055	protein of unknown function DUF3478
SO_2923	gltS	-1.57299	0.000373634	sodium:glutamate symporter GltS
SO_2944	-	-1.08262	0.00407782	Lambda phage structural protein
SO_2958	-	-1.2405	0.00626131	Lambda phage protein HK97-gp10 family
SO_2970	-	-1.15138	0.00532362	Lambda phage uncharacterized protein
SO_2971	S	-1.09953	0.0085002	Lambda phage holin S
SO_2972	-	-1.48617	0.00175141	Lambda phage uncharacterized protein
SO_2973	R	-1.19464	0.00226648	Lambda phage lysozyme R
SO_2974	-	-1.39795	0.00168757	Lambda phage pyridoxal phosphate dependent enzyme
SO_2976	-	-1.03096	0.00316379	Lambda phage uncharacterized protein
SO_3014	scpB	-1.2789	0.00232499	segregation and condensation protein ScpB
SO_3015	scpA	-1.41921	0.000992527	segregation and condensation protein ScpA
SO_3019	trpE	-1.48807	0.0465497	anthranilate synthase component I TrpE
SO_3025	-	-2.20373	0.000661243	periplasmic siderophore cleavage esterase IroE family
SO_3043	-	-1.07184	0.00159527	uncharacterized protein SO_3043
SO_3044	tnpA	-1.44541	0.0118124	ISSod4 transposase TnpA_ISSod4
SO_3045	-	-1.157	0.00363123	uncharacterized protein SO_3045
SO_3062	-	-2.01124	0.00106236	predicted inner membrane protein
SO_3068	truA	-1.37798	0.0017239	tRNA pseudouridine38-40 synthase TruA
SO_3078	-	-1.40951	0.0020925	transporter major facilitator superfamily
SO_3085	-	-1.24392	0.00498449	predicted periplasmic protein
SO_3086	-	-1.63271	0.00166385	uncharacterized protein SO_3086
SO_3114	queA	-1.37321	0.000783083	S-adenosylmethionine:tRNA ribosyltransferase-isomerase QueA
SO_3128	-	-1.54487	0.000823787	ABC-type metal export system bifunctional ATPase and permease component
SO_3157	wbfD	-1.12927	0.00532362	polysaccharide biosynthesis lipoprotein WbfD
SO_3158	wbfC	-1.12703	0.00254988	polysaccharide synthesis-related protein of unknown function DUF1017 WbfC
SO_3160	rfbc	-1.6832	0.00107446	dTDP-4-keto-L-rhamnose-35-epimerase RfbC
SO_3172	wbfU	-1.01357	0.00294696	galactosyl transferase WbfU
SO_3175	wbpQ	-1.16702	0.0048689	asparagine synthase glutamine-hydrolyzing WbpQ
SO_3176	-	-1.8528	0.00171414	O-antigen biosynthesis glycosyl transferase family 4
SO_3178	-	-1.20599	0.0106745	polysaccharide deacetylase
SO_3179	wzy	-1.75893	0.0197337	O-antigen polymerase Wzy
SO_3180	wbnI	-1.44656	0.0182674	glycosyl transferase family 2 WbnI
SO_3181	wzx	-1.72098	0.0130446	O-antigen flippase Wzx
SO_3183	-	-1.21898	0.00893798	perosamine synthetase-related protein
SO_3184	wbqC	-1.02386	0.0114413	putative glycine transferase in O-antigen biosynthesis cluster WbqC
SO_3186	rmlA	-1.021	0.00422331	glucose-1-phosphate-thymidylyltransferase RmlA
SO_3189	wbpP	-1.01845	0.00404898	UDP-GlkcNAc C4 epimerase WbpP
SO_3190	wbpA	-1.30555	0.00137739	UDP-N-acetyl-d-glucosamine 6-dehydrogenase WbpA
SO_3191	wzz	-1.35711	0.00298455	polysaccharide chain length determinant Wzz
SO_3195	-	-1.4766	0.000908364	proton:peptide symporter POT family
SO_3196	-	-1.16157	0.00357859	two component signal transduction system response regulator
SO_3200	-	-1.22496	0.00394382	putative membrane anchored protein of unknown function DUF2802
SO_3203	cheW	-1.25898	0.00406452	chemotaxis signal transduction system adaptor protein CheW
SO_3205	-	-1.15759	0.00377764	putative membrane anchored protein in chemotaxis locus
SO_3213	flhA	-1.32078	0.00668106	flagellar export protein FlhA
SO_3215	flhB	-1.21074	0.00755827	flagellar export protein FlhB
SO_3216	fliR	-1.74659	0.00277193	flagellar export protein FliR
SO_3217	fliQ	-1.20206	0.00174816	flagellar export protein FliQ
SO_3218	fliP	-1.07073	0.00337146	flagellar export protein FliP
SO_3225	fliI	-1.07987	0.00193183	flagellar protein export ATPase FliI
SO_3240	flgK	-1.63768	0.00398071	flagellar hook-filament junction protein FlgK
SO_3250	flgB	-1.20838	0.0155657	flagellar basal-body rod protein FlgB
SO_3253	flgA	-1.11818	0.00597009	assembly protein for flagellar basal-body P ring FlgA
SO_3266	-	-1.10906	0.00623468	SAM-dependent methyltransferase in polysaccharide biosynthesis locus
SO_3272	tnpA	-1.00102	0.00303302	ISSod6 transposase TnpA_ISSod6
SO_3308	der	-1.07337	0.00180414	50S ribosome assembly GTPase Der
SO_3316	-	-1.11449	0.00249637	protein of unknown function DUF21 with CBS domain
SO_3326	-	-1.02806	0.00261286	uncharacterized protein SO_3326
SO_3339	-	-1.2222	0.00203178	outer membrane porin OmpA family
SO_3342	-	-1.04952	0.00778665	homotrimeric cation channel (TRIC) family protein
SO_3345	yciH	-1.15802	0.00137739	translation initiation factor protein YciH
SO_3348	hemH	-1.08924	0.00217174	ferrochelatase HemH
SO_3361	-	-1.19728	0.00138449	protein of unknown function DUF885
SO_3365	glsA	-1.17848	0.00126161	glutaminase A GlsA
SO_3371	yceJ	-1.15404	0.00278422	cytochrome B561 YceJ
SO_3373	-	-1.11895	0.00207622	uncharacterized protein SO_3373
SO_3376	-	-1.29176	0.00262683	predicted lipoprotein
SO_3377	-	-1.07615	0.00170054	predicted periplasmic protein
SO_3378	-	-1.22309	0.00263038	membrane protein of unknown function DUF2878
SO_3380	-	-1.00957	0.00254988	protein of unknown function DUF1365
SO_3382	-	-1.08028	0.00366944	oxidoreductase short-chain dehydrogenase/reductase family
SO_3383	-	-1.63918	0.000878255	protein of unknown function DUF2358
SO_3389	-	-1.09951	0.00146954	bifunctional diguanylate cyclase/phosphodiesterase with PAS sensory domain
SO_3392	sye4	-1.09325	0.0154577	NAD(P)H:flavin oxidoreductase Sye4
SO_3399	tnpA	-1.53755	0.0169297	ISSod4 transposase TnpA_ISSod4
SO_3406	-	-1.69039	0.00541768	putative siderophore transporter component 1
SO_3412	-	-1.18249	0.00237755	periplasmic solute binding protein
SO_3413	thrC	-1.42166	0.0139374	threonine synthase ThrC
SO_3420	-	-1.3699	0.00200795	monoheme cytochrome c\'
SO_3427	-	-1.57107	0.000813662	lysine-sensitive monofunctional aspartokinase LysC family
SO_3433	nlpD	-1.68526	0.000321006	lipoprotein NlpD
SO_3439	ftsB	-1.33397	0.00195341	cell division protein FtsB
SO_3443	tnpA	-1.7835	0.00788776	ISSod4 transposase TnpA_ISSod4
SO_3456	rumA	-1.2619	0.00249796	23S rRNA (uracil1939-C5)-methyltransferase RumA
SO_3471	glyA	-1.44997	0.0195143	serine hydroxymethyltransferase GlyA
SO_3519	glnB	-1.87598	0.000579561	regulatory protein for nitrogen assimilation by glutamine synthetase GlnB
SO_3520	fimT	-1.1021	0.000969412	type IV minor pilin protein FimT
SO_3521	fimU	-1.5063	0.000358589	type IV pilus biogenesis protein FimU
SO_3524	pilE	-1.59789	0.000614663	type IV minor pilin protein PilE
SO_3533	ribF	-1.16456	0.00194324	bifunctional flavokinase/FAD synthetase RibF
SO_3534	murJ	-1.40697	0.00262769	peptidoglycan lipid II flippase MurJ
SO_3540	-	-1.06141	0.00289528	protein of unknown function DUF328
SO_3541	-	-1.39801	0.000602225	alanine/glycine:cation symporter (AGCS) family protein
SO_3557	-	-1.23064	0.0294447	glycosyl hydrolase family 23
SO_3561	-	-1.29969	0.00480966	membrane protein
SO_3575	pssA	-1.08198	0.00324951	CDP-diacylglycerol--serine O-phosphatidyltransferase PssA
SO_3578	yfiH	-1.13381	0.00259858	uncharacterized protein YfiH
SO_3584	azrR	-1.315	0.00256071	superoxide-responsive transcriptional repressor of superoxide stress response AzrR
SO_3604	tnpA	-1.77769	0.00344904	ISSod4 transposase TnpA_ISSod4
SO_3618	-	-1.08914	0.014164	uncharacterized protein SO_3618
SO_3642	-	-1.01228	0.00585585	energy taxis modulating methyl accepting sensory transducer
SO_3645	-	-1.21742	0.00276268	protein of unknown function DUF3718
SO_3651	rpmA	-1.31489	0.0150375	50S ribosomal protein L27 RpmA
SO_3652	rplU	-1.32568	0.00859309	50S ribosomal protein L21 RplU
SO_3670	tonB	-1.29254	0.0442812	TonB1 energy transduction system for heme uptake energy transducer component TonB
SO_3685	csgG	-1.50636	0.00198856	curli secretion apparatus outer membrane lipoprotein component CsgG
SO_3686	csgF	-2.11844	0.000753135	curli secretion apparatus component CsgF
SO_3687	csgE	-1.96778	0.00251488	curli secretion apparatus substrate specificity factor CsgE
SO_3701	-	-1.44108	0.00347904	glycoside hydrolase family 73
SO_3706	nupX	-1.04871	0.0033592	nucleoside:proton symporter NupX
SO_3712	tnpA	-1.69728	0.010325	ISSod4 transposase TnpA_ISSod4
SO_3735	mtgA	-1.40316	0.0048689	monofunctional biosynthetic peptidoglycan transglycosylase MtgA
SO_3749	argE	-1.02262	0.00883592	N-acetyl-L-ornithine deacetylase ArgE
SO_3758	-	-1.07346	0.00172371	sodium-dependent bicarbonate transporter (SBT) family
SO_3763	speE	-1.16117	0.003172	spermidine synthase SpeE
SO_3771	-	-1.19198	0.0027976	inorganic phosphate transporter PiT family
SO_3783	rhlE	-1.05534	0.00634605	ATP-dependent RNA helicase RhlE
SO_3797	ydcP	-1.55675	0.000449697	peptidase U32 family YdcP
SO_3814	ampG	-1.25454	0.00136531	GlcNAc-anhMurNAc permease AmpG
SO_3815	yajQ	-1.02151	0.00825527	protein of unknown function DUF520 YajQ
SO_3821	-	-1.19356	0.000791422	diguanylate phosphodiesterase
SO_3822	-	-1.31043	0.00278694	transport protein DMT superfamily
SO_3830	-	-1.5273	0.00137739	SirB family protein
SO_3832	prmC	-1.29664	0.00088729	peptide release factor glutamine N5-methylase PrmC
SO_3855	sfcA	-1.44237	0.00267574	NAD-dependent malate dehydrogenase (oxaloacetate-decarboxylating) SfcA
SO_3856	-	-1.05689	0.00400732	protein of unknown function DUF3069
SO_3857	-	-1.81651	0.000630103	phosphoesterase PA-phosphatase related protein
SO_3858	tnpA	-1.57272	0.00401333	ISSod4 transposase TnpA_ISSod4
SO_3870	-	-1.32803	0.00217174	disulfide bond formation protein DsbB family
SO_3882	tnpA	-1.22118	0.0193702	ISSod4 transposase TnpA_ISSod4
SO_3912	dusA	-1.50304	0.00223832	tRNA2fMet-dihydrouridine21 synthase DusA
SO_3916	alr	-1.10125	0.00424699	alanine racemase biosynthetic Alr
SO_3935	rnr	-1.05445	0.00227697	3\'-5\' exoribonuclease R Rnr
SO_3937	purA	-1.88045	0.000650463	adenylosuccinate synthetase PurA
SO_3939	rpsI	-1.10059	0.0029806	30S ribosomal protein S9 RpsI
SO_3941	-	-1.24658	0.00108968	AFG1-like ATPase
SO_3952	mlaD	-1.49957	0.000503076	ABC-type phospholipid uptake (salvage) system substrate-binding component MlaD
SO_3954	mlaF	-1.18726	0.00662073	ABC-type phospholipid uptake (salvage) system ATPase component MlaF
SO_3957	kdsC	-1.53473	0.0100171	3-deoxy-manno-octulosonate-8-phosphatase KdsC
SO_3993	-	-1.42205	0.0030769	uncharacterized protein SO_3993
SO_4018	-	-1.02602	0.0032454	putative lipoprotein
SO_4029	-	-1.18721	0.0030783	drug:H+ antiporter DHA1 family
SO_4034	deaD	-1.42378	0.000898875	ATP-dependent RNA helicase DeaD
SO_4054	metF	-4.58354	0.000162415	5,10-methylenetetrahydrofolate reductase MetF
SO_4055	metL	-5.53717	6.93878e-05	bifunctional aspartokinase II/homoserine dehydrogenase methionine-sensitive MetL
SO_4056	metB	-3.74524	0.00439846	cystathionine gamma-synthase MetB
SO_4058	-	-1.50203	0.00256719	4-toluene sulfonate uptake permease family protein
SO_4069	-	-1.25182	0.00296574	SAM-dependent methyltransferase type 11
SO_4096	mreD	-1.70538	0.000550939	cell wall structural complex component MreD
SO_4097	mreC	-1.41503	0.00117509	cell wall structural complex component MreC
SO_4116	mshH	-1.12919	0.00134758	signalling protein with GGDEF and EAL domains MshH
SO_4120	rpmE	-1.37803	0.00297655	50S ribosomal protein L31 RpmE
SO_4122	priA	-1.18342	0.00143833	primosomal replication protein N\' PriA
SO_4165	tnpA	-1.83803	0.00455622	ISSod4 transposase TnpA_ISSod4
SO_4179	mxdB	-1.62282	0.000579889	glycosyl transferase family 2 MxdB
SO_4180	mxdA	-1.35249	0.00141707	diguanylate cyclase-like protein MxdA
SO_4220	ftsW	-1.19619	0.00545792	cell division protein FtsW
SO_4222	mraY	-1.41974	0.000823787	phospho-N-acetylmuramoyl-pentapeptide-transferase MraY
SO_4243	rarD	-1.2211	0.00256929	10 TMS drug/metabolite exporter (DME) family protein RarD
SO_4244	-	-1.0571	0.00117509	uncharacterized protein SO_4244
SO_4246	rpmG	-1.3238	0.00324951	50S ribosomal protein L33 RpmG
SO_4247	rpmB	-1.31939	0.00338578	50S ribosomal protein L28 RpmB
SO_4248	yicR	-1.34689	0.00316517	protein of unknown function DUF2466 YicR
SO_4259	tnpA	-1.47401	0.0104878	ISSod4 transposase TnpA_ISSod4
SO_4261	-	-1.64927	0.00171699	uncharacterized protein SO_4261
SO_4282	ktrB	-1.00264	0.0190188	sodium-dependent potassium uptake system permease component KtrB
SO_4312	cyaA	-1.13434	0.00364264	adenylate cyclase CyaA
SO_4325	rep	-1.07532	0.00238301	ATP-dependent DNA helicase Rep
SO_4351	hlyA	-1.16554	0.00567637	hemolysin HlyA
SO_4393	ysnE	-1.22111	0.00087488	acteyltransferase GNAT family YsnE
SO_4400	-	-1.08508	0.00157656	prolyl aminopeptidase S33 family
SO_4408	bipA	-1.18881	0.00574951	GTP-binding protein BipA
SO_4425	-	-1.1619	0.00199611	diguanylate cyclase
SO_4426	-	-1.91317	0.000324567	tRNA pseudouridylate synthase
SO_4463	-	-1.27778	0.000503076	2OG-Fe(II) oxygenase family protein
SO_4468	nemR	-1.01016	0.00667926	transcriptional repressor of N-ethylmaleimide reductase NemR
SO_4480	exaC	-1.1104	0.00414784	NAD+-dependent acetaldehyde dehydrogenase ExaC
SO_4524	-	-1.46102	0.00124808	transcriptional regulator LysR family
SO_4550	-	-1.00904	0.00174816	methyltransferase domain protein
SO_4555	-	-1.0096	0.00939651	drug:H+ antiporter DHA1 family
SO_4561	-	-1.4838	0.00108807	putative extracellular protein of unknown function DUF2780
SO_4601	mtr	-1.24258	0.00409523	high affinity tryptophan transporter Mtr
SO_4602	plsB	-1.31276	0.00194623	glycerol-3-phosphate O-acyltransferase PlsB
SO_4628	-	-1.18413	0.00205386	membrane sulfatase HI1246 family
SO_4666	cytcB	-1.84521	0.000324567	diheme cytochrome c4 CytcB
SO_4681	-	-1.30045	0.00120318	glycosyl transferase family 4
SO_4685	-	-1.09988	0.00765323	outer membrane protein in capsule/EPS biosynthesis locus
SO_4692	vmeB	-1.09683	0.00117233	proton-coupled multidrug efflux pump permease component VmeB
SO_4705	-	-1.19072	0.0024081	transcriptional repressor Xre family
SO_4720	tupB	-1.12245	0.00203701	ABC-type tungstate uptake system permease component TupB
SO_4729	-	-1.29957	0.00143618	protein of unknown function DUF2489
SO_4731	add	-1.31078	0.000712796	adenosine deaminase Add
SO_4740	-	-2.10561	0.000421077	predicted membrane protein of unknown function DUF2061
SO_4742	glmR	-1.97216	0.00378023	glucosamine-6-phosphate sensitive transcriptional repressor of lipopolysaccharide biosyntheis GlmR
SO_4758	mnmG	-1.14136	0.0018536	tRNA uridine 5-carboxymethylaminomethyl modification system MnmG
SO_A0002	-	-1.16375	0.00154775	type II restriction-modification system activator, putative (plasmid)
SO_A0003	-	-1.1906	0.00115016	type II restriction endonuclease, putative (plasmid)
SO_A0025	-	-2.36043	0.000273904	ISSod1, transposase OrfA (plasmid)
SO_A0028	-	-2.0538	0.000330029	ISSod1, transposase OrfA (plasmid)
SO_A0030	-	-1.20032	0.00188137	hypothetical protein SO_A0030 (plasmid)
SO_A0035	-	-1.50486	0.0103663	ISSod4, transposase (plasmid)
SO_A0046	-	-2.05168	0.00309151	hypothetical protein SO_A0046 (plasmid)
SO_A0047	-	-1.44265	0.00294932	hypothetical protein SO_A0047 (plasmid)
SO_A0048	-	-1.66093	0.00348398	prolyl oligopeptidase family protein (plasmid)
SO_A0049	-	-1.23814	0.00258724	toxin secretion ABC transporter, ATP-binding subunit/permease protein, putative (plasmid)
SO_A0051	-	-1.28012	0.0132513	hypothetical protein SO_A0051 (plasmid)
SO_A0057	-	-1.75293	0.000407627	hypothetical protein SO_A0057 (plasmid)
SO_A0076	-	-1.23278	0.00351885	hypothetical protein SO_A0076 (plasmid)
SO_A0098	-	-1.31705	0.00327789	hypothetical protein SO_A0098 (plasmid)
SO_A0105	-	-1.0742	0.00545792	ISSod8, transposase (plasmid)
SO_A0108	-	-1.81708	0.00905801	hypothetical protein SO_A0108 (plasmid)
SO_A0129	-	-1.1477	0.00491495	IS3 family transposase (plasmid)
SO_A0130	-	-1.36127	0.00171414	ISSod4, transposase (plasmid)
SO_A0141	-	-1.15016	0.00186295	hypothetical protein SO_A0141 (plasmid)
SO_A0145	-	-1.84101	0.000993458	ISSod1, transposase OrfB (plasmid)
SO_A0147	-	-1.48103	0.000750694	hypothetical protein SO_A0147 (plasmid)
SO_A0149	-	-1.89258	0.00100265	hypothetical protein SO_A0149 (plasmid)
SO_A0176	-	-1.16371	0.00629474	hypothetical protein SO_A0176 (plasmid)
SO_A0182	-	-1.609	0.000750507	hypothetical protein SO_A0182 (plasmid)
SO_A0183	-	-1.5899	0.00249637	hypothetical protein SO_A0183 (plasmid)
SO_A0184	-	-1.61235	0.00245713	hypothetical protein SO_A0184 (plasmid)
