## Supplementary Data S3 for "Cross-regulation of amino acid synthesis and catabolic electron transfer in bacteria"

### Sheet: Sheet1
Supplementary Data S3. Upregulated genes in MR-1metR+
Locus tag	Gene	Log2FC (metR+/vc)	P-value	Annotaion
SO_0020	fadA	1.28513	0.0385393	aerobic fatty oxidation complex 3-ketoacyl-CoA thiolase beta subunit FadA
SO_0021	fadB	1.68151	0.0151609	aerobic fatty oxidation complex 3-hydroxyacyl-CoA epimerase alpha subunit FadB
SO_0034	dprA	1.30992	0.000297229	DNA processing protein DprA
SO_0035	smg	1.04356	0.0174073	protein of unknown function DUF494 Smg
SO_0061	nlpC	1.00222	0.000251239	family C40 peptidase lipoprotein NlpC
SO_0129	yhgN	1.46065	0.000236137	6TMS neutral amino acid transporter (NAAT) family protein YhgN
SO_0147	-	1.0865	0.00149999	predicted periplasmic protein
SO_0150	-	1.71221	0.000557915	putative adhesin
SO_0274	ppc	1.1916	0.00304672	phosphoenolpyruvate carboxylase Ppc
SO_0275	argC	1.09912	0.00229099	N-acetyl-gamma-glutamyl-phosphate reductase ArgC
SO_0276	argB	2.25512	1.56537e-05	acetylglutamate kinase ArgB
SO_0277	argF	2.12712	1.72852e-05	ornithine carbamoyltransferase ArgF
SO_0278	argG	1.48661	0.00120645	argininosuccinate synthase ArgG
SO_0279	argH	1.08767	0.00709638	argininosuccinate lyase ArgH
SO_0296	-	1.8731	0.00119887	10 TMS drug/metabolite efflux pump (DME) family
SO_0306	-	1.33661	0.000275913	outer membrane protein COG4775 family
SO_0316	ybcL	1.09683	0.000935241	phosphatidylethanolamine-binding protein YbcL
SO_0388	-	1.33789	0.0253538	integrase bacteriophage P4 family
SO_0430	-	1.97941	0.000160051	putative periplasmic protein of unknown function DUF2845
SO_0431	yniC	2.56255	2.78645e-06	2-deoxyglucose-6-phosphate hydrolase YniC
SO_0466	-	1.14285	0.00472682	toxin-antitoxin system antidote
SO_0471	-	1.18302	5.39738e-05	FMN-dependent nitronate monooxygenase
SO_0502	-	1.10445	0.0117751	transcriptional regulator ArsR family
SO_0529	trpI	1.26234	0.0324705	transcriptional activator of tryptophan biosynthesis TrpI
SO_0532	arsR	2.106	0.00120938	arsenite-sensing transcriptional repressor ArsR
SO_0533	arsC2	1.92193	0.000887648	thioredoxin-coupled cytoplasmic arsenate reductase ArsC2
SO_0534	-	1.77745	0.00500405	arsenate permease ACR3 family
SO_0535	-	1.54139	0.00105161	permease of unknown function DUF318
SO_0536	-	1.42612	0.00195162	redox-active disulfide protein 2
SO_0538	gapA	1.13526	0.00154362	glyceraldehyde-3-phosphate dehydrogenase (NAD+) GapA
SO_0541	-	2.85392	5.74434e-06	RNA-metabolizing metallo-beta-lactamase family protein
SO_0572	-	2.56731	0.00297664	enoyl-CoA hydratase/isomerase family protein
SO_0576	-	1.73836	0.00131435	predicted ATPase PhoH family
SO_0691	-	1.09476	0.000212123	protein of unknown function
SO_0693	galM	1.59604	0.000726654	aldose 1-epimerase GalM
SO_0694	galK	2.51381	2.62079e-06	galactokinase GalK
SO_0752	-	1.6141	0.000346151	uncharacterized protein SO_0752
SO_0769	argR	1.63033	7.45679e-05	arginine-responsive transcriptional repressor of arginine metabolism ArgR
SO_0786	-	1.04666	0.00195976	uncharacterized protein SO_0786
SO_0789	-	1.08161	0.000216396	short-chain dehydrogenase/reductase family protein
SO_0805	-	1.24511	0.00310264	CBS domain containing protein
SO_0817	metR	6.45313	3.44719e-06	transcription regulator of methionine biosynthesis MetR
SO_0824	-	1.26255	5.43655e-05	uncharacterized protein SO_0824
SO_0852	-	1.91474	2.35987e-05	PilD processed protein
SO_0864	csgD	1.30685	0.000565999	transcriptional activator of curli operon CsgD
SO_0881	-	1.12642	0.00204721	predicted TAT leader-containing periplasmic protein
SO_0929	metK	1.64251	9.29114e-05	S-adenosylmethionine synthetase MetK
SO_0989	-	1.09755	0.00042085	transcriptional regulator LysR family
SO_1021	nuoA	1.20754	0.000809873	NADH-ubiquinone oxidoreductase subunit A NuoA
SO_1042	artM	2.54205	0.000237548	ABC-type arginine uptakesystem ATPase component ArtM
SO_1043	artQ	2.57651	0.000199289	ABC-type arginine uptakesystem permease component ArtQ
SO_1044	artI	2.06191	0.00456958	ABC-type arginine uptakesystem substrate-binding component ArtI
SO_1064	-	1.08288	0.00850329	WD-40 repeat lipoprotein
SO_1070	katB	1.66474	0.00225295	catalase HPII KatB
SO_1095	metY	1.67576	0.00160452	O-acetylhomoserine (thiol)-lyase MetY
SO_1101	luxS	2.59837	4.57998e-06	S-ribosylhomocysteinase LuxS
SO_1111	brf2	1.2871	0.00176331	bacterioferritin subunit 2 Bfr2
SO_1112	brf1	1.29571	0.00155582	bacterioferritin subunit 1 Bfr1
SO_1151	-	1.59404	0.000122749	membrane protein of unknown function DUF808
SO_1153	-	1.2272	2.41444e-05	exonuclease
SO_1158	dpsA	1.36238	0.0016594	DNA-binding ferritin-like protein (oxidative damage protectant) DpsA
SO_1162	lipB	1.65841	0.00123372	lipoyl(octanoyl) transferase LipB
SO_1175	-	1.16087	0.0202978	protein of unknown function DUF1451
SO_1224	-	1.27597	0.0156413	esterase/lipase/thioesterase family protein
SO_1237	-	1.04633	0.00121354	CBS domain containing protein
SO_1267	puuD	1.64929	0.000390308	gamma-glutamyl-aminobutyrate hydrolase PuuD
SO_1268	puuA	1.10544	0.000239721	gamma-glutamyl-putrescine synthase PuuA
SO_1278	-	1.08898	0.00117366	chemotaxis signal transduction system methyl accepting sensory transducer
SO_1337	-	1.24333	0.00660078	predicted periplasmic protein
SO_1342	rpoE	1.22088	0.0494336	RNA polymerase sigma factor 24 RpoE
SO_1365	-	1.19959	0.00424388	predicted membrane protein
SO_1367	pheA	1.75994	0.000462924	multifunctional chorismate mutase P/prephenate dehydratase/DAHP synthetase PheA
SO_1389	-	3.63419	2.5397e-06	ROK family protein
SO_1400	-	1.02945	0.00259756	membrane protein of unknown function DUF368
SO_1421	ifcA	1.6006	3.65281e-05	periplasmic tetraheme flavocytochrome IfcA
SO_1441	-	1.11498	0.0004113	putative cytoplasmic protein
SO_1443	yagK	1.23632	0.0093084	protein of unknown function DUF3296 YagK
SO_1478	-	1.42142	0.00074416	TP-methylase family protein
SO_1483	aceB	2.56649	0.00016954	malate synthase A AceB
SO_1484	aceA	1.902	0.00322612	isocitrate lyase AceA
SO_1512	-	1.25795	0.000396602	uncharacterized protein SO_1512
SO_1529	pomA	1.85214	0.000198954	stator-force generator of Na+ coupled flagellar motor PomA
SO_1538	-	1.23566	0.000231655	isocitrate dehydrogenase NAD-dependent
SO_1550	-	1.1977	0.00680008	putative lysine decarboxylase with DUF3412 domain
SO_1572	-	1.02521	0.00343846	small highly charged protein
SO_1576	yfcG	3.95816	3.31962e-05	disulfide reductase YfcG
SO_1577	gst	4.72502	2.75334e-05	glutathione S-transferase Gst
SO_1578	-	2.21264	1.03332e-05	transcriptional repressor of glutathione detoxification
SO_1582	-	1.22403	0.00487166	transcriptional regulator MarR family
SO_1583	-	1.17923	0.00359369	succinylglutamate desuccinylase/aspartoacylase family protein
SO_1612	-	1.00781	0.000961999	outer membrane lipoprotein SmpA/OmlA family
SO_1613	-	1.16485	0.00310803	protein of unknown function DUF2789
SO_1625	dapD	1.48829	0.00298256	2,3,4,5-tetrahydropyridine-2,6-carboxylate N-succinyltransferase DapD
SO_1626	glnD	1.5983	3.52188e-05	protein-P-II uridylyltransferase GlnD
SO_1662	-	1.21936	2.44568e-05	protein of unknown function DUF583
SO_1666	phhA	1.91505	0.0034931	phenylalanine-4-hydroxylase PhhA
SO_1667	phhB	1.39469	0.00660078	pterin-4-alpha-carbinolamine dehydratase PhhB
SO_1676	metA	1.1364	0.00117337	homoserine O-succinyltransferase MetA
SO_1677	ivdA	1.99228	0.000369867	3-ketoacyl-CoA thiolase IvdA
SO_1678	ivdB	1.12533	4.48303e-05	methylmalonate-semialdehyde dehydrogenase IvdB
SO_1687	cueR	1.35214	1.79081e-05	copper-responsive transcriptional regulator of copper exporter CueR
SO_1695	-	1.10022	0.000499263	diguanylate cyclase with PAS sensory domain
SO_1701	-	1.36813	0.000639935	secreted protein of unknown function
SO_1750	-	1.00496	0.00099809	ABC-type transport system ATPase component
SO_1753	-	1.11274	0.000825188	uncharacterized protein SO_1753
SO_1787	-	1.76135	0.0198918	inner membrane protein of unknown function DUF1282
SO_1807	pspA	1.1198	0.024735	PspF antagonist PspA
SO_1814	comFB	1.13043	0.00275851	late competence development protein ComFB
SO_1822	-	1.77252	0.00038037	TonB-dependent receptor
SO_1830	-	1.31651	0.00227923	diguanylate cyclase
SO_1855	rmf	1.79918	4.84264e-05	ribosome modulation factor Rmf
SO_1873	-	1.40753	0.000589287	short-chain dehydrogenases/reductases family protein
SO_1887	-	1.28507	0.00104131	DJ-1/PfpI family protein
SO_1896	liuB	1.00362	0.000490104	methylcrotonyl-CoA carboxylase carboxyl transferase subunit LiuB
SO_1898	liuR	2.5843	0.000824314	transcriptional repressor of branched chain amino acid degradation LiuR
SO_1900	prpE	1.22618	0.00398966	propionyl-CoA synthetase PrpE
SO_1909	-	1.18089	0.000397944	catalytic subunit of aromatic ring-opening dioxygenase
SO_1916	-	1.4974	4.25796e-05	DMSO-responsive transcriptional activator of efflux pump LysR family
SO_1925	-	1.65032	0.00121625	RND superfamily efflux pump MFP component
SO_1938	cobB	1.13228	0.000755431	deacetylase of acetyl-CoA synthetase NAD-dependent CobB
SO_1944	-	1.55166	0.00043219	2OG-Fe(II) oxygenase family protein
SO_1966	-	1.73501	0.0247385	protein of unknown function DUF124
SO_1977	-	2.15409	0.000447948	inner membrane of unknown function DUF307
SO_2002	-	1.57609	0.00035167	predicted secreted protein
SO_2021	nadE	1.13362	0.0124305	NH(3)-dependent NAD(+) synthetase NadE
SO_2022	-	1.21803	5.15732e-05	uncharacterized protein SO_2022
SO_2034	-	1.01746	0.000212181	uncharacterized protein SO_2034
SO_2109	-	1.07236	0.00372383	peptidoglycan-binding protein
SO_2119	-	1.09507	0.00212022	protein phosphatase with response regulator reciever modulation
SO_2120	cheY	1.74377	0.000196724	chemotaxis signal transduction system response regulator CheY
SO_2122	cheW	1.02283	0.00342529	chemotaxis signal transduction system adaptor protein CheW
SO_2137	ychE	1.90851	0.000344707	6TMS neutral amino acid transporter (NAAT) family protein YchE
SO_2191	metC	2.62887	1.14628e-05	cystathionine beta-lyase MetC
SO_2219	-	1.29746	0.000531299	predicted membrane protein
SO_2228	-	1.59399	0.000382673	CBS domain containing protein
SO_2239	-	1.15559	0.000775518	uncharacterized protein SO_2239
SO_2244	malR	1.05475	0.000876904	transcriptional repressor of maltodextrose utilization MalR
SO_2248	sdaA	1.35852	0.00563857	L-serine ammonia-lyase SdaA
SO_2275	tnpA	1.23636	0.000201021	ISSod10 transposase TnpA ISSod10
SO_2297	-	1.41926	0.000160609	uncharacterized protein SO_2297
SO_2309	crcB	1.28904	0.000166004	camphor resistance protein CrcB
SO_2333	ybfF	1.12114	0.0115371	putative esterase YbfF
SO_2347	gapB	1.21848	0.00429892	glyceraldehyde-3-phosphate dehydrogenase GapB
SO_2355	uspE	1.22419	0.000792654	universal stress protein UspE
SO_2366	-	1.07165	0.0154212	two component signal transduction system response regulator with DUF3369 and HD domains
SO_2374	ydhB	1.60796	0.0071166	transcriptional regulator YdhB
SO_2375	yccA	1.08386	0.0282442	integral membrane FtsH interacting protein YccA
SO_2395	acdS	1.91308	0.00873648	butyryl-CoA dehydrogenase AcdS
SO_2404	aroA	2.76557	6.40622e-06	3-phosphoshikimate 1-carboxyvinyltransferase AroA
SO_2419	fadH	1.07066	0.0326678	NADP-dependent 24-dienoyl-CoA reductase FadH
SO_2484	yfbR	1.00013	0.000305454	5\' nucleotidase YfbR
SO_2492	fadE1	1.35288	0.0204848	acyl-CoA dehydrogenase FadE1
SO_2493	psrA	3.06532	0.000887648	transcriptional repressor of fatty acid degradation PsrA
SO_2530	def	1.09737	0.029939	peptide deformylase Def
SO_2541	-	1.00664	0.00843476	two component signal transduction system response regulator
SO_2547	cheY	1.03658	0.00545867	chemotaxis signal transduction system response regulator CheY
SO_2563	gloB	1.0947	0.000859846	hydroxyacylglutathione hydrolase GloB
SO_2588	selR	1.09006	0.00235661	methionine-R-sulfoxide reductase SelR
SO_2596	-	1.31845	0.00386759	putative periplasmic protein of unknown function DUF1329
SO_2597	-	1.56271	0.000947865	outer membrane protein of unknown function DUF1302
SO_2603	yebR	1.04982	0.000611677	free methionine-R-sulfoxide reductase YebR
SO_2627	clpS	1.27216	0.00045169	ATP-dependent Clp protease adaptor protein ClpS
SO_2628	cspD	1.97416	8.06554e-05	DNA-binding cold shock protein CspD
SO_2637	-	1.19221	0.0071166	uncharacterized protein SO_2637
SO_2639	-	1.26241	1.33235e-05	uncharacterized protein SO_2639
SO_2640	-	1.02342	0.000429961	transcriptional regulator MarR family
SO_2642	-	1.29316	0.00141195	protein of unknown function DUF1285
SO_2645	ydiA	1.45997	0.00029592	putative phosphotransferase YdiA
SO_2648	-	1.04596	0.000557915	two component signal transduction system response regulator activating acetyl-CoA synthase LuxR family
SO_2712	thiK	1.04022	0.00148648	predicted thiamine kinase ThiK
SO_2768	-	1.50275	0.000543448	acyl-CoA dehydrogenase
SO_2789	-	1.17063	6.73861e-05	oxidoreductase iron/ascorbate family
SO_2792	-	1.07316	0.000237548	protein of unknown function DUF1289
SO_2793	-	1.00769	0.000214602	glyoxalase family protein
SO_2813	-	1.28714	6.41634e-05	oxidoreductase short chain dehydrogenase/reductase family
SO_2829	-	1.18336	0.00324754	uncharacterized protein SO_2829
SO_2848	-	1.02488	0.00362537	putative periplasmic protein
SO_2849	-	1.16081	0.00125691	acteyltransferase GNAT family
SO_2850	-	1.6088	6.5833e-05	acteyltransferase GNAT family
SO_2851	gmhB	1.48335	1.67056e-05	DD-heptose 17-bisphosphate phosphatase GmhB
SO_2852	hypR	1.02161	0.00999717	transcriptional regulator of proline and 4-hydroxyproline utilization HypR
SO_2882	prkA	1.0104	0.00159051	serine protein kinase PrkA
SO_2893	yceI	1.54698	5.73426e-05	base-induced periplasmic protein YceI
SO_2914	-	1.08215	0.000219071	protein of unknown function DUF412
SO_2917	-	1.40744	0.00134944	predicted lipoprotein
SO_2918	-	1.73046	0.00166165	uncharacterized protein SO_2918
SO_2934	-	1.38304	0.000199624	extracellular lipase Pla-1/cef family
SO_2951	-	1.21085	0.0022494	Lambda phage protein of known function
SO_3019	trpE	1.18095	0.00117337	anthranilate synthase component I TrpE
SO_3045	-	1.8874	0.000124406	uncharacterized protein SO_3045
SO_3055	pip	1.98245	0.000184688	proline iminopeptidase Pip
SO_3070	asd	2.86287	1.21523e-05	aspartate semialdehyde dehydrogenese Asd
SO_3082	sixA	1.2722	0.00090892	phosphohistidine phosphatase SixA
SO_3089	fadI	1.72019	0.0180054	anaerobic fatty oxidation complex beta subunit FadI
SO_3109	-	1.13237	0.00128648	zinc-finger-like domain-containing protein
SO_3144	etfA	1.04888	0.0031461	electron transfer flavoprotein alpha subunit EtfA
SO_3145	etfB	1.65712	0.000895718	electron transfer flavoprotein beta subunit EtfB
SO_3152	-	1.10551	0.00998444	acetyltransferase CysE/LacA/LpxA/NodL family
SO_3251	cheR	1.15949	0.000486272	chemotaxis signal transduction system MCP methyltransferase CheR
SO_3252	cheV	1.77031	1.84897e-05	chemotaxis signal transduction system response regulator CheV
SO_3277	-	1.41198	0.00619512	transcriptional repressor of RND efflux transporter TetR family
SO_3314	pilF	1.03082	0.000248789	outer membrane PilQ pilotin PilF
SO_3319	-	1.21302	0.000343848	membrane protein DoxX family
SO_3328	-	1.02254	0.00022606	acteyltransferase GNAT family
SO_3331	-	1.37961	0.000409235	protein with CobQ/CobB/MinD/ParA nucleotide binding domain
SO_3332	-	1.24191	0.000283711	transcriptional regulator CopG family
SO_3343	-	1.05341	0.00165997	predicted lipoprotein
SO_3344	-	1.0975	0.0152022	predicted inner membrane protein
SO_3364	-	1.83314	0.00179699	protein of unknown function DUF2884
SO_3410	-	1.05106	0.00924895	uncharacterized protein SO_3410
SO_3432	rpoS	1.59204	6.07283e-05	RNA polymerase sigma-38 factor RpoS
SO_3433	nlpD	1.58456	0.000293686	lipoprotein NlpD
SO_3471	glyA	1.8386	0.000933284	serine hydroxymethyltransferase GlyA
SO_3493	mexE	2.15486	0.0172333	HAE1 family efflux pump MFP component MexE
SO_3494	mexR	1.32576	0.00767124	transcriptional repressor of MexEF efflux pump MexR
SO_3497	aptA	1.09189	0.000931564	beta-alanine-pyruvate transaminase AptA
SO_3521	fimU	1.06255	0.00615982	type IV pilus biogenesis protein FimU
SO_3528	pilV	1.13334	0.00272194	type IV pilin modification protein PilV
SO_3561	-	1.64794	7.01466e-06	membrane protein
SO_3596	-	1.24426	0.000720663	protein of unknown function DUF1289
SO_3670	tonB	1.01067	0.0154004	TonB1 energy transduction system for heme uptake energy transducer component TonB
SO_3716	-	1.12337	0.000748475	DnaJ domain protein
SO_3775	-	1.34676	0.000144529	protein of unknown function DUF2971
SO_3786	-	1.20396	0.0182457	protein of unknown function DUF1814
SO_3787	-	1.53459	0.0166243	protein of unknown function
SO_3791	-	1.04446	0.00253308	periplasmic Zn-dependent dipeptidase M19 family
SO_3885	-	1.0632	0.000931694	AAA ATPase family protein
SO_3908	echH	1.46255	0.00316412	enoyl-CoA hydratase EchH
SO_3909	-	1.19889	0.00245982	predicted membrane protein
SO_3910	-	1.78919	0.00137645	putative periplasmic protein
SO_4052	slyA	1.14557	0.0382834	transcriptional regulator SlyA
SO_4056	metB	1.21901	0.00949328	cystathionine gamma-synthase MetB
SO_4057	metJ	1.11918	0.00193363	transcriptional repressor of methionine metabolism MetJ
SO_4070	yggE	1.72839	0.00959144	periplasmic protein associated with oxidative stress YggE
SO_4090	-	1.53151	0.043873	ABC-type efflux system secretin component
SO_4104	mshC	1.0296	0.00716952	MSHA minor pilin protein MshC
SO_4126	-	1.06876	0.0363176	uncharacterized protein SO_4126
SO_4130	-	1.63714	0.048189	putative membrane protein Nfed superfamily
SO_4146	-	1.68901	6.5254e-05	type I secretion system ATPase subunit HlyB family
SO_4147	-	1.77838	4.56587e-05	type I secretion system ATPase and inner membrane subunit HlyB family
SO_4182	-	1.18686	0.000214729	ATP-dependent protease La (LON) domain protein
SO_4187	-	1.10297	0.00206685	uncharacterized protein SO_4187
SO_4229	-	1.32126	0.00571147	uncharacterized protein SO_4229
SO_4236	leuA	1.17298	0.000216396	2-isopropylmalate synthase LeuA
SO_4242	yigI	1.16486	0.00529365	4-hydroxybenzoyl-CoA thioesterase family protein YigI
SO_4244	-	1.20096	0.0416995	uncharacterized protein SO_4244
SO_4288	-	1.12785	0.00763747	exopolysaccharide synthesis protein
SO_4292	pstS	1.34883	0.00540405	ABC-type phosphate uptake system substrate-binding component PstS
SO_4306	xerC	1.65838	0.00052801	tyrosine recombinase XerC
SO_4307	-	2.29492	4.69027e-06	protein of unknown function DUF484
SO_4308	dapF	1.91491	1.2924e-05	diaminopimelate epimerase DapF
SO_4309	lysA	3.10789	2.1231e-06	diaminopimelate decarboxylase LysA
SO_4310	-	4.12405	7.91224e-07	putative lipoprotein
SO_4311	cyaY	1.18187	0.00072907	iron donor for FeS cluster assembly CyaY
SO_4312	cyaA	1.20393	0.00120586	adenylate cyclase CyaA
SO_4348	ilvL	1.40231	0.00074416	ilvGM operon attenuation leader peptide IlvL
SO_4391	-	1.36862	0.000201408	protein of unknown function DUF2971
SO_4396	azoR	1.0171	0.000643467	FMN-dependent NADH-azoreductase AzoR
SO_4461	-	1.25602	0.000621696	uncharacterized protein SO_4461
SO_4462	-	1.02976	0.000357568	uncharacterized protein SO_4462
SO_4467	-	1.02664	0.000723101	protein of unknown function DUF1255
SO_4556	-	1.02938	0.00487166	transcriptional regulator LysR family
SO_4559	-	1.14154	0.000486272	Sel1 domain-containing protein
SO_4564	tonB	1.46025	0.00531747	TonB mediated energy transduction system energy transducer component TonB
SO_4604	sulA	1.03991	0.00464435	UV induced cell division inhibitor SulA
SO_4606	coxB	1.21258	0.000763443	aa3-type cytochrome c oxidase subunit II CoxB
SO_4607	coxA	2.04731	3.51078e-05	aa3 type cytochrome c oxidase subunit I CoxA
SO_4608	ctaG	1.86249	3.33073e-05	aa3 type cytochrome c oxidase assembly protein CtaG
SO_4609	coxC	2.05971	0.000149999	aa3 type cytochrome c oxidase subunit III CoxC
SO_4611	-	1.65412	3.94504e-05	aa3 type cytochrome c oxidase biogenesis protein Surf1-like protein
SO_4612	-	1.74684	0.000120971	uncharacterized protein SO_4612
SO_4613	ctaA	1.3031	0.00240637	heme A synthase CtaA
SO_4614	ctaB	1.4976	0.00218938	protoheme IX farnesyltransferase (heme O synthase) CtaB
SO_4615	senC	1.16489	0.00102674	cytochrome c oxidase biogenesis protein SenC
SO_4655	cysA	1.12306	0.00358721	ABC-type sulfate/thiosulfate uptakesystem ATPase component CysA
SO_4662	-	1.15714	0.00918004	lemA protein
SO_4688	-	1.06811	0.000486272	glycosyl transferase family 2
SO_4704	-	1.20598	6.07283e-05	uncharacterized protein SO_4704
SO_4706	-	1.04222	0.00022386	malate synthase domain protein
SO_4731	add	3.20528	2.1231e-06	adenosine deaminase Add
SO_4740	-	1.28928	0.0445723	predicted membrane protein of unknown function DUF2061
SO_4741	glmS	1.70359	0.00213512	glutamine:fructose-6-phosphate transaminase (isomerizing) GlmS
SO_4742	glmR	1.30157	0.000139738	glucosamine-6-phosphate sensitive transcriptional repressor of lipopolysaccharide biosyntheis GlmR
SO_A0017	-	1.26322	0.00662896	ISSo9, nucleotidyltransferase domain-containing protein (plasmid)
SO_A0030	-	1.18267	0.00134936	hypothetical protein SO_A0030 (plasmid)
SO_A0050	-	2.88804	0.00147971	toxin secretion, membrane fusion protein (plasmid)
SO_A0051	-	1.20411	0.000329388	hypothetical protein SO_A0051 (plasmid)
SO_A0058	-	1.3971	0.00405154	hypothetical protein SO_A0058 (plasmid)
SO_A0061	-	1.13984	0.00785529	parA protein, putative (plasmid)
SO_A0062	-	1.11013	0.00221219	hypothetical protein SO_A0062 (plasmid)
SO_A0067	-	1.11475	0.0023477	hypothetical protein SO_A0067 (plasmid)
SO_A0070	-	1.19889	0.00153069	hypothetical protein SO_A0070 (plasmid)
SO_A0071	-	1.14196	0.0363176	hypothetical protein SO_A0071 (plasmid)
SO_A0077	-	1.05852	0.00368252	resolvase family site-specific recombinase (plasmid)
SO_A0078	-	1.14692	0.00381515	hypothetical protein SO_A0078 (plasmid)
SO_A0094	-	1.22768	0.00946708	hypothetical protein SO_A0094 (plasmid)
SO_A0095	parA	1.77203	0.0448265	plasmid partition protein ParA (plasmid)
SO_A0096	parB	1.27138	0.0421536	plasmid partition protein ParB (plasmid)
SO_A0122	-	1.61551	0.00061176	hypothetical protein SO_A0122 (plasmid)
SO_A0139	-	1.14945	0.000874551	hypothetical protein SO_A0139 (plasmid)
SO_A0147	-	1.32938	0.000326203	hypothetical protein SO_A0147 (plasmid)
SO_A0152	-	1.27885	0.00072387	hypothetical protein SO_A0152 (plasmid)
SO_A0172	-	1.25063	0.0240266	resolvase family site-specific recombinase (plasmid)
SO_A0180	-	1.74342	2.13378e-05	hypothetical protein SO_A0180 (plasmid)
SO_A0182	-	1.3491	0.000177001	hypothetical protein SO_A0182 (plasmid)
SO_A0183	-	1.45458	0.000347493	hypothetical protein SO_A0183 (plasmid)
SO_A0184	-	1.1541	7.43169e-05	hypothetical protein SO_A0184 (plasmid)
SO_A0185	-	1.69193	0.000330078	transcriptional regulator (plasmid)
