## Supplementary Data S4 for "Cross-regulation of amino acid synthesis and catabolic electron transfer in bacteria"

### Sheet: Sheet1
Supplementary Data S4. Downregulated genes in MR-1metR+
Locus tag	Gene	Log2FC (metR+/vc)	P-value	Annotaion
SO_0002	-	-1.41848	0.00310803	glutathione uptake transporter
SO_0004	yidC	-1.38565	0.016302	membrane protein insertase YidC
SO_0005	yidD	-1.23923	0.00513277	membrane insertion associated protein YidD
SO_0006	rnpA	-1.23244	0.00591836	ribonuclease P protein RnpA
SO_0014	glyS	-1.03116	0.0030526	glycyl-tRNA synthetase beta subunit GlyS
SO_0027	hemG	-3.14855	2.91e-05	oxygen-independent protoporphyrinogen oxidase HemG
SO_0028	trkI	-1.15299	0.00204353	potassium uptake transporter TrkI
SO_0053	gpsA	-1.20363	0.00300487	glycerol-3-phosphate dehydrogenase (NADP+) GpsA
SO_0090	-	-3.14666	0.00510067	periplasmic protein of unknown function DUF442
SO_0096	hutC	-1.16495	0.00398085	transcriptional repressor of histidine utilization genes HutC
SO_0097	hutU	-1.03896	0.00900411	urocanate hydratase HutU
SO_0098	hutH	-1.15045	0.00048627	histidine ammonia-lyase HutH
SO_0101	fdnG	-2.39431	0.00035167	nitrate-inducible formate dehydrogenase molybdopterin-binding subunit FdnG
SO_0102	fdnH	-2.64741	0.0009539	nitrate-inducible formate dehydrogenase iron-sulfur subunit FdnH
SO_0103	fdnI	-2.24358	0.0015683	nitrate-inducible formate dehydrogenase cytochrome b subunit FdnI
SO_0104	fdhE	-2.44478	0.00183442	nitrate-inducible formate dehydrogenase chaperone FdhE
SO_0105	selA	-1.95476	0.00010522	L-seryl-tRNA selenium transferase SelA
SO_0106	selB	-1.8182	0.00110817	selenocysteine-specific translation elongation factor SelB
SO_0107	fdhD	-2.05545	0.00082519	formate dehydrogenase assembly/maturation protein FdhD
SO_0108	yedE	-2.1934	0.00168215	membrane protein of unknown function DUF395 YedE
SO_0109	yedF	-2.7101	0.00413217	SirA family protein YedF
SO_0130	prtV	-1.06328	0.00346487	extracellular metalloprotease PrtV
SO_0142	ribB	-2.09544	0.00032275	3,4-dihydroxy-2-butanone 4-phosphate synthase RibB
SO_0166	gspD	-1.31425	0.00508214	T2aSS secretion system secretin GspD
SO_0169	gspG	-1.14581	0.00016097	T2aSS secretion system pseudopilus protein GspG
SO_0170	gspH	-1.19207	0.00062824	T2aSS secretion system pseudopilus protein GspH
SO_0171	gspI	-1.14537	0.00015531	T2aSS secretion system pseudopilus protein GspI
SO_0173	gspK	-1.07146	0.00016946	T2aSS secretion system pseudopilus protein GspK
SO_0221	rplA	-1.22484	0.0104696	50S ribosomal protein L1 RplA
SO_0222	rplJ	-1.41722	0.0105295	50S ribosomal protein L10 RplJ
SO_0223	rplL	-1.48901	0.0163263	50S ribosomal protein L7/L12 RplL
SO_0227	rpsG	-1.26371	0.00425462	30S ribosomal protein S7 RpsG
SO_0228	fusA	-1.90203	0.00229099	translation elongation factor G FusA
SO_0231	rplC	-1.52898	0.0435994	50S ribosomal protein L3 RplC
SO_0232	rplD	-2.36086	0.0468163	50S ribosomal protein L4 RplD
SO_0233	rplW	-2.47334	0.0411094	50S ribosomal protein L23 RplW
SO_0234	rplB	-2.18496	0.0314767	50S ribosomal protein L2 RplB
SO_0235	rpsS	-2.07705	0.0160654	30S ribosomal protein S19 RpsS
SO_0236	rplV	-2.18044	0.0124208	50S ribosomal protein L22 RplV
SO_0237	rpsC	-2.56646	0.0225152	30S ribosomal protein S3 RpsC
SO_0238	rplP	-2.2494	0.0266744	50S ribosomal protein L16 RplP
SO_0239	rpmC	-1.85766	0.0412029	50S ribosomal protein L29 RpmC
SO_0240	rpsQ	-2.40926	0.031733	30S ribosomal protein S17 RpsQ
SO_0241	rplN	-1.24579	0.00200425	50S ribosomal protein L14 RplN
SO_0242	rplX	-1.27103	0.00120908	50S ribosomal protein L24 RplX
SO_0243	rplE	-1.11775	0.0181482	50S ribosomal protein L5 RplE
SO_0244	rpsN	-1.28186	0.0242541	30S ribosomal protein S14 RpsN
SO_0245	rpsH	-1.24494	0.0207878	30S ribosomal protein S8 RpsH
SO_0246	rplF	-1.42033	0.0216103	50S ribosomal protein L6 RplF
SO_0247	rplR	-1.36189	0.03225	50S ribosomal protein L18 RplR
SO_0248	rpsE	-1.49998	0.0225627	30S ribosomal protein S5 RpsE
SO_0249	rpmD	-1.57363	0.0224171	50S ribosomal protein L30 RpmD
SO_0250	rplO	-1.5839	0.0181029	50S ribosomal protein L15 RplO
SO_0251	secY	-1.55262	0.0432285	preprotein translocase subunit SecY
SO_0254	rpsK	-1.11691	0.0184073	30S ribosomal protein S11 RpsK
SO_0255	rpsD	-1.05275	0.0167404	30S ribosomal protein S4 RpsD
SO_0256	rpoA	-1.36057	0.0294723	DNA-directed RNA polymerase alpha subunit RpoA
SO_0257	rplQ	-1.47588	0.0162902	50S ribosomal protein L17 RplQ
SO_0261	ccmC	-1.34879	0.00078878	ABC-type heme export system permease component 2 CcmC
SO_0265	ccmI	-2.31858	0.00017263	apo-cytochrome c chaperone CcmI
SO_0266	ccmF	-2.17833	6.3e-05	cytochrome c synthetase cytochrome b containing quinol-haem oxidoreductase subunit CcmF
SO_0267	ccmG	-2.31345	2.19e-05	cytochrome c maturation system membrane anchored thioredoxin CcmG
SO_0268	ccmH	-2.50512	5e-05	cytochrome c synthetase subunit CcmH
SO_0269	-	-2.6723	8.43e-06	cytochrome c-type biogenesis thioredoxin
SO_0324	ygbA	-1.94707	0.00054438	nitrosative stress induced protein YgbA
SO_0325	ychN	-1.59379	0.00022776	protein YchN
SO_0396	frdC	-3.57518	4e-05	quinol:fumarate reductase menaquinol-oxidizing subunit FrdC
SO_0400	-	-1.25254	0.00042331	putative quinol monooxygenase
SO_0401	-	-1.30838	0.00041094	putative NADPH-dependent quinone oxidoreductase
SO_0409	-	-1.14177	0.00119887	thioredoxin family protein
SO_0435	hemE	-2.3152	0.00043218	uroporphyrinogen decarboxylase HemE
SO_0439	-	-2.83411	4.06e-06	uncharacterized protein SO_0439
SO_0441	purD	-1.71498	0.00176618	phosphoribosylamine-glycine ligase PurD
SO_0447	-	-1.04176	0.00838819	iron-regulated inner membrane protein
SO_0449	-	-1.38245	0.0342278	iron-regulated inner membrane protein
SO_0485	nosL	-1.07784	0.00131147	ABC-type copper uptake system periplasmic chaperone component NosL
SO_0490	-	-2.48225	4.58e-06	transmembrane transcriptional regulator CadC family
SO_0547	-	-4.126	0.0265789	putative outer membrane protein TIGR02001 family
SO_0548	-	-1.01615	0.00119887	histone-like DNA-binding protein
SO_0555	-	-1.02651	0.00342529	bifunctional diguanylate cyclase/phosphodiesterase
SO_0581	-	-1.27378	0.00022606	Zn-binding protein
SO_0595	-	-1.97035	0.00194824	protein of unknown function
SO_0605	hflK	-1.48237	0.0197441	membrane anchored FtsH modulator component 1 HflK
SO_0606	hflC	-1.72235	0.0102194	membrane anchored FtsH modulator component 2 HflC
SO_0621	-	-1.4914	4.95e-05	two component signal transduction system histidine kinase
SO_0703	groES	-1.29573	0.0142434	10 kDa chaperonin GroES
SO_0704	groEL	-1.53075	0.00874801	60 kDa chaperonin GroEL
SO_0719	-	-1.94865	1.23e-05	TonB-dependent hemoprotein receptor
SO_0727	-	-2.80691	0.00031931	protein of unknown function DUF134
SO_0728	-	-2.96418	5.4e-05	hypothetical protein SO_0728
SO_0760	-	-3.82006	0.0238344	ammonium transporter channel family protein
SO_0761	glnK	-3.94202	0.0182557	regulatory protein for nitrogen assimilation GlnK
SO_0781	gcvP	-1.04675	0.0426748	glycine dehydrogenase (decarboxylating) GcvP
SO_0827	-	-5.6751	4.39e-06	lactate transport protein LctP family
SO_0843	-	-2.72686	4.05e-05	transcriptional regulator LysR family
SO_0844	-	-6.42491	1.13e-07	uncharacterized protein SO_0844
SO_0902	nqrA	-3.84763	5.74e-06	Na-translocating NADH-quinone reductase subunit A NqrA
SO_0903	nqrB	-3.75595	1.34e-06	Na-translocating NADH-quinone reductase subunit B NqrB
SO_0904	nqrC	-3.60417	5.31e-06	Na-translocating NADH-quinone reductase subunit C NqrC
SO_0905	nqrD	-4.21041	2.57e-06	Na-translocating NADH-quinone reductase subunit D NqrD
SO_0906	nqrE	-3.20121	8.17e-06	Na-translocating NADH-quinone reductase subunit E NqrE
SO_0907	nqrF	-3.33703	3.52e-05	Na-translocating NADH-quinone reductase subunit F NqrF
SO_0919	sdaC	-3.53421	2.81e-06	serine uptake transporter SdaC
SO_0922	-	-1.13765	0.0004193	dicarboxylate:amino acid:cation symporter DAACS family
SO_0933	fba	-1.15987	0.0160404	fructose-bisphosphate aldolase class II Calvin cycle subtype Fba
SO_0940	-	-1.96528	0.00134936	transmembrane transcriptional regulator
SO_0941	-	-1.67328	0.0018889	predicted transmembrane protein
SO_0944	-	-2.00037	0.00014597	radical SAM protein TatD family-associated
SO_0970	fccA	-2.29534	2.42e-05	periplasmic fumarate reductase FccA
SO_0975	-	-2.38622	3.02e-05	disulphide interchange protein DsbD family
SO_0988	-	-1.84348	4.8e-05	molybdopterin-binding oxidoreductase
SO_0992	lysS	-1.27468	0.0284091	lysyl-tRNA synthetase LysS
SO_1007	lysW	-1.06823	0.00034729	lysine transporter LysW
SO_1047	lrgA	-2.39271	3.68e-05	inner membrane protein LrgA
SO_1048	lrgB	-3.97955	4.39e-06	inner membrane protein LrgB
SO_1074	-	-1.08928	0.00447258	tyrosine transporter TyrP-like protein
SO_1075	-	-1.24178	0.0121214	dipeptydil peptidase S46 family
SO_1097	rlmG	-1.30587	0.00101558	23S rRNA (guanine1835-N2)-methyltransferase RlmG
SO_1118	-	-2.44236	0.00030338	uncharacterized protein SO_1118
SO_1126	dnaK	-1.00424	0.0216083	chaperone protein DnaK
SO_1127	dnaJ	-1.26001	0.00701047	chaperone protein DnaJ
SO_1176	-	-1.22679	0.00207608	PilD processed protein
SO_1177	lnt	-1.19816	0.00393966	apolipoprotein N-acyltransferase Lnt
SO_1179	ybeY	-1.55483	0.00154362	rRNA maturation factor YbeY
SO_1180	ybeZ	-1.22234	0.00951279	putative ATP-binding protein YbeZ
SO_1185	ychF	-1.31124	0.00180192	GTP-binding and nucleic acid-binding protein YchF
SO_1198	folP	-1.27711	0.013168	dihydropteroate synthase FolP
SO_1202	rimP	-1.01969	0.0137872	ribosome maturation factor RimP
SO_1203	nusA	-1.24302	0.00918004	N utilization substance protein A NusA
SO_1204	infB	-1.23899	0.00918807	translation initiation factor IF-2 InfB
SO_1205	rbfA	-1.47445	0.00229005	ribosome-binding factor A RbfA
SO_1207	rpsO	-1.15766	0.00033222	30S ribosomal protein S15 RpsO
SO_1218	deoA	-2.67424	3.61e-06	thymidine phosphorylase DeoA
SO_1219	deoB	-2.06269	0.00031228	phosphopentomutase DeoB
SO_1221	deoD	-2.27258	0.00026313	purine nucleoside phosphorylase DeoD
SO_1245	argW	-1.88809	0.00197845	putative arginine uptake porter ArgW
SO_1251	-	-1.04655	0.00026476	ferredoxin 4Fe-4S
SO_1258	-	-2.32264	0.00023755	adenylosuccinate synthetase
SO_1286	dnaG	-1.05604	0.00382568	DNA primase DnaG
SO_1298	gspB	-1.14217	0.00036312	T2aSS secretion system protein B GspB
SO_1300	hemL	-1.84656	2.5e-05	glutamate-1-semialdehyde-21-aminomutase HemL
SO_1301	pyrB	-1.24037	0.0017895	aspartate carbamoyltransferase PyrB
SO_1358	rimM	-1.35178	0.0133823	16S rRNA processing protein RimM
SO_1359	trmD	-1.96839	0.00684823	tRNA (guanine-N1)-methyltransferase TrmD
SO_1360	rplS	-2.29564	0.0011366	50S ribosomal protein L19 RplS
SO_1363	hcp	-1.00722	0.00021692	hydroxylamine reductase Hcp
SO_1381	-	-1.2295	0.0043638	alkyl hydroperoxide reductase/ thiol specific antioxidant family protein
SO_1412	-	-1.08635	0.0101898	outer membrane beta barrel protein
SO_1413	-	-1.16812	0.00062983	flavocytochrome c heme submit
SO_1414	-	-1.01059	0.00243235	flavocytochrome c flavin subunit
SO_1415	-	-1.62393	0.00261522	transcriptional repressor of flavocytochrome c TetR family
SO_1416	-	-1.13022	0.00028805	two component signal transduction system response regulator LuxR family
SO_1417	-	-2.50988	0.00039795	two component signal transduction system histidine kinase
SO_1418	-	-2.00481	2.19e-05	ApbE family protein
SO_1427	dmsE	-1.4955	0.00093397	periplasmic decaheme cytochrome c DmsE
SO_1428	dmsF	-2.65118	1.79e-05	extracellular dimethyl sulfoxide/manganese oxide reductase outer membrane translocase DmsF
SO_1429	dmsA	-3.03726	3.94e-05	extracellular dimethyl sulfoxide/manganese oxide reductase molybdopterin-binding subunit DmsA
SO_1430	dmsB	-3.6791	3.68e-05	extracellular dimethyl sulfoxide/manganese oxide reductase ferredoxin subunit DmsB
SO_1431	dmsG	-3.25646	0.00011683	extracellular dimethyl sulfoxide/manganese oxide reductase chaperone DmsG
SO_1432	dmsH	-3.22444	0.00029398	extracellular dimethyl sulfoxide/manganese oxide reductase accessory protein DmsH
SO_1482	-	-1.13632	0.014212	TonB-dependent receptor
SO_1490	adhB	-1.46214	0.0141238	alcohol dehydrogenase II AdhB
SO_1493	malQ	-2.77483	0.032663	4-alpha-glucanotransferase MalQ
SO_1494	glgB	-1.77892	0.029586	1,4-alpha-glucan branching enzyme GlgB
SO_1496	glgP	-1.05533	0.029852	glycogen phosphorylase GlgP
SO_1505	-	-1.12948	0.00275851	proton:peptide symporter POT family
SO_1518	lldG	-1.98076	1.74e-05	L-lactate dehydrogenase complex protein LldG
SO_1519	lldF	-1.40081	9.22e-05	L-lactate dehydrogenase iron-sulfur cluster-binding protein LldF
SO_1520	lldE	-1.39782	0.003171	L-lactate dehydrogenase complex protein LldE
SO_1521	dld	-2.38664	3.68e-05	respiratory FAD-dependent D-lactate dehydrogenase Dld
SO_1522	-	-3.03218	2.57e-06	lactate transport protein LctP family
SO_1524	grpE	-1.15278	0.0260151	heat shock nucleotide exchange factor GrpE
SO_1532	-	-1.42932	0.00767729	predicted periplasmic protein
SO_1568	yfaZ	-1.09106	0.00540695	outer membrane protein YfaZ
SO_1630	tsf	-1.25438	0.0042088	translation elongation factor EF-Ts Tsf
SO_1631	pyrH	-1.14691	0.00788753	uridylate kinase PyrH
SO_1637	bamA	-1.31295	0.00169501	beta barrel protein translocation component BamA
SO_1648	-	-1.26204	0.0011676	cold shock protein Csp family
SO_1743	oleB	-1.45233	0.0001502	polyolefin biosynthetic pathway thioesterase OleB
SO_1776	mtrB	-2.90456	3.51e-05	extracellular iron oxide respiratory system outer membrane component MtrB
SO_1777	mtrA	-2.89869	3.77e-05	extracelllular iron oxide respiratory system periplasmic decaheme cytochrome c component MtrA
SO_1778	mtrC	-2.65094	0.00030477	extracellular iron oxide respiratory system surface decaheme cytochrome c component MtrC
SO_1779	omcA	-3.90148	3.51e-05	extracelllular iron oxide respiratory system surface decaheme cytochrome c component OmcA
SO_1784	feoB	-1.28665	0.00141195	ferrous iron transport protein B FeoB
SO_1796	lon	-1.15657	0.028951	ATP-dependent protease La Lon
SO_1798	ppiD	-1.25182	0.0395074	peptidyl-prolyl cis-trans isomerse PpiD
SO_1821	-	-1.10332	0.00117337	outer membrane porin
SO_1854	-	-1.06324	0.00119887	outer membrane protein required for motility and nitrate resistance
SO_1870	speA	-1.08882	0.00255782	biosynthetic arginine decarboxylase SpeA
SO_1910	menA	-1.14309	0.00067387	1,4-dihydroxy-2-naphthoate octaprenyltransferase MenA
SO_1911	-	-2.50278	6.62e-05	oxidoreductase short chain dehydrogenase/reductase family
SO_1917	-	-2.24385	2.42e-05	major facilitator superfamily transporter required for growth on DMSO MFS superfamily
SO_2015	recR	-1.15121	0.00172056	recombination protein RecR
SO_2016	htpG	-1.8119	0.00248575	heat shock chaperone HtpG
SO_2017	-	-1.67205	0.0071166	heat shock response protein
SO_2019	hemH	-2.12834	0.0001201	ferrochelatase HemH
SO_2020	gsk	-1.14129	0.00119887	inosine-guanosine kinase Gsk
SO_2065	tyrP	-1.0265	0.00357328	tyrosine transporter TyrP
SO_2092	hypC	-1.18485	0.019639	NiFe hydrogenase assembly chaperone HypC
SO_2093	hypB	-2.49082	0.00126749	Ni2+-binding GTPase involved in regulation of NiFe hydrogenase expression and maturation HypB
SO_2094	hypF	-1.08321	0.00285588	NiFe hydrogenase maturation protein HypF
SO_2095	hyaE	-1.87154	3.51e-05	NiFe hydrogenase assembly chaperone HyaE
SO_2096	hyaD	-2.06556	0.00013974	NiFe hydrogenase maturation protease HyaD
SO_2097	hyaC	-1.6993	0.00025132	periplasmic
SO_2136	adhE	-1.32653	4.39e-05	aldehyde-alcohol dehydrogenase AdhE
SO_2180	-	-1.19266	0.0033293	periplasmic metalloprotease M23B family
SO_2223	-	-1.02317	0.0212798	subfamily S9C unassigned peptidase
SO_2260	suhB	-1.40569	0.00016479	inositol-phosphate phosphatase SuhB
SO_2299	thrS	-1.02484	0.0402665	threonyl-tRNA synthetase ThrS
SO_2301	rpmI	-1.36886	0.0165422	50S ribosomal protein L35 RpmI
SO_2302	rplT	-1.73682	0.013256	50S ribosomal protein L20 RplT
SO_2328	efp	-1.25284	0.00149999	translation elongation factor P Efp
SO_2329	-	-1.13261	0.00085292	Efp-associated protein of unknown function DUF2331
SO_2350	aspC	-2.25115	2.57e-06	aspartate aminotransferase AspC
SO_2363	ccoO	-1.24608	0.0184064	Cbb3-type cytochrome c oxidase subunit II CcoO
SO_2364	ccoN	-1.34867	0.0407235	Cbb3-type cytochrome c oxidase subunit I CcoN
SO_2390	pssA	-1.09772	0.00965252	phosphatidylserine synthase PssA
SO_2402	rpsA	-1.51884	0.0193722	ribosomal protein S1 RpsA
SO_2427	-	-3.60906	0.00134936	ArgR-regulated TonB-dependent receptor
SO_2436	cmoB	-1.17688	0.0147637	tRNA (5-methoxyuridine) 34 synthase CmoD
SO_2473	-	-1.19206	0.00810693	peptidase S33 family
SO_2477	-	-1.0832	0.00307963	alcohol dehydrogenase iron-containing
SO_2486	eda	-2.12942	0.00038037	bifunctional 4-hydroxy-2-oxoglutarate aldolase/2-dehydro-3-deoxy-phosphogluconate aldolase Eda
SO_2487	edd	-2.09791	6.48e-05	6-phosphogluconate dehydratase Edd
SO_2488	pgl	-2.3645	3.23e-05	6-phosphogluconolactonase Pgl
SO_2489	zwf	-2.25012	1.09e-05	glucose-6-phosphate 1-dehydrogenase Zwf
SO_2490	hexR	-1.17805	0.00023106	2-keto-3-deoxy-6-phosphogluconate-responsive transcriptional regulator of central carbohydrate metabolism HexR
SO_2491	pykA	-2.34498	0.0002164	pyruvate kinase II PykA
SO_2564	-	-1.18824	0.00024827	membrane-bound lytic peptidoglycan transglycosylase D
SO_2587	hemB	-2.46533	0.00768057	delta-aminolevulinic acid dehydratase HemB
SO_2592	pyrD	-3.05674	4.12e-06	dihydroorotate dehydrogenase PyrD
SO_2635	purB	-1.23775	0.0142554	adenylosuccinate lyase PurB
SO_2666	-	-1.27252	0.00203942	Mu phage uncharacterized protein
SO_2705	topA	-1.27627	0.00054556	DNA topoisomerase I TopA
SO_2731	mdoG	-1.85793	0.00048826	periplasmic glucan biosynthesis protein MdoG
SO_2761	purN	-1.52232	5.27e-05	phosphoribosylglycinamide formyltransferase PurN
SO_2767	asnB	-4.04621	4.69e-06	asparagine synthase glutamine-hydrolyzing AsnB
SO_2778	fabH	-1.22285	0.0160239	3-oxoacyl-(acyl-carrier-protein) synthase III FabH
SO_2779	plsX	-1.12969	0.00289367	phosphate:acyl-ACP acyltransferase PlsX
SO_2791	cdd	-1.70672	1.33e-05	cytidine deaminase Cdd
SO_2806	-	-1.93827	0.00018383	phospahte starvation inducible E-like protein
SO_2821	yecH	-1.39748	0.00030338	probable metal-binding protein YecH
SO_2842	-	-1.04908	0.00066975	subfamily M23B unassigned peptidase
SO_2879	uraA	-1.2919	0.00011083	N-acetylglucosamine/uracil transporter UraA
SO_2886	nhaB	-1.56739	0.00011277	sodium:proton antiporter NhaB
SO_2911	focA	-1.95163	3.23e-05	bidirectional formate transporter FocA
SO_2912	pflB	-3.88537	3.54e-06	pyruvate formate-lyase PflB
SO_2913	pflA	-2.79552	5.11e-06	pyruvate formate-lyase 1 activating enzyme PflA
SO_2915	ackA	-3.36791	2.19e-05	acetate kinase AckA
SO_2916	pta	-3.00505	0.0012616	phosphate acetyltransferase Pta
SO_2954	-	-1.32865	0.00022386	Lambda phage uncharacterized protein
SO_2955	G	-1.08971	0.0225298	Lambda phage minor tail protein G
SO_2956	V	-1.1345	0.0018889	Lambda phage major tail protein V
SO_2957	-	-1.33362	0.00014444	Lambda phage protein of unknown function DUF3168
SO_2959	-	-1.30392	0.00280005	Lambda phage uncharacterized protein
SO_2962	-	-2.08862	0.00028718	Lambda phage helical domain protein
SO_2963	-	-1.55811	0.0013898	Lambda phage major capsid protein
SO_2964	-	-1.05387	0.0022511	Lambda phage head maturation protease
SO_2965	B	-1.21233	0.00037224	Lambda phage portal protein B
SO_2966	-	-1.01903	0.00119887	Lambda phage uncharacterized protein
SO_2968	A	-1.1211	0.0002917	Lambda phage terminase A
SO_2969	-	-1.37869	0.00016097	Lambda phage endonuclease HNH family
SO_2970	-	-1.11721	0.0001307	Lambda phage uncharacterized protein
SO_2971	S	-1.4666	2.91e-05	Lambda phage holin S
SO_2972	-	-1.31187	0.002453	Lambda phage uncharacterized protein
SO_2973	R	-1.06905	0.00632714	Lambda phage lysozyme R
SO_2986	-	-1.01676	0.0105347	Lambda phage uncharacterized protein
SO_2989	cro	-1.07475	0.00255782	Lambda phage transcriptional repressor of early genes Cro
SO_2995	-	-1.02713	0.0018944	Lambda phage uncharacterized protein
SO_3047	-	-3.38863	1.74e-05	protein of unknown function DUF1097
SO_3059	-	-2.15552	0.00041536	Sigma54 specific transcriptional regulator Fis family
SO_3064	purF	-1.34215	0.00137839	amidophosphoribosyltransferase PurF
SO_3092	-	-1.12159	0.00030477	transmembrane protein in aerotolerance operon
SO_3093	batA	-1.0281	0.00205166	VWR domain protein in aerotolerance operon BatA
SO_3099	-	-1.56077	0.00686974	outer membrane long-chain fatty acid receptor FadL family
SO_3110	secF	-1.67648	0.00932963	preprotein translocase subunit SecF
SO_3111	secD	-1.82009	0.00873648	preprotein translocase subunit SecD
SO_3112	yajC	-1.68332	0.0010414	SecDF preprotein translocase-associated protein YajC
SO_3113	tgt	-1.86151	0.00040634	queuine tRNA-ribosyltransferase Tgt
SO_3119	-	-1.06327	0.00325712	uncharacterized protein SO_3119
SO_3122	sstT	-1.11433	0.0104942	serine/threonine:Na+ symporter SstT
SO_3284	ybgT	-3.90709	4.56e-06	protein YbgT
SO_3285	cydB	-4.22462	1.09e-05	cytochrome d ubiquinol oxidase subunit II CydB
SO_3286	cydA	-4.14169	2.57e-06	cytochrome d ubiquinol oxidase subunit I CydA
SO_3325	nrfJ	-3.91512	3.52e-05	periplasmic protein of unknown function NrfJ
SO_3335	-	-1.31272	0.00138049	periplasmic protein of unknown function DUF980
SO_3336	-	-1.67806	0.00048627	predicted secreted protein
SO_3357	-	-1.08379	0.00244328	outer membrane protein
SO_3365	glsA	-1.07167	0.00797427	glutaminase A GlsA
SO_3403	raiA	-3.6759	3.38e-05	ribosome-associated inhibitor A RaiA
SO_3417	slyD	-1.14936	0.00337656	peptidyl-prolyl cis-trans isomerase SlyD
SO_3433	nlpD	-1.11209	0.00132943	lipoprotein NlpD
SO_3467	ribBA	-1.12851	0.00070745	bifunctional 34-dihydroxy-2-butanone 4-phosphate synthase/GTP cyclohydrolase II RibBA
SO_3469	ribD	-1.22289	0.00117337	bifunctional diaminohydroxyphosphoribosylaminopyrimidine deaminase/5-amino-6-(5-phosphoribosylamino) uracil reductase RibD
SO_3532	ileS	-1.34085	0.00355914	isoleucyl-tRNA synthetase IleS
SO_3538	hlyU	-5.65553	2.57e-06	transcriptional activator HlyU
SO_3540	-	-1.30531	0.00022386	protein of unknown function DUF328
SO_3541	-	-1.63083	0.00477273	alanine/glycine:cation symporter (AGCS) family protein
SO_3542	xfp	-5.2955	7.91e-07	D-xylulose 5-phosphate/D-fructose 6-phosphate phosphoketolase Xfp
SO_3546	talB	-1.6719	9.91e-05	transaldolase B TalB
SO_3547	pgi	-1.76667	0.00059377	glucose-6-phosphate isomerase Pgi
SO_3558	-	-1.08606	0.00424372	predicted lipoprotein
SO_3559	gshA	-1.16046	0.00548935	glutamate--cysteine ligase GshA
SO_3595	rstB	-1.07234	0.00227551	two component signal transduction system histidine kinase RstB
SO_3627	-	-1.25031	0.00143129	transcriptional repressor of flavocytochrome c TetR family
SO_3639	rsmA	-1.1872	0.00383121	16S rRNA (adenine1518-N6/adenine1519-N6)-dimethyltransferase RsmA
SO_3640	apaG	-1.1582	0.00193788	protein of unknown function DUF525 ApaG
SO_3667	hmuZ	-1.01825	0.010109	FMN binding heme iron utilization protein HmuZ
SO_3701	-	-1.46524	0.00040179	glycoside hydrolase family 73
SO_3715	nfnB	-1.04773	0.00601559	bifunctional oxygen-insensitive NAD(P)H nitroreductase/dihydropteridine reductase NfnB
SO_3718	-	-1.40647	0.00260827	thiol:disulfide interchange protein DsbA family
SO_3720	hemG	-1.29795	0.00136166	oxygen-independent protoporphyrinogen oxidase HemG
SO_3779	cydC	-1.90799	0.00026313	ABC-type cysteine/glutathione export system bifunctional ATPase and permease component CydC
SO_3780	cydD	-1.30834	3.68e-05	ABC-type cysteine/glutathione export system bifunctional ATPase and permease components CydD
SO_3801	-	-1.57598	0.00744717	ABC-type DrugE1 family export systempermease component
SO_3802	-	-1.47786	0.0122082	ABC-type DrugE1 family export system ATPase component
SO_3819	glnK	-3.3318	0.00514475	regulatory protein for nitrogen assimilation GlnK
SO_3832	prmC	-1.29351	0.00072915	peptide release factor glutamine N5-methylase PrmC
SO_3833	prfA	-1.34206	2.54e-05	peptide chain release factor 1 PrfA
SO_3834	hemA	-1.10311	0.00305491	glutamyl-tRNA reductase HemA
SO_3837	prsA	-1.01731	0.00616919	ribose-phosphate pyrophosphokinase PrsA
SO_3863	modA	-1.05582	0.00874801	ABC-type molybdate uptake system substrate-binding component ModA
SO_3891	-	-1.93299	0.00047003	protein of unknown function DUF3149
SO_3896	omp35	-1.63597	0.00904872	outer membrane porin Omp35
SO_3900	-	-1.12444	0.0007224	enzyme of unknown function UPF0227
SO_3901	cpdA	-1.53138	0.00458085	cyclic 3\', 5\'-adenosine monophosphate phosphodiesterase CpdA
SO_3921	hydB	-1.3013	0.00161757	periplasmic
SO_3927	rplI	-1.57961	0.00375872	50S ribosomal protein L9 RplI
SO_3928	rpsR	-1.57804	0.00361247	30S ribosomal protein S18 RpsR
SO_3929	priB	-1.04823	0.0124938	primosomal replication protein N PriB
SO_3948	murA	-1.19349	0.0400979	UDP-N-acetylglucosamine 1-carboxyvinyltransferase MurA
SO_3972	-	-3.17455	0.0136487	transposase domain protein
SO_3985	dapA	-1.29276	0.00649804	dihydrodipicolinate synthase DapA
SO_3986	lysC	-1.3921	0.00358908	lysine-sensitive aspartokinase III LysC
SO_4015	-	-1.03537	0.00016753	HAE1 family effllux pump MFP component
SO_4034	deaD	-1.26621	0.019068	ATP-dependent RNA helicase DeaD
SO_4060	phsC	-2.17433	0.00036441	sulfur reductase membrane anchoring component PhsC
SO_4061	phsB	-1.17428	0.00093791	sulfur reductase FeS subunit PhsB
SO_4081	puuP	-1.11796	7.92e-05	putrescine uptake protein PuuP
SO_4097	mreC	-1.0664	0.00567648	cell wall structural complex component MreC
SO_4124	ftsN	-1.16555	0.0281739	cell division protein FtsN
SO_4133	udp	-2.70726	2.57e-06	uridine phosphorylase Udp
SO_4150	-	-1.13468	3.24e-05	sulphate transporter
SO_4153	sye3	-1.12177	0.00036927	NAD(P)H:flavin oxidoreductase Sye3
SO_4155	ttrS	-1.56651	0.00068258	thiosulfate/tetrathionate-responsive two component signal transduction system histidine kinase TtrS
SO_4157	ttrR	-2.17368	0.000215	thiosulfate/tetrathionate-responsive two component signal transduction system response regulator TtrR
SO_4162	hslV	-1.94136	0.013877	HlsVU protease peptidase component HslV
SO_4163	hslU	-1.97732	0.00293936	HlsVU protease ATPase component HslU
SO_4195	-	-2.00308	1.11e-05	PAP2 family protein
SO_4196	-	-3.24099	6.58e-05	predicted membrane protein
SO_4199	ubiE	-1.16489	0.00118376	bifunctional 2-octaprenyl-6-methoxy-14-benzoquinone methylase/S-adenosylmethionine:2-DMK methyltransferase UbiE
SO_4201	ubiB	-1.5889	0.007782	2-polyprenylphenol 6-hydroxylase UbiB
SO_4202	tatA	-1.56664	5.4e-05	twin arginine protein translocase system protein TatA
SO_4203	tatB	-2.05897	1.09e-05	twin arginine protein translocase system protein TatB
SO_4204	tatC	-2.17316	7.98e-05	twin arginine protein translocase system protein TatC
SO_4205	-	-1.60751	4.69e-06	putative periplasmic protein in twin arginine protein translocase system locus
SO_4206	tatD	-1.04236	0.00241418	deoxyribonuclease TatD
SO_4207	-	-1.59765	0.00029757	7TM intracellular signalling protein with GGDEF domain
SO_4208	hemB	-1.99381	3.8e-06	delta-aminolevulinic acid dehydratase HemB
SO_4211	secA	-1.69839	0.00865545	preprotein translocase ATPase subunit SecA
SO_4246	rpmG	-1.12008	0.0012312	50S ribosomal protein L33 RpmG
SO_4313	hemC	-1.37014	0.00238691	hydroxymethylbilane synthase HemC
SO_4314	hemD	-1.7873	0.00017182	uroporphyrinogen-III synthase HemD
SO_4404	-	-1.70909	0.00229967	iron-sulfur cluster-binding protein
SO_4408	bipA	-1.4529	0.00179458	GTP-binding protein BipA
SO_4410	glnA	-3.93699	0.00406353	glutamine synthetase GlnA
SO_4412	-	-1.0235	0.0174465	protein of unknown function DUF1375
SO_4446	modC	-1.6382	0.00117264	ABC-type molybdate uptake system ATPase component ModC
SO_4447	modB	-1.59759	0.00061719	ABC-type molybdate uptake system permease component ModB
SO_4448	modA	-1.24025	0.00019929	ABC-type molybdate uptake system substrate-binding component ModA
SO_4472	glnG	-1.97972	0.0372671	nitrogen-responsive two component signal transduction system Sigma54-dependent response regulator GlnG
SO_4484	shp	-1.04205	0.0200786	monoheme cytochrome c Shp
SO_4504	-	-2.70673	1.04e-05	formate dehydrogenase associated protein of unknown function DUF3505
SO_4505	-	-1.98585	8.6e-06	formate dehydrogenase associated protein of unknown function DUF3506
SO_4506	-	-2.24712	6.27e-06	iron-sulfur cluster-binding protein
SO_4507	fdhT	-1.76187	0.00028402	formate dehydrogenase chaperone FdhT
SO_4508	fdhX	-2.18511	9.03e-06	formate dehydrogenase accessory protein FdhX
SO_4509	fdhA	-1.41104	0.00115357	formate dehydrogenase molybdopterin-binding subunit FdhA
SO_4510	fdhB	-1.63539	2.07e-05	formate dehydrogenase FeS subunit FdhB
SO_4511	fdhC	-1.28533	0.0024203	formate dehydrogenase cytochrome b subunit FdhC
SO_4512	fdhX	-1.68397	0.00042749	Fnr-inducible formate dehydrogenase accessory protein FdhX
SO_4514	fdhB	-1.61354	0.0004009	Fnr-inducible formate dehydrogenase FeS subunit FdhB
SO_4515	fdhC	-1.4932	2.09e-05	Fnr-inducible formate dehydrogenase cytochrome b subunit FdhC
SO_4516	-	-1.24849	0.00164713	TonB-dependent siderophore receptor
SO_4520	-	-1.8655	0.00035938	coproporphyrinogen III oxidase oxygen-independent
SO_4557	-	-1.18872	0.00065343	methyl-accepting chemotaxis protein with Cache sensory domain
SO_4591	cymA	-2.20934	0.00078018	membrane anchored tetraheme cytochrome c CymA
SO_4593	-	-1.82998	2.61e-05	periplasmic protein of unknown function DUF2057
SO_4652	sbp	-1.20583	0.00258972	ABC-type sulfate/thiosulfate uptakesystem substrate-binding subunit Sbp
SO_4673	tdh	-1.38176	0.00056036	L-threonine 3-dehydrogenase Tdh
SO_4700	-	-1.07224	0.0134368	outer membrane porin
SO_4712	-	-1.50923	0.00042224	ABC-type transporter ATPase component
SO_4713	menF	-1.59749	5.69e-05	menaquinone-specific isochorismate synthase MenF
SO_4717	-	-1.87212	2.04e-05	tungstate-responsive two component signal transduction system histidine kinase
SO_4718	-	-1.30009	0.00013182	tungstate-responsive two component Sigma54-dependent signal transduction system response regulator Fis family
SO_4719	tupA	-2.56846	3.94e-05	ABC-type tungstate uptake system substrate-binding component TupA
SO_4720	tupB	-1.65637	0.00035167	ABC-type tungstate uptake system permease component TupB
SO_4722	mobA	-1.19039	0.00011023	tungstopterin-guanine dinucleotide biosynthesis protein A MobA
SO_4723	mobB/moeA	-1.11872	0.00016061	bifunctional tungstopterin-guanine dinucleotide biosynthesis protein MobB/MoeA
SO_4724	moaA	-1.09991	0.00179699	tungsten cofactor biosynthesis protein MoaA
SO_4729	-	-1.29258	0.00232255	protein of unknown function DUF2489
SO_4730	hemN	-3.34213	0.00012975	coproporphyrinogen III oxidase oxygen-independent HemN
SO_4743	-	-3.08975	0.00082431	TonB-dependent siderophore receptor
SO_4748	atpG	-1.03503	0.0369593	ATP synthase F1 gamma subunit AtpG
SO_4750	atpH	-1.53316	0.0185976	ATP synthase F1 delta subunit AtpH
SO_4751	atpF	-1.35571	0.016076	ATP synthase F0 B subunit AtpF
SO_4752	atpE	-1.39075	0.0196629	ATP synthase F0 C subunit AtpE
SO_4753	atpB	-1.70308	0.00767736	ATP synthase F0 A subunit AtpB
SO_4755	parB	-1.65447	0.0002164	chromosome partitioning protein ParB
SO_A0157	-	-1.71075	0.00043169	hypothetical protein SO_A0157 (plasmid)
SO_A0158	-	-1.0754	0.0182457	hypothetical protein SO_A0158 (plasmid)
SO_A0164	-	-1.26374	0.0008575	iron-containing alcohol dehydrogenase (plasmid)
