## Supplementary Data S5 for "Cross-regulation of amino acid synthesis and catabolic electron transfer in bacteria"

### Sheet: Sheet1
Supplementary Data S5. Putative MetR-bindig sites in the MR-1 genome.
Locus tag	Gene	Strand	Start	End	Sequence	Weight score	P-value	Log2FC (metR+/vc)
SO_0097	hutU	R	-13	-1	TGAGATGTCCTCT	7.2	0.0001	-1.03896
SO_0193	SO_0193	D	-102	-90	TGAGGTTTATTCC	7.3	9.4e-05	ns
SO_0226	rpsL	D	-31	-19	TGAGTTTGATTCA	8.4	2.7e-05	ns
SO_0263	ccmA	R	-238	-226	TGAGATTTATTGA	7.5	7.6e-05	ns
SO_0264	scyA	D	-100	-88	TGAGATTTATTGA	7.5	7.6e-05	ns
SO_0265	ccmI	R	-364	-352	TTAGAGTCTTTCT	8.1	3.8e-05	-2.31858
SO_0266	ccmF	D	-47	-35	TTAGAGTCTTTCT	8.1	3.8e-05	-2.17833
SO_0274	ppc	R	-211	-199	TGAGGAATATTCA	8.3	3e-05	1.1916
SO_0275	argC	D	-476	-464	TGAGGAATATTCA	8.3	3e-05	1.09912
SO_4762	SO_4762	R	-215	-203	TGAGATTTAGTCT	7.5	7.6e-05	ns
SO_0445	SO_0445	D	-204	-192	TGAGAATAGTTCG	8	4.4e-05	ns
SO_0447	SO_0447	R	-141	-129	TGAGAATAGTTCG	8	4.4e-05	-1.04176
SO_0458	SO_0458	R	-247	-235	TTAGAATAATTCA	8.9	1.5e-05	ns
SO_0500	SO_0500	D	-13	-1	TGAGGTAAATACA	7.2	0.0001	ns
SO_0694	galK	R	-266	-254	TGAGTTTAATTCA	8.9	1.5e-05	2.51381
SO_0694	galK	R	-15	-3	TGAGAAGACTTCC	7.9	4.9e-05	2.51381
SO_0702	SO_0702	R	-224	-212	TTAGGAGAGTTCA	7.8	5.4e-05	ns
SO_0703	groES	D	-16	-4	TTAGGAGAGTTCA	7.8	5.4e-05	-1.29573
SO_0754	atmA	D	-203	-191	TTAGAATATTTCA	8	4.4e-05	ns
SO_0755	SO_0755	R	-336	-324	TTAGAATATTTCA	8	4.4e-05	ns
SO_0815	btuB	D	-161	-149	TGAGATGGATTAT	7.7	6.1e-05	ns
SO_0816	SO_0816	D	-50	-38	TGAGCGGTATTCG	7.5	7.6e-05	ns
SO_0817	metR	D	-25	-13	TGAGCGAAATTCA	9.6	6.7e-06	6.45313
SO_0818	metE	R	-187	-175	TGAGCGAAATTCA	9.6	6.7e-06	ns
SO_0849	napD	R	-30	-18	GGAGATGCATTCA	8	4.4e-05	ns
SO_0890	SO_0890	D	-248	-236	TGAGAGTAATACA	9.3	9.5e-06	ns
SO_0909	SO_0909	R	-65	-53	TGAGATTGCTTTA	8.3	3e-05	ns
SO_0975	SO_0975	D	-186	-174	TGAGGTGCTTTCA	9	1.3e-05	-2.38622
SO_1075	SO_1075	D	-217	-205	CGAGAGTAATTTA	7.2	0.0001	-1.24178
SO_1101	luxS	D	-119	-107	TGAGATGATTTCA	10.9	9.5e-07	2.59837
SO_1115	pepD	D	-13	-1	TGAGGGACCTTCT	8.5	2.4e-05	ns
SO_1117	SO_1117	R	-218	-206	TGAGGGACCTTCT	8.5	2.4e-05	ns
SO_1139	fklB	D	-15	-3	TGAGAGTCATTAA	8.2	3.4e-05	ns
SO_t013	SO_t013	R	-82	-70	TGAGGTTTTTTCA	8.4	2.7e-05	ns
SO_t013	SO_t013	D	-34	-22	TGAGAGTGCTTTT	7.7	6.1e-05	ns
SO_1158	dpsA	R	-127	-115	TGAGAGTGATTTT	8.7	1.9e-05	1.36238
SO_1159	holD	D	-104	-92	TGAGAGTGATTTT	8.7	1.9e-05	ns
SO_1177	lnt	R	-31	-19	GGAGAGTTATTCT	7.6	6.7e-05	-1.19816
SO_1187	SO_1187	R	-386	-374	TGAGAGTCAGTCA	8.8	1.7e-05	ns
SO_1188	SO_1188	D	-13	-1	TGAGAGTCAGTCA	8.8	1.7e-05	ns
SO_1327	hptA	D	-140	-128	TGAGAGTAATTGA	8.8	1.7e-05	ns
SO_1367	pheA	D	-253	-241	TGAGGTGAGTTAA	7.3	9.4e-05	1.75994
SO_1375	SO_1375	D	-25	-13	TGAGATTGAGTCT	8	4.4e-05	ns
SO_1376	SO_1376	R	-288	-276	TGAGATTGAGTCT	8	4.4e-05	ns
SO_1427	dmsE	D	-176	-164	TGAGAATGATTTT	7.5	7.6e-05	-1.4955
SO_1434	SO_1434	R	-484	-472	TGAGTGTGGTTCA	8.2	3.4e-05	ns
SO_1482	SO_1482	D	-179	-167	CGAGGGTACTTCA	7.8	5.4e-05	-1.13632
SO_1520	lldE	R	-165	-153	TGAGAAGAATTTA	8.9	1.5e-05	-1.39782
SO_1560	pstS	R	-48	-36	TTAGGTTTCTTCA	7.4	8.5e-05	ns
SO_1561	SO_1561	R	-339	-327	TTAGATGGTTTCT	7.9	4.9e-05	ns
SO_1579	SO_1579	D	-152	-140	TGAGAATAATTCT	10.3	2.7e-06	ns
SO_1579	SO_1579	R	-150	-138	TGAGAATTATTCT	9.4	8.2e-06	ns
SO_1580	SO_1580	R	-77	-65	TGAGAATAATTCT	10.3	2.7e-06	ns
SO_1580	SO_1580	D	-79	-67	TGAGAATTATTCT	9.4	8.2e-06	ns
SO_1687	cueR	R	-426	-414	TGAGGGATCTTCT	8.3	3e-05	1.35214
SO_1689	copA	D	-13	-1	TGAGGGATCTTCT	8.3	3e-05	ns
SO_1720	SO_1720	R	-147	-135	AGAGATGACTTCA	8.6	2.2e-05	ns
SO_1779	omcA	D	-61	-49	TGAGATTTGTTCT	9.6	6.7e-06	-3.90148
SO_t030	SO_t030	R	-109	-97	TGCGGGTAATTCA	7.6	6.7e-05	ns
SO_1851	rlmL	D	-161	-149	TGCGGGTAATTCA	7.6	6.7e-05	ns
tnpA	tnpA	R	-61	-49	TGGGCGTAATTCA	7.6	6.7e-05	ns
SO_1950	tnpA	R	-298	-286	TGGGCGTAATTCA	7.6	6.7e-05	ns
SO_1975	SO_1975	R	-27	-15	TGAGATGAGTGCT	7.7	6.1e-05	ns
SO_1991	SO_1991	D	-214	-202	TGCGCGTAATTCA	7.4	8.5e-05	ns
SO_1994	SO_1994	R	-208	-196	TGCGCGTAATTCA	7.4	8.5e-05	ns
SO_1995	SO_1995	R	-111	-99	TGAGATACGTCCA	7.4	8.5e-05	ns
SO_1997	SO_1997	D	-164	-152	TGAGATGATTTTT	8.1	3.8e-05	ns
SO_1998	SO_1998	R	-77	-65	TGAGATGATTTTT	8.1	3.8e-05	ns
SO_2036	int_ISSod25	R	-169	-157	TGAGTGTAATTTA	7.4	8.5e-05	ns
SO_2037	intI	D	-227	-215	TGAGTGTAATTTA	7.4	8.5e-05	ns
SO_2057	tnpA	D	-228	-216	TGAGGTTAGCTCA	7.2	0.0001	ns
SO_2061	SO_2061	R	-403	-391	TGAGGTTAGCTCA	7.2	0.0001	ns
SO_2088	lpxM	D	-13	-1	TGAGGTGATTTCT	9.5	7.5e-06	ns
SO_2174	SO_2174	R	-88	-76	TGAGATTCGTTTA	9	1.3e-05	ns
SO_2263	iscR	D	-332	-320	TGCGATTGATTCT	7.3	9.4e-05	ns
SO_2279	ilvI	R	-242	-230	TGAGACAATTTCA	7.4	8.5e-05	ns
SO_2283	tnpA	D	-196	-184	TTAGATGAATTTA	8.1	3.8e-05	ns
SO_2426	SO_2426	D	-29	-17	TGATATTGATTCT	7.4	8.5e-05	ns
SO_2449	trmK	R	-207	-195	TGAGTTACATTCA	7.8	5.4e-05	ns
SO_2450	susB	D	-35	-23	TGAGTTACATTCA	7.8	5.4e-05	ns
SO_2525	ybiT	R	-224	-212	TTAGGGTGTTTCA	7.4	8.5e-05	ns
SO_4785	tnpA	R	-61	-49	TGGGCGTAATTCA	7.6	6.7e-05	ns
SO_m033	ryeB	R	-67	-55	TTAGGTTATTTCT	7.5	7.6e-05	ns
SO_2618	apbC	D	-14	-2	TGGGGGTAATTCT	7.3	9.4e-05	ns
SO_2619	metG	R	-159	-147	TGGGGGTAATTCT	7.3	9.4e-05	ns
SO_2639	SO_2639	R	-122	-110	TGAGAGGAATTTA	10	4.1e-06	1.26241
SO_2715	SO_2715	D	-126	-114	TGAGATGTCATCA	7.7	6.1e-05	ns
SO_2717	deoR	R	-249	-237	TGAGATGTCATCA	7.7	6.1e-05	ns
SO_2781	SO_2781	D	-271	-259	TTAGAAAACTTCA	7.2	0.0001	ns
SO_2782	yceF	R	-23	-11	TTAGAAAACTTCA	7.2	0.0001	ns
SO_2817	tnpA	R	-444	-432	TGAGAAGAGTTCA	10.5	2e-06	ns
SO_2850	SO_2850	D	-256	-244	TGAGAATAACTCA	8.1	3.8e-05	1.6088
SO_2851	gmhB	R	-118	-106	TGAGCTGAATTCA	10.6	1.6e-06	1.48335
SO_2852	hypR	D	-428	-416	TGAGCTGAATTCA	10.6	1.6e-06	1.02161
SO_2862	SO_2862	R	-212	-200	AGAGATAAATTCA	7.9	4.9e-05	ns
SO_2863	SO_2863	D	-173	-161	TGAGGTTGTTTCA	9.2	1.1e-05	ns
SO_2882	prkA	D	-176	-164	TGAGATAAATCCA	8	4.4e-05	1.0104
SO_2989	cro	D	-31	-19	TGTGATTAATTCA	8.7	1.9e-05	-1.07475
SO_2990	cI	R	-110	-98	TGTGATTAATTCA	8.7	1.9e-05	ns
SO_3017	trpH	D	-45	-33	TGAGATAAATGCA	7.5	7.6e-05	ns
SO_3019	trpE	R	-339	-327	TGAGATAAATGCA	7.5	7.6e-05	1.18095
SO_3025	SO_3025	D	-340	-328	TGAGTTGCCTTCA	7.5	7.6e-05	ns
SO_3027	SO_3027	R	-185	-173	TGAGTTGCCTTCA	7.5	7.6e-05	ns
SO_3061	topB	D	-150	-138	TGAGAATTGTTCT	8.7	1.9e-05	ns
SO_3061	topB	R	-148	-136	TGAGAACAATTCT	7.8	5.4e-05	ns
SO_3062	SO_3062	R	-62	-50	TGAGAATTGTTCT	8.7	1.9e-05	ns
SO_3062	SO_3062	D	-64	-52	TGAGAACAATTCT	7.8	5.4e-05	ns
SO_3119	SO_3119	R	-242	-230	TGAGATTGTTACA	7.4	8.5e-05	-1.06327
SO_3120	agaO	D	-101	-89	TGAGATTGTTACA	7.4	8.5e-05	ns
SO_3123	cheV	R	-93	-81	TGAGATGAAATCA	8.9	1.5e-05	ns
SO_t070	SO_t070	R	-55	-43	TTAGATTTGTTCT	7.7	6.1e-05	ns
SO_3257	flgO	D	-13	-1	TGAGGTTACTTCC	7.9	4.9e-05	ns
SO_3258	flgT	R	-273	-261	TGAGGTTACTTCC	7.9	4.9e-05	ns
SO_3397	tnpA	R	-292	-280	TGCGATTGGTTCA	7.2	0.0001	ns
SO_3471	glyA	D	-119	-107	TGAGGTGCATTCA	10	4.1e-06	1.8386
SO_3472	yjjK	R	-84	-72	TGAGGTGCATTCA	10	4.1e-06	ns
SO_3473	SO_3473	D	-143	-131	TGAGCTTAGTTTA	8.2	3.4e-05	ns
SO_3474	SO_3474	R	-68	-56	TGAGCTTAGTTTA	8.2	3.4e-05	ns
SO_3495	SO_3495	R	-172	-160	TGTGAGTTATTCT	7.5	7.6e-05	ns
SO_3664	fadD	R	-75	-63	TTAGAAGGATTCA	8.5	2.4e-05	ns
SO_3834	hemA	D	-168	-156	TGGGATAACTTCA	7.3	9.4e-05	-1.10311
SO_3835	lolB	R	-99	-87	TGGGATAACTTCA	7.3	9.4e-05	ns
SO_3837	prsA	D	-13	-1	TGAGGTTCATACA	7.6	6.7e-05	-1.01731
SO_3874	SO_3874	R	-133	-121	TGAGAGAAATTTT	8	4.4e-05	ns
SO_3895	SO_3895	D	-60	-48	TTAGGTGATTTCT	7.6	6.7e-05	ns
SO_4018	SO_4018	R	-201	-189	TGAGATACGTTTA	8.3	3e-05	ns
SO_4019	SO_4019	D	-181	-169	TGAGATACGTTTA	8.3	3e-05	ns
SO_4062	phsA	D	-334	-322	TTAGCGTGATTCA	8.4	2.7e-05	ns
SO_4082	SO_4082	D	-13	-1	TGAGGACAATTCA	7.6	6.7e-05	ns
SO_4094	rng	D	-34	-22	TGAGATTAATTTA	9.9	4.7e-06	ns
SO_4199	ubiE	D	-110	-98	TGAGGAGAGTTTA	7.9	4.9e-05	-1.16489
SO_4229	SO_4229	D	-325	-313	TGCGAATAATTCA	7.4	8.5e-05	1.32126
SO_4256	rph	R	-89	-77	TTAGGGTGATTCT	8.1	3.8e-05	ns
SO_4257	SO_4257	D	-133	-121	TTAGGGTGATTCT	8.1	3.8e-05	ns
SO_4844	SO_4844	R	-287	-275	TGAGAGAAATTCG	8.3	3e-05	ns
SO_4281	ktrA	D	-398	-386	TGAGAGAAATTCG	8.3	3e-05	ns
SO_4421	SO_4421	R	-25	-13	TGAGCAATATTCA	7.8	5.4e-05	ns
SO_4422	SO_4422	D	-292	-280	TGAGCAATATTCA	7.8	5.4e-05	ns
SO_4437	tnpA	D	-196	-184	TTAGATGAATTTA	8.1	3.8e-05	ns
SO_4582	tnpA	R	-85	-73	TGAGATTCCTACT	7.5	7.6e-05	ns
SO_4591	cymA	R	-192	-180	TTAGAGTACTTCA	9.8	5.4e-06	-2.20934
SO_4592	SO_4592	D	-230	-218	TTAGAGTACTTCA	9.8	5.4e-06	ns
SO_4596	cusF	R	-65	-53	TGAGCTTATTTCT	9	1.3e-05	ns
SO_4616	SO_4616	D	-17	-5	TTAGAGGTGTTCA	8.6	2.2e-05	ns
SO_4617	dinF	R	-18	-6	TTAGAGGTGTTCA	8.6	2.2e-05	ns
SO_4621	SO_4621	D	-13	-1	TGAGAGGGACTCT	8.2	3.4e-05	ns
SO_4624	SO_4624	D	-38	-26	TGAGATACCTTCT	9.6	6.7e-06	ns
SO_4662	SO_4662	R	-424	-412	TGAGAGGAATTAT	8.1	3.8e-05	1.15714
SO_4675	SO_4675	D	-166	-154	TGAGCTCAATTCA	8.2	3.4e-05	ns
SO_4676	kdtA	R	-147	-135	TGAGCTCAATTCA	8.2	3.4e-05	ns
SO_4740	SO_4740	R	-91	-79	TGAGATTAGTTTA	9.5	7.5e-06	1.28928
SO_A0001	repA	D	-64	-52	TTAGGTGTATTCT	7.9	4.9e-05	ns
SO_A0050	SO_A0050	R	-97	-85	TGTGAGTCATTCA	8.4	2.7e-05	2.88804
SO_A0059	SO_A0059	D	-15	-3	CTAGAGGAATTCA	7.2	0.0001	ns
SO_A0179	SO_A0179	D	-70	-58	TGAGATTAATCCA	8.9	1.5e-05	ns
SO_A0090	SO_A0090	D	-87	-75	TGAGATTATTCCT	7.4	8.5e-05	ns
SO_A0140	SO_A0140	R	-193	-181	TGAGATTGATACA	8.5	2.4e-05	ns

### Sheet: Sheet2
行ラベル	個数 / Locus tag	平均 / Log2FC (metR+/vc)
SO_0097	1	-1.03896
SO_0193	1	#DIV/0!
SO_0226	1	#DIV/0!
SO_0263	1	#DIV/0!
SO_0264	1	#DIV/0!
SO_0265	1	-2.31858
SO_0266	1	-2.17833
SO_0274	1	1.1916
SO_0275	1	1.09912
SO_0445	1	#DIV/0!
SO_0447	1	-1.04176
SO_0458	1	#DIV/0!
SO_0500	1	#DIV/0!
SO_0694	2	2.51381
SO_0702	1	#DIV/0!
SO_0703	1	-1.29573
SO_0754	1	#DIV/0!
SO_0755	1	#DIV/0!
SO_0815	1	#DIV/0!
SO_0816	1	#DIV/0!
SO_0817	1	6.45313
SO_0818	1	#DIV/0!
SO_0849	1	#DIV/0!
SO_0890	1	#DIV/0!
SO_0909	1	#DIV/0!
SO_0975	1	-2.38622
SO_1075	1	-1.24178
SO_1101	1	2.59837
SO_1115	1	#DIV/0!
SO_1117	1	#DIV/0!
SO_1139	1	#DIV/0!
SO_1158	1	1.36238
SO_1159	1	#DIV/0!
SO_1177	1	-1.19816
SO_1187	1	#DIV/0!
SO_1188	1	#DIV/0!
SO_1327	1	#DIV/0!
SO_1367	1	1.75994
SO_1375	1	#DIV/0!
SO_1376	1	#DIV/0!
SO_1427	1	-1.4955
SO_1434	1	#DIV/0!
SO_1482	1	-1.13632
SO_1520	1	-1.39782
SO_1560	1	#DIV/0!
SO_1561	1	#DIV/0!
SO_1579	2	#DIV/0!
SO_1580	2	#DIV/0!
SO_1687	1	1.35214
SO_1689	1	#DIV/0!
SO_1720	1	#DIV/0!
SO_1779	1	-3.90148
SO_1851	1	#DIV/0!
SO_1950	1	#DIV/0!
SO_1975	1	#DIV/0!
SO_1991	1	#DIV/0!
SO_1994	1	#DIV/0!
SO_1995	1	#DIV/0!
SO_1997	1	#DIV/0!
SO_1998	1	#DIV/0!
SO_2036	1	#DIV/0!
SO_2037	1	#DIV/0!
SO_2057	1	#DIV/0!
SO_2061	1	#DIV/0!
SO_2088	1	#DIV/0!
SO_2174	1	#DIV/0!
SO_2263	1	#DIV/0!
SO_2279	1	#DIV/0!
SO_2283	1	#DIV/0!
SO_2426	1	#DIV/0!
SO_2449	1	#DIV/0!
SO_2450	1	#DIV/0!
SO_2525	1	#DIV/0!
SO_2618	1	#DIV/0!
SO_2619	1	#DIV/0!
SO_2639	1	1.26241
SO_2715	1	#DIV/0!
SO_2717	1	#DIV/0!
SO_2781	1	#DIV/0!
SO_2782	1	#DIV/0!
SO_2817	1	#DIV/0!
SO_2850	1	1.6088
SO_2851	1	1.48335
SO_2852	1	1.02161
SO_2862	1	#DIV/0!
SO_2863	1	#DIV/0!
SO_2882	1	1.0104
SO_2989	1	-1.07475
SO_2990	1	#DIV/0!
SO_3017	1	#DIV/0!
SO_3019	1	1.18095
SO_3025	1	#DIV/0!
SO_3027	1	#DIV/0!
SO_3061	2	#DIV/0!
SO_3062	2	#DIV/0!
SO_3119	1	-1.06327
SO_3120	1	#DIV/0!
SO_3123	1	#DIV/0!
SO_3257	1	#DIV/0!
SO_3258	1	#DIV/0!
SO_3397	1	#DIV/0!
SO_3471	1	1.8386
SO_3472	1	#DIV/0!
SO_3473	1	#DIV/0!
SO_3474	1	#DIV/0!
SO_3495	1	#DIV/0!
SO_3664	1	#DIV/0!
SO_3834	1	-1.10311
SO_3835	1	#DIV/0!
SO_3837	1	-1.01731
SO_3874	1	#DIV/0!
SO_3895	1	#DIV/0!
SO_4018	1	#DIV/0!
SO_4019	1	#DIV/0!
SO_4062	1	#DIV/0!
SO_4082	1	#DIV/0!
SO_4094	1	#DIV/0!
SO_4199	1	-1.16489
SO_4229	1	1.32126
SO_4256	1	#DIV/0!
SO_4257	1	#DIV/0!
SO_4281	1	#DIV/0!
SO_4421	1	#DIV/0!
SO_4422	1	#DIV/0!
SO_4437	1	#DIV/0!
SO_4582	1	#DIV/0!
SO_4591	1	-2.20934
SO_4592	1	#DIV/0!
SO_4596	1	#DIV/0!
SO_4616	1	#DIV/0!
SO_4617	1	#DIV/0!
SO_4621	1	#DIV/0!
SO_4624	1	#DIV/0!
SO_4662	1	1.15714
SO_4675	1	#DIV/0!
SO_4676	1	#DIV/0!
SO_4740	1	1.28928
SO_4762	1	#DIV/0!
SO_4785	1	#DIV/0!
SO_4844	1	#DIV/0!
SO_A0001	1	#DIV/0!
SO_A0050	1	2.88804
SO_A0059	1	#DIV/0!
SO_A0090	1	#DIV/0!
SO_A0140	1	#DIV/0!
SO_A0179	1	#DIV/0!
SO_m033	1	#DIV/0!
SO_t013	2	#DIV/0!
SO_t030	1	#DIV/0!
SO_t070	1	#DIV/0!
tnpA	1	#DIV/0!
(空白)
総計	157	0.227443

### Sheet: Sheet3
行ラベル	個数 / Locus tag	平均 / Log2FC (metR+/vc)
SO_0097	1	-1.03896
SO_0193	1	#DIV/0!
SO_0226	1	#DIV/0!
SO_0263	1	#DIV/0!
SO_0264	1	#DIV/0!
SO_0265	1	-2.31858
SO_0266	1	-2.17833
SO_0274	1	1.1916
SO_0275	1	1.09912
SO_0445	1	#DIV/0!
SO_0447	1	-1.04176
SO_0458	1	#DIV/0!
SO_0500	1	#DIV/0!
SO_0694	2	2.51381
SO_0702	1	#DIV/0!
SO_0703	1	-1.29573
SO_0754	1	#DIV/0!
SO_0755	1	#DIV/0!
SO_0815	1	#DIV/0!
SO_0816	1	#DIV/0!
SO_0817	1	6.45313
SO_0818	1	#DIV/0!
SO_0849	1	#DIV/0!
SO_0890	1	#DIV/0!
SO_0909	1	#DIV/0!
SO_0975	1	-2.38622
SO_1075	1	-1.24178
SO_1101	1	2.59837
SO_1115	1	#DIV/0!
SO_1117	1	#DIV/0!
SO_1139	1	#DIV/0!
SO_1158	1	1.36238
SO_1159	1	#DIV/0!
SO_1177	1	-1.19816
SO_1187	1	#DIV/0!
SO_1188	1	#DIV/0!
SO_1327	1	#DIV/0!
SO_1367	1	1.75994
SO_1375	1	#DIV/0!
SO_1376	1	#DIV/0!
SO_1427	1	-1.4955
SO_1434	1	#DIV/0!
SO_1482	1	-1.13632
SO_1520	1	-1.39782
SO_1560	1	#DIV/0!
SO_1561	1	#DIV/0!
SO_1579	2	#DIV/0!
SO_1580	2	#DIV/0!
SO_1687	1	1.35214
SO_1689	1	#DIV/0!
SO_1720	1	#DIV/0!
SO_1779	1	-3.90148
SO_1851	1	#DIV/0!
SO_1950	1	#DIV/0!
SO_1975	1	#DIV/0!
SO_1991	1	#DIV/0!
SO_1994	1	#DIV/0!
SO_1995	1	#DIV/0!
SO_1997	1	#DIV/0!
SO_1998	1	#DIV/0!
SO_2036	1	#DIV/0!
SO_2037	1	#DIV/0!
SO_2057	1	#DIV/0!
SO_2061	1	#DIV/0!
SO_2088	1	#DIV/0!
SO_2174	1	#DIV/0!
SO_2263	1	#DIV/0!
SO_2279	1	#DIV/0!
SO_2283	1	#DIV/0!
SO_2426	1	#DIV/0!
SO_2449	1	#DIV/0!
SO_2450	1	#DIV/0!
SO_2525	1	#DIV/0!
SO_2618	1	#DIV/0!
SO_2619	1	#DIV/0!
SO_2639	1	1.26241
SO_2715	1	#DIV/0!
SO_2717	1	#DIV/0!
SO_2781	1	#DIV/0!
SO_2782	1	#DIV/0!
SO_2817	1	#DIV/0!
SO_2850	1	1.6088
SO_2851	1	1.48335
SO_2852	1	1.02161
SO_2862	1	#DIV/0!
SO_2863	1	#DIV/0!
SO_2882	1	1.0104
SO_2989	1	-1.07475
SO_2990	1	#DIV/0!
SO_3017	1	#DIV/0!
SO_3019	1	1.18095
SO_3025	1	#DIV/0!
SO_3027	1	#DIV/0!
SO_3061	2	#DIV/0!
SO_3062	2	#DIV/0!
SO_3119	1	-1.06327
SO_3120	1	#DIV/0!
SO_3123	1	#DIV/0!
SO_3257	1	#DIV/0!
SO_3258	1	#DIV/0!
SO_3397	1	#DIV/0!
SO_3471	1	1.8386
SO_3472	1	#DIV/0!
SO_3473	1	#DIV/0!
SO_3474	1	#DIV/0!
SO_3495	1	#DIV/0!
SO_3664	1	#DIV/0!
SO_3834	1	-1.10311
SO_3835	1	#DIV/0!
SO_3837	1	-1.01731
SO_3874	1	#DIV/0!
SO_3895	1	#DIV/0!
SO_4018	1	#DIV/0!
SO_4019	1	#DIV/0!
SO_4062	1	#DIV/0!
SO_4082	1	#DIV/0!
SO_4094	1	#DIV/0!
SO_4199	1	-1.16489
SO_4229	1	1.32126
SO_4256	1	#DIV/0!
SO_4257	1	#DIV/0!
SO_4281	1	#DIV/0!
SO_4421	1	#DIV/0!
SO_4422	1	#DIV/0!
SO_4437	1	#DIV/0!
SO_4582	1	#DIV/0!
SO_4591	1	-2.20934
SO_4592	1	#DIV/0!
SO_4596	1	#DIV/0!
SO_4616	1	#DIV/0!
SO_4617	1	#DIV/0!
SO_4621	1	#DIV/0!
SO_4624	1	#DIV/0!
SO_4662	1	1.15714
SO_4675	1	#DIV/0!
SO_4676	1	#DIV/0!
SO_4740	1	1.28928
SO_4762	1	#DIV/0!
SO_4785	1	#DIV/0!
SO_4844	1	#DIV/0!
SO_A0001	1	#DIV/0!
SO_A0050	1	2.88804
SO_A0059	1	#DIV/0!
SO_A0090	1	#DIV/0!
SO_A0140	1	#DIV/0!
SO_A0179	1	#DIV/0!
SO_m033	1	#DIV/0!
SO_t013	2	#DIV/0!
SO_t030	1	#DIV/0!
SO_t070	1	#DIV/0!
tnpA	1	#DIV/0!
