## Supplementary Data S6 for "Cross-regulation of amino acid synthesis and catabolic electron transfer in bacteria"

### Sheet: Sheet2
Supplementary Data S6. Predicted MetR regulon in MR-1.
			MetR-binding site							CRP-binding site*
Locus tag	Gene (operon)	Function	Strand	Start	End	Sequence	Weight score	P-value	Regulation by MetR	Strand	Start	End	Sequence	Weight score	P-value
SO_0097–0098	hutUH	Histidine degradation	R	-13	-1	TGAGATGTCCTCT	7.2	0.0001	Down	ND
SO_0265	ccmI	Cytochrome c maturation	R	-364	-352	TTAGAGTCTTTCT	8.1	3.8e-05	Down	R	-145	-124	TTGGGCACTGGTTCACAAATTG	8.7	1.8e-05
SO_0266–0269	ccmFGH-SO_0269	Cytochrome c maturation	D	-47	-35	TTAGAGTCTTTCT	8.1	3.8e-05	Down	D	-275	-254	TTGGGCACTGGTTCACAAATTG	8.7	1.8e-05
SO_0274	ppc	Phosphoenolpyruvate carboxylase	R	-211	-199	TGAGGAATATTCA	8.3	3e-05	Up	ND
SO_0275–0279	argCBFGH	Arginine biosynthesis	D	-476	-464	TGAGGAATATTCA	8.3	3e-05	Up	ND
SO_0447	SO_0447	Iron-regulated inner membrane protein	R	-141	-129	TGAGAATAGTTCG	8	4.4e-05	Down	ND
SO_0694–0693	galKM	Galactose metabolism	R	-266	-254	TGAGTTTAATTCA	8.9	1.5e-05	Up	R	-65	-44	CTTCGATTTATATCACGACTAA	7.9	4.5e-05
SO_0703–0704	groES-groEL	Chaperonin	D	-16	-4	TTAGGAGAGTTCA	7.8	5.4e-05	Down	ND
SO_0817	metR	Transcription regulator of methionine biosynthesis	D	-25	-13	TGAGCGAAATTCA	9.6	6.7e-06	-	ND
SO_0818	metE	Methionine biosynthesis	R	-187	-175	TGAGCGAAATTCA	9.6	6.7e-06	Up	ND
SO_0975	SO_0975	Disulphide interchange protein DsbD family	D	-186	-174	TGAGGTGCTTTCA	9	1.3e-05	Down	D	-114	-93	TCGCGAGTTAACTAACATTTCT	7.3	8.5e-05
SO_1075	SO_1075	Dipeptydil peptidase S46 family	D	-217	-205	CGAGAGTAATTTA	7.2	0.0001	Down	ND
SO_1101	luxS	Cysteine and methionine metabolism	D	-119	-107	TGAGATGATTTCA	10.9	9.5e-07	Up	ND
SO_1158	dpsA	DNA-binding ferritin-like protein (oxidative damage protectant)	R	-127	-115	TGAGAGTGATTTT	8.7	1.9e-05	Up	ND
SO_1177–1176	lnt-SO_1176	Apolipoprotein N-acyltransferase, PilD processed protein	R	-31	-19	GGAGAGTTATTCT	7.6	6.7e-05	Down	ND
SO_1367	pheA	Phenylalanine, tyrosine and tryptophan biosynthesis	D	-253	-241	TGAGGTGAGTTAA	7.3	9.4e-05	Up	ND
SO_1427–1432	dmsEFABGH	Anaerobic dimethyl sulfoxide reduction	D	-176	-164	TGAGAATGATTTT	7.5	7.6e-05	Down	R	-266	-245	TTTTGAATTGTATCACAGAAAA	7.1	0.0001
SO_1482	SO_1482	TonB-dependent receptor	D	-179	-167	CGAGGGTACTTCA	7.8	5.4e-05	Down	R	-295	-274	CCGTGACCACTGTCACGGCTTT	7.3	8.5e-05
SO_1520–1518	lldEFG	L-lactate dehydrogenase complex	R	-165	-153	TGAGAAGAATTTA	8.9	1.5e-05	Down	ND
SO_1687	cueR	Copper-responsive transcriptional regulator of copper exporter	R	-426	-414	TGAGGGATCTTCT	8.3	3e-05	Up	D	-350	-329	TTGTGGCAAGTATCACACTTGT	8.8	1.6e-05
SO_1779–1776	omcA-mtrCAB	Extracellular electron transfer system outer membrane complex	D	-61	-49	TGAGATTTGTTCT	9.6	6.7e-06	Down	D	-163	-142	GTCAGATCTCAATCACATTACC	7.3	8.5e-05
SO_2639	SO_2639	Uncharacterized protein	R	-122	-110	TGAGAGGAATTTA	10	4.1e-06	Up	ND
SO_2850–2848	SO_2850–2848	N-acetyltransferase, putative periplasmic protein	D	-256	-244	TGAGAATAACTCA	8.1	3.8e-05	Up	R	-50	-29	GTGTGTCCTTGCGCACATTTTT	7.3	8.5e-05
SO_2851	gmhB	Lipopolysaccharide biosynthesis	R	-118	-106	TGAGCTGAATTCA	10.6	1.6e-06	Up	ND
SO_2852	hypR	Transcriptional regulator of proline and 4-hydroxyproline utilization	D	-428	-416	TGAGCTGAATTCA	10.6	1.6e-06	Up	ND
SO_2882	prkA	Serine protein kinase	D	-176	-164	TGAGATAAATCCA	8	4.4e-05	Up	ND
SO_2989	cro	Lambda phage transcriptional repressor of early genes	D	-31	-19	TGTGATTAATTCA	8.7	1.9e-05	Down	ND
SO_3019	trpE	Tryptophan biosynthesis	R	-339	-327	TGAGATAAATGCA	7.5	7.6e-05	Up	ND
SO_3119	SO_3119	Uncharacterized protein	R	-242	-230	TGAGATTGTTACA	7.4	8.5e-05	Down	R	-168	-147	ACGCGATCTTTATCACTATTTA	9.6	6.1e-06
SO_3471	glyA	Glycine, serine and threonine metabolism	D	-119	-107	TGAGGTGCATTCA	10	4.1e-06	Up	ND
SO_3834–3832	hemA-prfA-prmC	Porphyrin metabolism, Peptide chain release factor	D	-168	-156	TGGGATAACTTCA	7.3	9.4e-05	Down	ND
SO_3837	prsA	Ribose-phosphate pyrophosphokinase	D	-13	-1	TGAGGTTCATACA	7.6	6.7e-05	Down	ND
SO_4199–4208	ubiE–hemB	Ubiquinone biosynthesis, sec-independent protein export, Heme biosynthesis	D	-110	-98	TGAGGAGAGTTTA	7.9	4.9e-05	Down	ND
SO_4229	SO_4229	Uncharacterized protein	D	-325	-313	TGCGAATAATTCA	7.4	8.5e-05	Up	D	-349	-328	TTGCGAGGAAGATCAAAACTTA	7.3	8.5e-05
SO_4591	cymA	Inner membrane-anchored tetraheme cytochrome c	R	-192	-180	TTAGAGTACTTCA	9.8	5.4e-06	Down	D	-305	-284	ATGTCGCCTTGATCACATTTTT	8.6	2.1e-05
SO_4662	SO_4662	LemA protein	R	-424	-412	TGAGAGGAATTAT	8.1	3.8e-05	Up	ND
SO_4740	SO_4740	Predicted membrane protein of unknown function	R	-91	-79	TGAGATTAGTTTA	9.5	7.5e-06	Up	ND
SO_A0050	SO_A0050	Toxin secretion, membrane fusion protein	R	-97	-85	TGTGAGTCATTCA	8.4	2.7e-05	Up	ND
*ND, not detected.
