## Supplementary Data S7 for "Cross-regulation of amino acid synthesis and catabolic electron transfer in bacteria"

### Sheet: Sheet2
行ラベル	個数 / fadB
acnB	2
acpP	1
adhB	1
adhE	1
agaO	2
apt	1
argD	1
argR	1
argW	2
arsP	1
assT	1
astE	1
ccmA	1
ccmF	1
ccmI	1
ccoN	1
ccpA	1
cctA	1
cdd	2
chaA	2
cheC	2
cheX	2
copA	1
coxB	2
csrB2	1
csrC	2
cueR	1
cyaA	3
cyaC	1
cydA	2
cydD	1
cymA	2
cytcB	2
dctP	3
deoA	1
dmsE	2
dnaQ	1
ecoT	1
etfB	2
etfQ	2
fadB	1
fadD	2
fadE2	1
fadI	1
fahA	2
fba	1
fdnG	1
feoA	1
fklB	2
focA	1
frdC	1
fumB	1
galK	1
galU	2
gdh	1
gloA	2
gltB	1
greA	1
grxD	1
gspC	1
hemB	2
hemC	3
hemE	2
hemH	2
hlyU	1
hmgA	1
hmgR	1
hslR	1
hupE	1
hutC	1
hutI	1
hydA	1
ibpA	1
icd	1
ilvC	1
ilvY	1
ispB	1
katB	1
ladA	1
ldhA	1
leuL	1
lipB	2
lpdA	2
lysW	2
maeB	2
mcrA	1
mdh	1
metK	1
miaE	2
moaA	2
mogA	1
mraZ	1
msrA	1
mtnC	2
mtrC	1
mtrD	1
murB	1
murJ	2
napD	2
narQ	2
nicT	2
nqrA	2
nrdD	1
nrfA	2
nudE	2
nuoA	1
omcA	2
ompA	1
ompK	1
ompW	1
oxyR	1
pabB	1
pckA	1
pdhR	1
pepQ	2
pfaR	1
phhA	2
phsA	2
pilM	1
pomA	1
prfB	1
prlC	2
prmA	1
purH	1
purM	1
putA	1
puuR	2
pykA	1
queD	1
raiA	2
recG	2
relV	1
rfaH	1
rfbA	1
rho	1
rluA	1
rluE	1
rnhA	1
rplU	1
rplY	2
rpsT	2
rrsA	1
rrsB	1
rrsC	1
rrsD	1
rrsE	1
rrsG	1
rrsH	1
rrsI	1
rsd	2
rsmC	1
scyA	1
sdaC	1
serA	1
sfcA	3
sirA	2
sirE	2
slyD	1
SO_0062	2
SO_0077	1
SO_0085	2
SO_0141	1
SO_0154	1
SO_0208	1
SO_0306	1
SO_0334	1
SO_0355	1
SO_0357	1
SO_0409	1
SO_0427	1
SO_0439	1
SO_0458	1
SO_0474	1
SO_0500	1
SO_0502	1
SO_0516	1
SO_0543	1
SO_0544	1
SO_0572	2
SO_0736	2
SO_0823	2
SO_0826	1
SO_0827	2
SO_0842	1
SO_0854	2
SO_0922	1
SO_0936	1
SO_0939	3
SO_0940	3
SO_0962	1
SO_0975	1
SO_0990	1
SO_1002	1
SO_1064	2
SO_1074	1
SO_1096	1
SO_1146	1
SO_1148	1
SO_1227	1
SO_1247	2
SO_1264	2
SO_1277	4
SO_1278	4
SO_1299	1
SO_1385	1
SO_1387	1
SO_1392	1
SO_1393	1
SO_1404	1
SO_1405	1
SO_1410	3
SO_1414	4
SO_1415	4
SO_1417	1
SO_1418	1
SO_1419	1
SO_1482	1
SO_1489	1
SO_1522	4
SO_1538	2
SO_1539	2
SO_1563	1
SO_1565	1
SO_1613	1
SO_1614	1
SO_1661	1
SO_1775	1
SO_1787	2
SO_1881	1
SO_2010	2
SO_2045	2
SO_2109	1
SO_2111	2
SO_2181	1
SO_2199	1
SO_2234	1
SO_2273	2
SO_2280	1
SO_2281	1
SO_2317	1
SO_2365	1
SO_2366	1
SO_2407	1
SO_2426	1
SO_2427	2
SO_2451	1
SO_2461	1
SO_2469	1
SO_2535	1
SO_2753	2
SO_2763	1
SO_2797	2
SO_2806	1
SO_2850	2
SO_2858	2
SO_3090	1
SO_3119	2
SO_3139	1
SO_3141	1
SO_3146	2
SO_3195	1
SO_3301	1
SO_3395	1
SO_3404	2
SO_3406	2
SO_3421	2
SO_3539	1
SO_3541	1
SO_3549	1
SO_3624	1
SO_3627	1
SO_3660	1
SO_3696	1
SO_3718	1
SO_3776	1
SO_3781	1
SO_3787	2
SO_3838	1
SO_3840	1
SO_3871	1
SO_3874	2
SO_3890	1
SO_3891	1
SO_3914	2
SO_3987	1
SO_4004	1
SO_4018	1
SO_4019	1
SO_4068	1
SO_4126	1
SO_4134	4
SO_4138	1
SO_4139	1
SO_4142	1
SO_4229	1
SO_4232	1
SO_4238	1
SO_4337	1
SO_4340	1
SO_4341	1
SO_4354	1
SO_4355	1
SO_4362	2
SO_4365	1
SO_4404	1
SO_4412	1
SO_4421	1
SO_4422	1
SO_4503	1
SO_4504	1
SO_4516	1
SO_4551	1
SO_4552	1
SO_4592	2
SO_4628	1
SO_4698	2
SO_4700	2
SO_4718	1
SO_4743	2
SO_4761	1
SO_4762	2
SO_4805	2
SO_4813	1
SO_4819	1
SO_4825	2
SO_4826	1
SO_4844	1
SO_A0006	1
SO_A0007	1
SO_A0030	1
SO_A0031	1
SO_A0125	1
SO_A0156	1
SO_A0158	2
SO_R0052	2
sodB	1
spf	1
sufS	2
tdk	1
thrL	1
tkt	1
tnpA	17
torR	1
trxB	1
tsaA	1
ttrR	1
ttrS	1
tupA	1
udp	4
upp	1
xfp	1
xseB	1
ybcL	1
yceI	2
ycfH	1
ychE	1
ydcP	1
yeaZ	2
yeeN	1
yfiA	2
yhcC	1
yiaD	1
yihA	2
yjdF	1
yjeF	2
yniC	2
yrdA	1
yuiF	1
zntR	1
総計	517

### Sheet: Sheet1
Supplementary Data S7. Putative CRP-binding sites in the MR-1 genome.
Locus tag	Gene	Strand	Start	End	Sequence	Weight score	P-value
SO_0021	fadB	R	-212	-191	TTGTGATACACTGCACAAAGTG	9.1	1.1e-05
SO_0021	fadB	D	-208	-187	TTGTGCAGTGTATCACAAAGGT	7.5	7e-05
SO_0022	pepQ	D	-235	-214	TTGTGATACACTGCACAAAGTG	9.1	1.1e-05
SO_0022	pepQ	R	-239	-218	TTGTGCAGTGTATCACAAAGGT	7.5	7e-05
SO_0042	yrdA	D	-389	-368	CTGTGAGTGTCCACACAGATTT	8.8	1.6e-05
SO_0062	SO_0062	D	-200	-179	TCGAGACAAATCTCACATTTAC	8.2	3.3e-05
SO_0062	SO_0062	D	-202	-181	TCTCGAGACAAATCTCACATTT	7.5	7e-05
SO_0065	mogA	D	-141	-120	GCGCGAACTTCATCACGCTTTA	9.4	7.8e-06
SO_0077	SO_0077	D	-53	-32	ATGCGATAATCGCCACGCTCTT	7.3	8.5e-05
SO_0084	mtnC	D	-121	-100	GAGTGATGTGGAGCACAATATC	9.2	1e-05
SO_0084	mtnC	R	-125	-104	TTGTGCTCCACATCACTCCACT	8.4	2.6e-05
SO_0085	SO_0085	R	-264	-243	GAGTGATGTGGAGCACAATATC	9.2	1e-05
SO_0085	SO_0085	D	-260	-239	TTGTGCTCCACATCACTCCACT	8.4	2.6e-05
SO_0095	hutI	D	-75	-54	ATACAAGCTAGCTCACATAACT	7.4	7.7e-05
SO_0096	hutC	R	-153	-132	ATACAAGCTAGCTCACATAACT	7.4	7.7e-05
SO_0101	fdnG	R	-156	-135	ATGAGATCAAGATCTCAAATAA	8.3	2.9e-05
SO_0141	SO_0141	R	-163	-142	ATCTAATCTAGCTCACGAAATT	8.4	2.6e-05
SO_0154	SO_0154	D	-386	-365	AAGGGCGCCGCCTCACAATTTG	8	4.1e-05
SO_0162	pckA	D	-148	-127	CAATGATCCAGCTCACACTTTA	10.5	1.8e-06
SO_0164	hslR	D	-96	-75	GTGTGAAGCGCACCACCCTTTA	7.8	5.1e-05
SO_0165	gspC	R	-177	-156	GTGTGAAGCGCACCACCCTTTA	7.8	5.1e-05
SO_0190	nudE	D	-136	-115	CCGTGACGTAAATCGCACTGAT	7.8	5.1e-05
SO_0190	nudE	R	-140	-119	GTGCGATTTACGTCACGGACCA	7.1	0.0001
SO_0208	SO_0208	D	-477	-456	CTGTGAGTGTCCACACAGATTT	8.8	1.6e-05
-	tnpA	R	-44	-23	TGGCTAATTAGATCACATAATT	8.2	3.3e-05
SO_0213	murB	D	-255	-234	TGGCTAATTAGATCACATAATT	8.2	3.3e-05
SO_0263	ccmA	R	-224	-203	CTGAGATTCTAATCACAAAAAG	8.4	2.6e-05
SO_0264	scyA	D	-123	-102	CTGAGATTCTAATCACAAAAAG	8.4	2.6e-05
SO_0265	ccmI	R	-145	-124	TTGGGCACTGGTTCACAAATTG	8.7	1.8e-05
SO_0266	ccmF	D	-275	-254	TTGGGCACTGGTTCACAAATTG	8.7	1.8e-05
SO_0280	mcrA	D	-86	-65	ATTTTAGGGCCGTCACGTTTTT	7.2	9.5e-05
SO_0281	pilM	R	-125	-104	ATTTTAGGGCCGTCACGTTTTT	7.2	9.5e-05
SO_0306	SO_0306	R	-61	-40	CTCTGCTGCGTTTCACAATTTA	7.6	6.2e-05
SO_0316	ybcL	R	-406	-385	ATAAGACACGGATCATATTTTT	7.5	7e-05
SO_0334	SO_0334	R	-43	-22	TGTTGTTATAGATCACAGTATT	8.3	2.9e-05
SO_0355	SO_0355	D	-82	-61	ATTTGCGCTACATCACAAAAAT	9.1	1.1e-05
SO_0356	tnpA	R	-414	-393	ATTTGCGCTACATCACAAAAAT	9.1	1.1e-05
-	SO_0357	R	-293	-272	ATTTGCGCTACATCACAAAAAT	9.1	1.1e-05
SO_0375	tnpA	R	-313	-292	GCATGATATACGTCGCACTTTT	8.2	3.3e-05
SO_0395	prmA	R	-352	-331	CCGTGAGTTATCTCACGCTTTA	10.1	3.2e-06
SO_0396	frdC	D	-110	-89	CCGTGAGTTATCTCACGCTTTA	10.1	3.2e-06
SO_0405	rho	R	-202	-181	TTGTGCCGGACGTCACTCATAG	8	4.1e-05
SO_0409	SO_0409	R	-102	-81	CTGCAAGGCAGATCACGTATCG	8.3	2.9e-05
SO_0423	pdhR	D	-120	-99	TTTTGAGTGAGATCACCTTTTA	9.7	5.4e-06
SO_0426	lpdA	R	-115	-94	GTTTGATACTGATCACAATAAA	9.9	4.1e-06
SO_0426	lpdA	D	-111	-90	TTGTGATCAGTATCAAACACAG	7.8	5.1e-05
SO_0427	SO_0427	R	-23	-2	TGACGACTTACTTCACACCATA	7.2	9.5e-05
SO_0431	yniC	R	-304	-283	GTGTGACCTGATTCATACTTTT	8.8	1.6e-05
SO_0431	yniC	D	-300	-279	GTATGAATCAGGTCACACTCGG	8.5	2.3e-05
SO_0432	acnB	D	-139	-118	GTGTGACCTGATTCATACTTTT	8.8	1.6e-05
SO_0432	acnB	R	-143	-122	GTATGAATCAGGTCACACTCGG	8.5	2.3e-05
SO_0433	rsd	R	-377	-356	ATGGGGAATAGCTCACATAAAT	7.6	6.2e-05
SO_0433	rsd	D	-323	-302	ATGCTAGCCAGATAACATACTG	7.3	8.5e-05
SO_0435	hemE	D	-103	-82	ATGGGGAATAGCTCACATAAAT	7.6	6.2e-05
SO_0435	hemE	R	-157	-136	ATGCTAGCCAGATAACATACTG	7.3	8.5e-05
SO_0439	SO_0439	R	-90	-69	ATGTGCGTCAGATCACGTATTT	12.3	9.9e-08
SO_0442	purH	R	-182	-161	TTCTGCGCGATTTCACAATATT	8	4.1e-05
SO_0443	zntR	D	-175	-154	TTCTGCGCGATTTCACAATATT	8	4.1e-05
SO_0458	SO_0458	R	-301	-280	ATGCGAATCAGGACACGGTATT	8.2	3.3e-05
SO_0474	SO_0474	D	-59	-38	ATGATATCGATTTCACAAATCT	8.2	3.3e-05
SO_0478	sirE	D	-195	-174	TGCCGAGACAGATCACATTCCG	7.4	7.7e-05
SO_0478	sirE	D	-390	-369	ATCTGCGCTAGAGCACATTAAT	7.3	8.5e-05
SO_0479	sirA	R	-330	-309	TGCCGAGACAGATCACATTCCG	7.4	7.7e-05
SO_0479	sirA	R	-135	-114	ATCTGCGCTAGAGCACATTAAT	7.3	8.5e-05
SO_0500	SO_0500	D	-426	-405	CCATGACCGAACTCACGCAATT	7.7	5.7e-05
SO_0502	SO_0502	R	-114	-93	TTGATACTATGCTCACACTATA	7.4	7.7e-05
SO_0503	arsP	D	-108	-87	TTGATACTATGCTCACACTATA	7.4	7.7e-05
SO_0516	SO_0516	D	-112	-91	AGGTGAATAGCATCACAGCTTG	8.7	1.8e-05
SO_0543	SO_0543	D	-190	-169	TTATGCGCTAAATCACAAAATT	8.5	2.3e-05
SO_0544	SO_0544	R	-143	-122	TTATGCGCTAAATCACAAAATT	8.5	2.3e-05
SO_0570	cheC	R	-495	-474	TTTTGACTCAAGTCAAAATTTG	7.5	7e-05
SO_0570	cheC	D	-491	-470	TTTTGACTTGAGTCAAAATATT	7.1	0.0001
SO_0572	SO_0572	D	-100	-79	TTTTGACTCAAGTCAAAATTTG	7.5	7e-05
SO_0572	SO_0572	R	-104	-83	TTTTGACTTGAGTCAAAATATT	7.1	0.0001
SO_0596	tnpA	D	-82	-61	CTTTGAGATAATTCACACTAAG	8.9	1.4e-05
SO_0596	tnpA	R	-175	-154	ATCTGATTTACGTCATAACTTT	7.1	0.0001
SO_0598	yjeF	R	-243	-222	CTTTGAGATAATTCACACTAAG	8.9	1.4e-05
SO_0598	yjeF	D	-150	-129	ATCTGATTTACGTCATAACTTT	7.1	0.0001
SO_0617	argD	D	-140	-119	CTGGTATTTTGATCACAATTTC	8.7	1.8e-05
SO_0694	galK	R	-65	-44	CTTCGATTTATATCACGACTAA	7.9	4.5e-05
SO_0736	SO_0736	D	-175	-154	ACGTGCTGCGTCGCACATTTTT	7.9	4.5e-05
SO_0736	SO_0736	R	-179	-158	ATGTGCGACGCAGCACGTAAAT	7.2	9.5e-05
SO_0737	nicT	R	-144	-123	ACGTGCTGCGTCGCACATTTTT	7.9	4.5e-05
SO_0737	nicT	D	-140	-119	ATGTGCGACGCAGCACGTAAAT	7.2	9.5e-05
SO_0769	argR	R	-268	-247	ATTAGATCCATGTCACACATAA	9.5	6.9e-06
SO_0770	mdh	D	-45	-24	ATTAGATCCATGTCACACATAA	9.5	6.9e-06
SO_0823	SO_0823	R	-192	-171	CTGTGAATCTTATCAGATTTTA	8.7	1.8e-05
SO_0823	SO_0823	D	-188	-167	ATCTGATAAGATTCACAGTGTT	8.1	3.7e-05
SO_0826	SO_0826	R	-353	-332	TATTGATTCCGTTCACAAAATC	8.5	2.3e-05
SO_0827	SO_0827	R	-124	-103	AAGTGACATTGGTCACGCAATG	8.9	1.4e-05
SO_0827	SO_0827	D	-120	-99	GCGTGACCAATGTCACTTATTG	7.9	4.5e-05
SO_0828	rsmC	D	-101	-80	AGTCGATTAATTTCACACATTT	8.6	2.1e-05
SO_0842	SO_0842	D	-195	-174	ATTTAATTGTTTTCACATATTT	7.7	5.7e-05
SO_0849	napD	R	-152	-131	AGTCGATCGGGATCAAAGTTTT	8	4.1e-05
SO_0849	napD	R	-176	-155	GCGTGATCTAACTCTCAGTTTG	7.9	4.5e-05
SO_0854	SO_0854	D	-201	-180	ATGTGATCTTCCCCTCAAATTC	8	4.1e-05
SO_0854	SO_0854	R	-205	-184	TTGAGGGGAAGATCACATTAAA	7.3	8.5e-05
SO_0862	serA	D	-143	-122	ATGCGATATTGTTCTCATTTTA	8.9	1.4e-05
SO_0863	yjdF	R	-36	-15	ATGCGATATTGTTCTCATTTTA	8.9	1.4e-05
SO_0919	sdaC	D	-336	-315	CTGTGATCTACTTCAAGCTTCT	9.5	6.9e-06
SO_0922	SO_0922	D	-125	-104	ACGTGACATAGATCATCCTTAG	7.3	8.5e-05
SO_0929	metK	D	-131	-110	CTGAGATTTACCTCACTAAGTA	7.3	8.5e-05
SO_0930	tkt	R	-368	-347	CTGAGATTTACCTCACTAAGTA	7.3	8.5e-05
SO_0933	fba	D	-36	-15	CGGTGACGGAACTCACCCTATT	8.5	2.3e-05
SO_0936	SO_0936	D	-115	-94	TATTGATGTAATTCACAGATTA	8.2	3.3e-05
SO_0939	SO_0939	R	-219	-198	ATGTGAGCGAAGGCACGATATT	9.3	8.8e-06
SO_0939	SO_0939	D	-215	-194	TCGTGCCTTCGCTCACATTACA	7.9	4.5e-05
SO_0939	SO_0939	R	-384	-363	GGGTTAACGGGATCACAGTAAT	7.4	7.7e-05
SO_0940	SO_0940	D	-244	-223	ATGTGAGCGAAGGCACGATATT	9.3	8.8e-06
SO_0940	SO_0940	R	-248	-227	TCGTGCCTTCGCTCACATTACA	7.9	4.5e-05
SO_0940	SO_0940	D	-79	-58	GGGTTAACGGGATCACAGTAAT	7.4	7.7e-05
SO_0962	SO_0962	R	-124	-103	ATGTAATCAACACCACTAATTT	7.7	5.7e-05
SO_0968	ldhA	D	-109	-88	AGATGATAAAGCTCACTCTTTT	7.7	5.7e-05
SO_0975	SO_0975	D	-114	-93	TCGCGAGTTAACTAACATTTCT	7.3	8.5e-05
SO_0990	SO_0990	R	-269	-248	ACATAAGATACATCACAGTTTT	8.8	1.6e-05
SO_0991	prfB	D	-223	-202	ACATAAGATACATCACAGTTTT	8.8	1.6e-05
SO_1001	chaA	D	-116	-95	AAGTGATCAAGCTCAAACATTT	8.9	1.4e-05
SO_1001	chaA	R	-120	-99	GTTTGAGCTTGATCACTTTTTA	8.5	2.3e-05
SO_1002	SO_1002	D	-122	-101	CCGTGCACTGTATCACTGTATA	7.1	0.0001
SO_1021	nuoA	R	-252	-231	ACGTGATTAAGTTCGCATTTTT	9.8	4.7e-06
SO_1025	tnpA	D	-241	-220	CCATGACCGGACTCACGCAATT	7.6	6.2e-05
SO_1026	tnpA	R	-369	-348	CCATGACCGGACTCACGCAATT	7.6	6.2e-05
SO_1064	SO_1064	D	-54	-33	CTGTGATTAATTTCACTCTACC	7.9	4.5e-05
SO_1064	SO_1064	R	-58	-37	GAGTGAAATTAATCACAGTTAA	7.7	5.7e-05
SO_1065	fklB	R	-121	-100	CTGTGATTAATTTCACTCTACC	7.9	4.5e-05
SO_1065	fklB	D	-117	-96	GAGTGAAATTAATCACAGTTAA	7.7	5.7e-05
SO_1070	katB	R	-233	-212	AGATGAGTAAAATCACACTTGT	8.4	2.6e-05
SO_1074	SO_1074	D	-461	-440	AGGTGATTTAAATAACGCATTT	7.8	5.1e-05
SO_1096	SO_1096	D	-153	-132	ATATGCTCATCATCAGAATTTT	7.4	7.7e-05
SO_1103	nqrA	R	-131	-110	ATGCGATCGCAATCACGCTGGT	8.2	3.3e-05
SO_1103	nqrA	D	-127	-106	GCGTGATTGCGATCGCATTTCT	8.1	3.7e-05
SO_1146	SO_1146	R	-189	-168	GGGTGAGAAGTGTCACGCTACT	7.6	6.2e-05
SO_1148	SO_1148	D	-448	-427	GGGTGAGAAGTGTCACGCTACT	7.6	6.2e-05
SO_1162	lipB	R	-76	-55	ATGTAAGATAGATCACACTTTA	12.5	6.8e-08
SO_1162	lipB	D	-72	-51	GTGTGATCTATCTTACATTTAT	7.7	5.7e-05
SO_1191	greA	D	-193	-172	TCGTAATTAAGGTCGCACTATC	7.4	7.7e-05
SO_1215	ompK	D	-142	-121	TCGCGACTTTGTTCACAATTAA	8.8	1.6e-05
SO_1218	deoA	R	-137	-116	ACTAGATTTAGGTCACACTTAA	8.9	1.4e-05
SO_1227	SO_1227	R	-109	-88	AAGTAAGGCAGATCGCATATTT	7.9	4.5e-05
SO_1228	torR	D	-92	-71	AAGTAAGGCAGATCGCATATTT	7.9	4.5e-05
SO_1245	argW	D	-451	-430	CTGTTATCTCGCTCACATTAGG	8.6	2.1e-05
SO_1245	argW	R	-455	-434	ATGTGAGCGAGATAACAGTGGC	7.5	7e-05
SO_1247	SO_1247	R	-272	-251	CTGTTATCTCGCTCACATTAGG	8.6	2.1e-05
SO_1247	SO_1247	D	-268	-247	ATGTGAGCGAGATAACAGTGGC	7.5	7e-05
SO_1264	SO_1264	R	-145	-124	AAGCGATTAAACTCACGCTTTT	8.6	2.1e-05
SO_1264	SO_1264	R	-64	-43	TCAGTATACTCATCACACTTTT	7.8	5.1e-05
SO_1265	puuR	D	-111	-90	AAGCGATTAAACTCACGCTTTT	8.6	2.1e-05
SO_1265	puuR	D	-192	-171	TCAGTATACTCATCACACTTTT	7.8	5.1e-05
SO_1277	SO_1277	R	-304	-283	ATGGGAGCGTCATCACACTCAA	9.6	6.1e-06
SO_1277	SO_1277	D	-192	-171	ATATGACTCAACTCACAATGAC	8.8	1.6e-05
SO_1277	SO_1277	R	-436	-415	AAATGAACTAGATCAAAATAAT	7.1	0.0001
SO_1277	SO_1277	R	-196	-175	TTGTGAGTTGAGTCATATTTGT	7.1	0.0001
SO_1278	SO_1278	D	-187	-166	ATGGGAGCGTCATCACACTCAA	9.6	6.1e-06
SO_1278	SO_1278	R	-299	-278	ATATGACTCAACTCACAATGAC	8.8	1.6e-05
SO_1278	SO_1278	D	-295	-274	TTGTGAGTTGAGTCATATTTGT	7.1	0.0001
SO_1278	SO_1278	D	-55	-34	AAATGAACTAGATCAAAATAAT	7.1	0.0001
-	SO_1299	R	-185	-164	TTGCGACGCCGATCTCAAAGTG	7.2	9.5e-05
SO_1325	gltB	R	-385	-364	TTGTGAGTGGAATCACGGAATG	9.4	7.8e-06
SO_1326	yhcC	D	-223	-202	TTGTGAGTGGAATCACGGAATG	9.4	7.8e-06
SO_1328	oxyR	D	-107	-86	AATCGATTTTGCTCACACAATT	8.1	3.7e-05
SO_1329	cyaC	D	-100	-79	TATTGATCCAGATCACAAATAT	11.5	3.9e-07
SO_1385	SO_1385	R	-109	-88	ATGTGACAATGGTATCATTTTT	7.1	0.0001
SO_1387	SO_1387	D	-411	-390	ATGTGACAATGGTATCATTTTT	7.1	0.0001
SO_1392	SO_1392	D	-184	-163	TCGTGAGAAGATTCACAGATAC	8.4	2.6e-05
SO_1393	SO_1393	R	-115	-94	TCGTGAGAAGATTCACAGATAC	8.4	2.6e-05
SO_1404	SO_1404	R	-408	-387	TCGTGCGTTATTTCACGCTTTT	8.5	2.3e-05
SO_1405	SO_1405	D	-329	-308	TCGTGCGTTATTTCACGCTTTT	8.5	2.3e-05
SO_1410	SO_1410	R	-109	-88	AGGTGAATTGGATCACGCCATG	8.9	1.4e-05
SO_1410	SO_1410	D	-105	-84	GCGTGATCCAATTCACCTTTAC	8.1	3.7e-05
SO_1410	SO_1410	D	-146	-125	TCGCGAGTAAAGTCACGAATAA	7.4	7.7e-05
SO_1414	SO_1414	D	-259	-238	TCGGGATAAAGGTCACACCTAA	7.8	5.1e-05
SO_1414	SO_1414	R	-222	-201	ATTTGAAGTAACTCACAAAGGT	7.3	8.5e-05
SO_1414	SO_1414	D	-218	-197	TTGTGAGTTACTTCAAATACAC	7.2	9.5e-05
SO_1414	SO_1414	R	-78	-57	AGGAGAAGTGAGTCACGACTTT	7.1	0.0001
SO_1415	SO_1415	R	-96	-75	TCGGGATAAAGGTCACACCTAA	7.8	5.1e-05
SO_1415	SO_1415	D	-133	-112	ATTTGAAGTAACTCACAAAGGT	7.3	8.5e-05
SO_1415	SO_1415	R	-137	-116	TTGTGAGTTACTTCAAATACAC	7.2	9.5e-05
SO_1415	SO_1415	D	-277	-256	AGGAGAAGTGAGTCACGACTTT	7.1	0.0001
SO_1417	SO_1417	R	-170	-149	TATTGAGCCGCTTCACACATTA	9.6	6.1e-06
SO_1418	SO_1418	D	-89	-68	CTATGAGTTAGCTAACACTTTG	8.6	2.1e-05
SO_1419	SO_1419	R	-119	-98	CTATGAGTTAGCTAACACTTTG	8.6	2.1e-05
SO_1427	dmsE	R	-266	-245	TTTTGAATTGTATCACAGAAAA	7.1	0.0001
SO_1482	SO_1482	R	-295	-274	CCGTGACCACTGTCACGGCTTT	7.3	8.5e-05
SO_1489	SO_1489	R	-103	-82	GCCTGAGATAAATCACAGTTTT	8.1	3.7e-05
SO_1490	adhB	D	-92	-71	AACCGATCTAGATCACAACTTG	9.7	5.4e-06
SO_1522	SO_1522	D	-260	-239	AAGTGACACCGATCACAGTTAA	10.2	2.8e-06
SO_1522	SO_1522	R	-444	-423	CTGTGATTCATATCACTCACAT	9.1	1.1e-05
SO_1522	SO_1522	D	-440	-419	GAGTGATATGAATCACAGCTTA	8.5	2.3e-05
SO_1522	SO_1522	R	-264	-243	CTGTGATCGGTGTCACTTAAAG	8.5	2.3e-05
SO_1527	xseB	R	-95	-74	ATTTGCTCGATAGCACGCTTTG	7.4	7.7e-05
SO_1529	pomA	D	-241	-220	ATTTGCTCGATAGCACGCTTTG	7.4	7.7e-05
SO_1538	SO_1538	R	-151	-130	TAGTGAGCAATATCACGAATTT	10.5	1.8e-06
SO_1538	SO_1538	D	-147	-126	TCGTGATATTGCTCACTATTTC	9.5	6.9e-06
SO_1539	SO_1539	D	-125	-104	TAGTGAGCAATATCACGAATTT	10.5	1.8e-06
SO_1539	SO_1539	R	-129	-108	TCGTGATATTGCTCACTATTTC	9.5	6.9e-06
SO_1562	tnpA	R	-350	-329	CAATGAACCGTTTCACGTTATC	7.5	7e-05
SO_1563	SO_1563	D	-32	-11	TTATGCTAATCATCACACTTAA	8.5	2.3e-05
SO_1565	SO_1565	R	-137	-116	TTATGCTAATCATCACACTTAA	8.5	2.3e-05
SO_1603	pfaR	D	-160	-139	AGGTAATCTGCATCACCATTGT	7.6	6.2e-05
SO_1613	SO_1613	D	-139	-118	CCTTGATTTAGCTCACACTCTT	9.8	4.7e-06
SO_1614	SO_1614	R	-32	-11	CCTTGATTTAGCTCACACTCTT	9.8	4.7e-06
SO_1661	SO_1661	D	-201	-180	TAACGATTGAGATCACAGTTCA	8.2	3.3e-05
SO_1665	galU	D	-268	-247	TTGTTAACTCCCTCACAGTTTA	9	1.3e-05
SO_1665	galU	R	-272	-251	CTGTGAGGGAGTTAACAAAAAT	7.7	5.7e-05
SO_1666	phhA	R	-77	-56	TTGTTAACTCCCTCACAGTTTA	9	1.3e-05
SO_1666	phhA	D	-73	-52	CTGTGAGGGAGTTAACAAAAAT	7.7	5.7e-05
SO_1670	fahA	D	-198	-177	ATGTGATTTTGTTCACGCTATA	11	8.6e-07
SO_1670	fahA	R	-202	-181	GCGTGAACAAAATCACATTTCA	9.4	7.8e-06
SO_1673	ompW	R	-163	-142	TTGAGATCCAAATCACGCTAAG	9.4	7.8e-06
SO_1687	cueR	D	-350	-329	TTGTGGCAAGTATCACACTTGT	8.8	1.6e-05
SO_1689	copA	R	-98	-77	TTGTGGCAAGTATCACACTTGT	8.8	1.6e-05
SO_1775	SO_1775	R	-347	-326	ACTTACCCGAGCTCACGTTATT	7.1	0.0001
SO_1778	mtrC	D	-188	-167	GAAAGATCCAAGTCACACATTA	7.2	9.5e-05
SO_1779	omcA	R	-167	-146	ATGTGATTGAGATCTGACTATT	8.4	2.6e-05
SO_1779	omcA	D	-163	-142	GTCAGATCTCAATCACATTACC	7.3	8.5e-05
SO_1782	mtrD	R	-296	-275	TAGAGATTTTTGTCACATAATA	7.6	6.2e-05
SO_1783	feoA	D	-151	-130	TAGAGATTTTTGTCACATAATA	7.6	6.2e-05
SO_1787	SO_1787	R	-151	-130	GTGTGATCAGGATCTCAGTTCT	9.7	5.4e-06
SO_1787	SO_1787	D	-147	-126	CTGAGATCCTGATCACACAGGG	9.3	8.8e-06
SO_1788	miaE	D	-149	-128	GTGTGATCAGGATCTCAGTTCT	9.7	5.4e-06
SO_1788	miaE	R	-153	-132	CTGAGATCCTGATCACACAGGG	9.3	8.8e-06
SO_1881	SO_1881	R	-210	-189	CTTTGACCGAGCTAACAATTAA	7.6	6.2e-05
SO_1963	hmgA	R	-94	-73	CTGTGATCTTCTTATCAATTTA	7.5	7e-05
SO_1965	hmgR	D	-146	-125	CTGTGATCTTCTTATCAATTTA	7.5	7e-05
SO_2010	SO_2010	R	-72	-51	CAGTGACGAAGATCACAAAACG	9.7	5.4e-06
SO_2010	SO_2010	D	-68	-47	TTGTGATCTTCGTCACTGTACG	9.2	1e-05
SO_2012	apt	D	-177	-156	ATTTGATCTAAGGCACAAATTG	8.8	1.6e-05
SO_2019	hemH	R	-110	-89	ATGAGAACTTGTTCTCGAATTT	7.2	9.5e-05
SO_2019	hemH	D	-106	-85	TCGAGAACAAGTTCTCATATTA	7.1	0.0001
SO_2044	gloA	R	-156	-135	CTGTGATCTAGGTCACCTCGTG	9.8	4.7e-06
SO_2044	gloA	D	-152	-131	AGGTGACCTAGATCACAGCGCG	8.4	2.6e-05
SO_2045	SO_2045	D	-495	-474	CTGTGATCTAGGTCACCTCGTG	9.8	4.7e-06
SO_2045	SO_2045	R	-499	-478	AGGTGACCTAGATCACAGCGCG	8.4	2.6e-05
SO_2109	SO_2109	D	-47	-26	CTGTAACTCGATTAACACTATC	7.3	8.5e-05
SO_2111	SO_2111	D	-77	-56	ACGTGATCTTGATCACACTTAA	12.9	3.1e-08
SO_2111	SO_2111	R	-81	-60	GTGTGATCAAGATCACGTGTTT	7.4	7.7e-05
SO_2112	rplY	R	-256	-235	ACGTGATCTTGATCACACTTAA	12.9	3.1e-08
SO_2112	rplY	D	-252	-231	GTGTGATCAAGATCACGTGTTT	7.4	7.7e-05
SO_2136	adhE	D	-104	-83	TTGGCAGGAAGATCACACTTTA	7.2	9.5e-05
SO_2137	ychE	R	-233	-212	TTGGCAGGAAGATCACACTTTA	7.2	9.5e-05
SO_2178	ccpA	D	-139	-118	CAGCGAATTAGCTCACAAAAAC	7.1	0.0001
SO_2179	queD	R	-411	-390	CAGCGAATTAGCTCACAAAAAC	7.1	0.0001
SO_2181	SO_2181	R	-193	-172	TTGGTATTTGGGTCACATTCTG	7.6	6.2e-05
SO_2199	SO_2199	R	-198	-177	GTGCGGAACGGATCACGGTAAT	7.3	8.5e-05
SO_2221	pabB	D	-37	-16	TTTTGGGCTACATCACATTTTT	10.6	1.6e-06
SO_2222	fumB	R	-107	-86	TTTTGGGCTACATCACATTTTT	10.6	1.6e-06
SO_2234	SO_2234	D	-244	-223	ATGCACTCCACATCACATCACT	8.4	2.6e-05
SO_2275	tnpA	R	-44	-23	TGGCTAATTAGATCACATAATT	8.2	3.3e-05
SO_2277	ibpA	D	-74	-53	CGGCGAGACATATCACGTATGT	8.8	1.6e-05
SO_2280	SO_2280	D	-52	-31	TTTCGAGTGACATAACACTTAA	7.9	4.5e-05
SO_2281	SO_2281	R	-443	-422	TTTCGAGTGACATAACACTTAA	7.9	4.5e-05
SO_2303	trxB	D	-184	-163	TTTTTATCAAGATCACACATTC	9.8	4.7e-06
SO_2312	ecoT	D	-483	-462	TCTTGAACAAGATCACACAATG	10.4	2.1e-06
SO_2314	tnpA	R	-351	-330	TCTTGAACAAGATCACACAATG	10.4	2.1e-06
-	SO_2317	R	-130	-109	TCTTGAACAAGATCACACAATG	10.4	2.1e-06
SO_2337	msrA	D	-52	-31	AAATGAGTTTCATCACAATCCT	8	4.1e-05
SO_2338	astE	R	-248	-227	AAATGAGTTTCATCACAATCCT	8	4.1e-05
SO_2364	ccoN	R	-127	-106	ATGCGTTATCCTTCACATTTGT	8.1	3.7e-05
SO_2365	SO_2365	D	-120	-99	ATGCGTTATCCTTCACATTTGT	8.1	3.7e-05
SO_2366	SO_2366	R	-101	-80	AAGTGGAGTAGGTCGCAATTTC	7.4	7.7e-05
SO_2407	SO_2407	R	-123	-102	CGCTGACCGAGATCACAACTTG	9.1	1.1e-05
SO_2426	SO_2426	D	-115	-94	CTGCCAAACAGATCACAATTAA	7.3	8.5e-05
SO_2427	SO_2427	D	-317	-296	GTGTGATTAAAATCACACTTTT	12.3	9.9e-08
SO_2427	SO_2427	R	-321	-300	GTGTGATTTTAATCACACTTTT	12.2	1.2e-07
SO_2451	SO_2451	R	-141	-120	ATGTGATAGGCACCACGGTTTG	9.7	5.4e-06
-	SO_2461	D	-402	-381	AGGCTAGCTGAATCACACTTTC	8.5	2.3e-05
SO_2469	SO_2469	D	-326	-305	AATTGATGAAGATCACATAATT	10.4	2.1e-06
SO_2491	pykA	D	-123	-102	TTCAGCGATACCTCACAATTTT	7.6	6.2e-05
SO_2535	SO_2535	D	-192	-171	TGTTGATTGCGATCACAATTAT	9.5	6.9e-06
SO_2536	fadE2	R	-74	-53	TGTTGATTGCGATCACAATTAT	9.5	6.9e-06
SO_2559	dnaQ	R	-28	-7	ATGCGCTTCTTATGACATTTTT	7.8	5.1e-05
SO_2560	rnhA	D	-64	-43	ATGCGCTTCTTATGACATTTTT	7.8	5.1e-05
SO_2581	fadD	R	-157	-136	TTTTGATCATCATCACATAAAA	9.5	6.9e-06
SO_2581	fadD	D	-153	-132	ATGTGATGATGATCAAAATTAA	9.1	1.1e-05
SO_2586	yeaZ	D	-175	-154	TAGTGATAGCGATCACAAACTG	10.2	2.8e-06
SO_2586	yeaZ	R	-179	-158	TTGTGATCGCTATCACTAACTC	9.1	1.1e-05
SO_2587	hemB	R	-199	-178	TAGTGATAGCGATCACAAACTG	10.2	2.8e-06
SO_2587	hemB	D	-195	-174	TTGTGATCGCTATCACTAACTC	9.1	1.1e-05
SO_2593	gdh	D	-98	-77	CGACGATCTAGATCACACTCGC	8.4	2.6e-05
SO_2610	ycfH	R	-69	-48	ATGGGATCGAGGTCAAATATCG	9	1.3e-05
SO_2629	icd	R	-201	-180	TTTAGGTGTAGATCACATTTTC	9.1	1.1e-05
SO_2630	rluE	D	-411	-390	TTTAGGTGTAGATCACATTTTC	9.1	1.1e-05
SO_2727	cctA	D	-182	-161	ACATGATGCAGCGCACATTTTA	7.7	5.7e-05
SO_2753	SO_2753	R	-237	-216	AAGTGAGGCAGATCACTTAACC	8	4.1e-05
SO_2753	SO_2753	D	-233	-212	AAGTGATCTGCCTCACTTAAGT	7.7	5.7e-05
SO_2756	tsaA	R	-168	-147	TTAAGACCAATATCACATTTTT	9.6	6.1e-06
SO_2757	yuiF	D	-223	-202	TTAAGACCAATATCACATTTTT	9.6	6.1e-06
SO_2759	upp	D	-120	-99	TTGGGATATTGCTCACGATTAG	8.8	1.6e-05
SO_2760	purM	R	-229	-208	TTGGGATATTGCTCACGATTAG	8.8	1.6e-05
SO_2763	SO_2763	D	-113	-92	TCTAGAACGGCATCACAAACCT	7.2	9.5e-05
SO_2775	acpP	R	-135	-114	AATTGATACAGATCACTACTCA	7.4	7.7e-05
SO_2791	cdd	R	-84	-63	ATGCGAGTTAGTTCGCGTTTAT	8.3	2.9e-05
SO_2791	cdd	D	-80	-59	ACGCGAACTAACTCGCATTTAT	8.3	2.9e-05
SO_2797	SO_2797	D	-68	-47	ATGAGAGCAGAATCACATTTCA	9.8	4.7e-06
SO_2797	SO_2797	R	-72	-51	ATGTGATTCTGCTCTCATAAAG	8.2	3.3e-05
SO_2806	SO_2806	D	-93	-72	TTGTGAATTGAGTCACATAGAA	8.7	1.8e-05
-	tnpA	D	-126	-105	ATGTGAATGGATTCACAAATGC	8.8	1.6e-05
-	tnpA	R	-130	-109	TTGTGAATCCATTCACATCAGA	7.1	0.0001
SO_2834	nrdD	R	-127	-106	CCATGATCCAGATCATGATTTA	7.3	8.5e-05
SO_2850	SO_2850	D	-46	-25	ATGTGCGCAAGGACACACTTTT	9.4	7.8e-06
SO_2850	SO_2850	R	-50	-29	GTGTGTCCTTGCGCACATTTTT	7.3	8.5e-05
SO_2858	SO_2858	D	-103	-82	TTGTGAGTAAGTTCGCAAATTA	8.9	1.4e-05
SO_2858	SO_2858	R	-107	-86	TTGCGAACTTACTCACAATAAA	8.8	1.6e-05
SO_2874	tnpA	R	-44	-23	TGGCTAATTAGATCACATAATT	8.2	3.3e-05
SO_2880	grxD	R	-159	-138	CAATGATTCACATCACAAATTT	10.4	2.1e-06
SO_2881	sodB	D	-89	-68	CAATGATTCACATCACAAATTT	10.4	2.1e-06
SO_2893	yceI	D	-99	-78	AGGTGATCTTCGTCACAGTTTC	11.7	2.9e-07
SO_2893	yceI	R	-103	-82	CTGTGACGAAGATCACCTCCCC	7.4	7.7e-05
SO_2911	focA	D	-223	-202	CTGTGAATAGCATCACGCTTTA	11.2	6.4e-07
SO_3089	fadI	D	-129	-108	GTTAGAATCAGATCACACTTTA	10.4	2.1e-06
SO_3090	SO_3090	R	-161	-140	GTTAGAATCAGATCACACTTTA	10.4	2.1e-06
SO_3119	SO_3119	R	-168	-147	ACGCGATCTTTATCACTATTTA	9.6	6.1e-06
SO_3119	SO_3119	D	-164	-143	TAGTGATAAAGATCGCGTTTTT	9.2	1e-05
SO_3120	agaO	D	-184	-163	ACGCGATCTTTATCACTATTTA	9.6	6.1e-06
SO_3120	agaO	R	-188	-167	TAGTGATAAAGATCGCGTTTTT	9.2	1e-05
SO_3134	dctP	R	-224	-203	GTGAGATCTCGCTCACATTTAT	10.6	1.6e-06
SO_3134	dctP	R	-192	-171	ATTTGATGCTCGTCACACCTTG	10.4	2.1e-06
SO_3134	dctP	D	-220	-199	ATGTGAGCGAGATCTCACCCAT	8.5	2.3e-05
SO_3139	SO_3139	R	-156	-135	GCTCGAGTGAGATCTCACTTTC	7.5	7e-05
SO_3140	tdk	D	-329	-308	TTTGGAAGTAGATCTCATTTCT	7.2	9.5e-05
-	SO_3141	R	-229	-208	TTTGGAAGTAGATCTCATTTCT	7.2	9.5e-05
-	lysW	R	-369	-348	CTCTGATTTAGATCACGAATAA	9.5	6.9e-06
-	lysW	D	-365	-344	TCGTGATCTAAATCAGAGTAAG	7.4	7.7e-05
SO_3145	etfB	R	-152	-131	CTGTGGTATTGGCCACATTTTT	8.2	3.3e-05
SO_3145	etfB	D	-148	-127	ATGTGGCCAATACCACAGTCTT	7.2	9.5e-05
SO_3146	SO_3146	D	-180	-159	CTGTGGTATTGGCCACATTTTT	8.2	3.3e-05
SO_3146	SO_3146	R	-184	-163	ATGTGGCCAATACCACAGTCTT	7.2	9.5e-05
-	rfbA	D	-80	-59	CCTTGATTCAATTCACAAATCC	8	4.1e-05
SO_3194	rfaH	R	-136	-115	ATCTAAACAAAGTCACAATATA	7.5	7e-05
SO_3195	SO_3195	D	-360	-339	ATCTAAACAAAGTCACAATATA	7.5	7e-05
SO_3286	cydA	R	-205	-184	CTGAGACCCTAGTCACACTATC	10.9	1e-06
SO_3286	cydA	D	-201	-180	GTGTGACTAGGGTCTCAGTACG	7.4	7.7e-05
SO_3301	SO_3301	D	-264	-243	TACAGATCTCGATCACACTAAG	8	4.1e-05
SO_3321	tnpA	R	-259	-238	TGGTGCCCGAAATCACATAACT	8.6	2.1e-05
SO_3395	SO_3395	R	-259	-238	TCGCGCAACCGATCACATCTCA	7.2	9.5e-05
SO_3401	yeeN	R	-111	-90	AAGCGATGAATACCACATTTTG	8.3	2.9e-05
SO_3403	raiA	D	-140	-119	CTTTGATAGGTCTCACATTTAG	9.9	4.1e-06
SO_3403	raiA	R	-144	-123	ATGTGAGACCTATCAAAGAAAT	7.3	8.5e-05
SO_3404	SO_3404	D	-165	-144	CTGTGCGAGAGGTCACAAATGT	9.5	6.9e-06
SO_3404	SO_3404	R	-86	-65	CTTTGATTAAGTTCACACTGGA	7.7	5.7e-05
SO_3406	SO_3406	R	-237	-216	CTGTGCGAGAGGTCACAAATGT	9.5	6.9e-06
SO_3406	SO_3406	D	-316	-295	CTTTGATTAAGTTCACACTGGA	7.7	5.7e-05
SO_3417	slyD	D	-157	-136	ATGCGTACAAAATCACAATTCA	8.3	2.9e-05
SO_3421	SO_3421	D	-242	-221	ACGAGAGTTAAATCACACTTTT	11	8.6e-07
SO_3421	SO_3421	R	-246	-225	GTGTGATTTAACTCTCGTTTTT	8.3	2.9e-05
SO_3422	yfiA	R	-80	-59	ACGAGAGTTAAATCACACTTTT	11	8.6e-07
SO_3422	yfiA	D	-76	-55	GTGTGATTTAACTCTCGTTTTT	8.3	2.9e-05
SO_3534	murJ	D	-47	-26	TTTTGAGATGAATCACCTAATC	7.9	4.5e-05
SO_3534	murJ	R	-51	-30	AGGTGATTCATCTCAAAAAATC	7.4	7.7e-05
SO_3537	rpsT	R	-227	-206	TTTTGAGATGAATCACCTAATC	7.9	4.5e-05
SO_3537	rpsT	D	-223	-202	AGGTGATTCATCTCAAAAAATC	7.4	7.7e-05
SO_3538	hlyU	R	-83	-62	TCGGGACATAAAGCACACTTTT	8.1	3.7e-05
SO_3539	SO_3539	D	-74	-53	TCGGGACATAAAGCACACTTTT	8.1	3.7e-05
SO_3541	SO_3541	R	-363	-342	TTTGGATGCAGAACACATTTTT	8.1	3.7e-05
SO_3542	xfp	D	-93	-72	TTTGGATGCAGAACACATTTTT	8.1	3.7e-05
SO_3549	SO_3549	R	-108	-87	TTATGACCACGATCAAGTAATT	7.2	9.5e-05
-	SO_3624	R	-75	-54	ATATGCGTTAAATCACACTTTA	9.8	4.7e-06
SO_3627	SO_3627	D	-137	-116	ATATGCGTTAAATCACACTTTA	9.8	4.7e-06
SO_3652	rplU	D	-183	-162	ATATGACAGTACTCACACTACA	9.1	1.1e-05
SO_3653	ispB	R	-87	-66	ATATGACAGTACTCACACTACA	9.1	1.1e-05
SO_3660	SO_3660	D	-83	-62	GTCTGATATCACTCACGATATA	8.4	2.6e-05
SO_3696	SO_3696	D	-101	-80	TTTTGATTATCACCACAATTTT	9.1	1.1e-05
SO_4805	SO_4805	R	-185	-164	ATGGGATAGGTGTAACACTTTT	8.8	1.6e-05
SO_4805	SO_4805	R	-125	-104	CAGTCATCCACCTCACAGAATC	7.2	9.5e-05
SO_3718	SO_3718	R	-240	-219	CTGCAAAGGGGATCACAGATAT	7.7	5.7e-05
SO_3774	putA	D	-144	-123	TAGTGTTGTCCGTCACATTTTG	9	1.3e-05
SO_3776	SO_3776	D	-135	-114	ATGTGAGCGGCTTCAAAATGTG	8.4	2.6e-05
SO_3780	cydD	D	-189	-168	TATTGATCAGCATCGCATTTTT	8.6	2.1e-05
SO_3781	SO_3781	R	-224	-203	TATTGATCAGCATCGCATTTTT	8.6	2.1e-05
SO_3787	SO_3787	D	-443	-422	ATGTGAATGGATTCACAAATGC	8.8	1.6e-05
SO_3787	SO_3787	R	-447	-426	TTGTGAATCCATTCACATCAGA	7.1	0.0001
SO_3789	sufS	R	-427	-406	ATGTGAATGGATTCACAAATGC	8.8	1.6e-05
SO_3789	sufS	D	-423	-402	TTGTGAATCCATTCACATCAGA	7.1	0.0001
SO_3797	ydcP	D	-51	-30	TTGTTATACTCGTCACCTTTTT	8.9	1.4e-05
SO_3798	rluA	R	-158	-137	TTGTTATACTCGTCACCTTTTT	8.9	1.4e-05
SO_3838	SO_3838	R	-219	-198	CAGTGAGTTATCTCACAGAATA	8.8	1.6e-05
SO_3840	SO_3840	D	-208	-187	CAGTGAGTTATCTCACAGAATA	8.8	1.6e-05
SO_3846	relV	D	-38	-17	CTGTGATGTGTATCACTCCCAT	7.6	6.2e-05
-	ladA	R	-66	-45	ATCTGATCGGCATCGCTCATTA	7.3	8.5e-05
SO_3854	tnpA	D	-37	-16	ATCTGATCGGCATCGCTCATTA	7.3	8.5e-05
SO_3855	sfcA	R	-68	-47	ACGTGCTATAGGTCACGTAAGG	8.3	2.9e-05
SO_3855	sfcA	D	-64	-43	ACGTGACCTATAGCACGTCTCA	7.9	4.5e-05
SO_3855	sfcA	D	-96	-75	AAGCAACAAAGATCACATTTCG	7.5	7e-05
SO_3871	SO_3871	R	-355	-334	GCGTGACACCGATCTCAAATAA	7.1	0.0001
SO_3872	assT	D	-84	-63	GCGTGACACCGATCTCAAATAA	7.1	0.0001
SO_3874	SO_3874	R	-99	-78	ATTTTATAGTGATCACAAAATT	8.8	1.6e-05
SO_3874	SO_3874	R	-202	-181	ATATGACCATGATAACTCTTTT	7.6	6.2e-05
SO_3890	SO_3890	D	-194	-173	ATGTGATCTGGTTCAAATTTAG	10.2	2.8e-06
SO_3914	SO_3914	D	-480	-459	CAGCAATCTTAATCACACTCTA	7.2	9.5e-05
SO_3914	SO_3914	R	-438	-417	GTGAAATTAACCTCACACTTCC	7.1	0.0001
SO_3915	cheX	R	-99	-78	CAGCAATCTTAATCACACTCTA	7.2	9.5e-05
SO_3915	cheX	D	-141	-120	GTGAAATTAACCTCACACTTCC	7.1	0.0001
SO_3920	hydA	R	-499	-478	TAATGCGGCACATCACAAATTT	8.2	3.3e-05
SO_3969	yiaD	D	-166	-145	TTTTGGCCTACATCACAGATAA	8	4.1e-05
SO_3980	nrfA	R	-151	-130	TAGTGTTGTTGTTCACACTTCT	8.4	2.6e-05
SO_3980	nrfA	D	-147	-126	GTGTGAACAACAACACTATTAC	7.4	7.7e-05
SO_3981	narQ	D	-110	-89	TAGTGTTGTTGTTCACACTTCT	8.4	2.6e-05
SO_3981	narQ	R	-114	-93	GTGTGAACAACAACACTATTAC	7.4	7.7e-05
SO_3987	SO_3987	D	-81	-60	TTGTGAGCGAGTTCACGCCTCT	10	3.6e-06
SO_4004	SO_4004	R	-168	-147	AAGCTAAGCACATCACAAAATT	7.5	7e-05
SO_4018	SO_4018	R	-160	-139	TATTGATACAAATCACATTTCT	10.2	2.8e-06
SO_4019	SO_4019	D	-231	-210	TATTGATACAAATCACATTTCT	10.2	2.8e-06
SO_4062	phsA	D	-274	-253	TGTTGATCGTATTCACGATTTT	9	1.3e-05
SO_4062	phsA	D	-232	-211	AGTTGCCGCAGATCACACTCAA	7.1	0.0001
SO_4068	SO_4068	D	-308	-287	CCATGACCGGACTCACGCAATT	7.6	6.2e-05
SO_4118	maeB	D	-130	-109	ATGTGACCTAATTGACGTATCT	8.9	1.4e-05
SO_4118	maeB	R	-134	-113	ACGTCAATTAGGTCACATTTTA	8.7	1.8e-05
SO_4126	SO_4126	D	-90	-69	AATTGACCTAAATCAAACTTAG	7.2	9.5e-05
SO_4133	udp	R	-345	-324	TATTGATCCAGATCACGTTTCA	10.4	2.1e-06
SO_4133	udp	D	-341	-320	ACGTGATCTGGATCAATATTTA	9.2	1e-05
SO_4133	udp	D	-227	-206	GTCAGATCTGACTCACACTTTA	8.9	1.4e-05
SO_4133	udp	R	-94	-73	AGGTTAACTTGATCACAGAATT	8.3	2.9e-05
SO_4134	SO_4134	D	-89	-68	TATTGATCCAGATCACGTTTCA	10.4	2.1e-06
SO_4134	SO_4134	R	-93	-72	ACGTGATCTGGATCAATATTTA	9.2	1e-05
SO_4134	SO_4134	R	-207	-186	GTCAGATCTGACTCACACTTTA	8.9	1.4e-05
SO_4134	SO_4134	D	-340	-319	AGGTTAACTTGATCACAGAATT	8.3	2.9e-05
SO_4138	SO_4138	R	-98	-77	ACATGATACGCTTCACAATGCA	7.6	6.2e-05
SO_4139	SO_4139	D	-160	-139	ACATGATACGCTTCACAATGCA	7.6	6.2e-05
SO_4142	SO_4142	R	-294	-273	CAGTGATCGAGCTAACATTTTG	9.5	6.9e-06
SO_4155	ttrS	D	-126	-105	TTGGGAGGTGTATCACTAAATT	7.8	5.1e-05
SO_4157	ttrR	R	-97	-76	TTGGGAGGTGTATCACTAAATT	7.8	5.1e-05
SO_4228	mraZ	R	-492	-471	TTGCGAGGAAGATCAAAACTTA	7.3	8.5e-05
SO_4229	SO_4229	D	-349	-328	TTGCGAGGAAGATCAAAACTTA	7.3	8.5e-05
SO_4232	SO_4232	R	-204	-183	TAGTGACGAAAATCACTTTTAA	7.1	0.0001
-	SO_4238	R	-74	-53	TTATAACGTGTCTCACGCTATT	7.2	9.5e-05
SO_4304	hupE	D	-93	-72	AGGTGATAAGGATCAAGGATTA	7.1	0.0001
SO_4312	cyaA	R	-93	-72	ATGAGAGGTCCATCACACTTTT	12.1	1.4e-07
SO_4312	cyaA	D	-89	-68	GTGTGATGGACCTCTCATTTAG	9.1	1.1e-05
SO_4312	cyaA	R	-53	-32	TTGTGCTCATGTTAACACTTTT	8.6	2.1e-05
SO_4313	hemC	D	-130	-109	ATGAGAGGTCCATCACACTTTT	12.1	1.4e-07
SO_4313	hemC	R	-134	-113	GTGTGATGGACCTCTCATTTAG	9.1	1.1e-05
SO_4313	hemC	D	-170	-149	TTGTGCTCATGTTAACACTTTT	8.6	2.1e-05
SO_4337	SO_4337	R	-89	-68	GTGTAATACCAATCACATTAAA	8	4.1e-05
SO_4340	SO_4340	R	-418	-397	CCATGACCGGGCTCACGCAATT	7.9	4.5e-05
SO_4341	SO_4341	D	-278	-257	CCATGACCGGGCTCACGCAATT	7.9	4.5e-05
SO_4349	ilvC	R	-88	-67	TTGTGATTGAAGTCACTATAAC	8.4	2.6e-05
SO_4350	ilvY	D	-130	-109	TTGTGATTGAAGTCACTATAAC	8.4	2.6e-05
SO_4354	SO_4354	D	-171	-150	CTTTGATTTTAGTCACGTATTA	8.9	1.4e-05
SO_4355	SO_4355	R	-83	-62	CTTTGATTTTAGTCACGTATTA	8.9	1.4e-05
SO_4362	SO_4362	D	-171	-150	ACTTGACAGTGGTCACAAAAAA	7.4	7.7e-05
SO_4362	SO_4362	R	-175	-154	TTGTGACCACTGTCAAGTTATA	7.3	8.5e-05
SO_4364	recG	R	-361	-340	ACTTGACAGTGGTCACAAAAAA	7.4	7.7e-05
SO_4364	recG	D	-357	-336	TTGTGACCACTGTCAAGTTATA	7.3	8.5e-05
SO_4365	SO_4365	D	-47	-26	CTATGATATTCACCACGTTACC	7.2	9.5e-05
SO_4404	SO_4404	D	-92	-71	ATTGGATCTATCGCACAAATTT	7.8	5.1e-05
SO_4412	SO_4412	D	-407	-386	TATCAAATCACATCACAAATAT	7.2	9.5e-05
SO_4421	SO_4421	D	-123	-102	TTGTGATTCGGATAGCAATTAT	8.5	2.3e-05
SO_4422	SO_4422	R	-203	-182	TTGTGATTCGGATAGCAATTAT	8.5	2.3e-05
SO_4452	moaA	D	-185	-164	GGGTGAGCACTGTCACAGATTG	8	4.1e-05
SO_4452	moaA	R	-189	-168	CTGTGACAGTGCTCACCCAAAG	7.4	7.7e-05
SO_4453	etfQ	R	-173	-152	GGGTGAGCACTGTCACAGATTG	8	4.1e-05
SO_4453	etfQ	D	-169	-148	CTGTGACAGTGCTCACCCAAAG	7.4	7.7e-05
SO_4503	SO_4503	D	-91	-70	GATTGCGACGGATCACGCATTT	7.7	5.7e-05
SO_4504	SO_4504	R	-226	-205	GATTGCGACGGATCACGCATTT	7.7	5.7e-05
SO_4516	SO_4516	D	-135	-114	ATTTGCGCAATATCACAAAGTC	7.8	5.1e-05
SO_4533	tnpA	R	-44	-23	TGGCTAATTAGATCACATAATT	8.2	3.3e-05
SO_4551	SO_4551	D	-287	-266	CATTGATTAAGGTCACATCCTT	7.5	7e-05
SO_4552	SO_4552	R	-41	-20	CATTGATTAAGGTCACATCCTT	7.5	7e-05
-	dmsE	R	-272	-251	ATTCTAACTAGCTCACAAATTT	8.9	1.4e-05
SO_4591	cymA	D	-305	-284	ATGTCGCCTTGATCACATTTTT	8.6	2.1e-05
SO_4591	cymA	R	-309	-288	ATGTGATCAAGGCGACATTTAA	7.3	8.5e-05
SO_4592	SO_4592	R	-126	-105	ATGTCGCCTTGATCACATTTTT	8.6	2.1e-05
SO_4592	SO_4592	D	-122	-101	ATGTGATCAAGGCGACATTTAA	7.3	8.5e-05
SO_4606	coxB	R	-319	-298	AATTGATCAAGATCACTTCTTT	8.1	3.7e-05
SO_4606	coxB	D	-315	-294	AAGTGATCTTGATCAATTTTTA	7.4	7.7e-05
SO_4628	SO_4628	D	-186	-165	CTGTGCCCGAGTCGACACTTTT	7.3	8.5e-05
SO_4666	cytcB	D	-93	-72	ATATTACCCCGATCACATTAAC	8.7	1.8e-05
SO_4666	cytcB	R	-97	-76	ATGTGATCGGGGTAATATTTTA	7.9	4.5e-05
SO_4667	yihA	R	-98	-77	ATATTACCCCGATCACATTAAC	8.7	1.8e-05
SO_4667	yihA	D	-94	-73	ATGTGATCGGGGTAATATTTTA	7.9	4.5e-05
SO_4698	SO_4698	D	-75	-54	TTGTGAACTAGATCTCGCTTGC	8.3	2.9e-05
SO_4698	SO_4698	R	-79	-58	GCGAGATCTAGTTCACAAAAAA	7.6	6.2e-05
SO_4699	prlC	D	-134	-113	TTGAGAACTGGCTCACTTTTTT	8.6	2.1e-05
SO_4699	prlC	R	-138	-117	AAGTGAGCCAGTTCTCAATTAG	8.4	2.6e-05
SO_4700	SO_4700	R	-156	-135	TTGAGAACTGGCTCACTTTTTT	8.6	2.1e-05
SO_4700	SO_4700	D	-152	-131	AAGTGAGCCAGTTCTCAATTAG	8.4	2.6e-05
SO_4718	SO_4718	R	-148	-127	ATGAGATCGAGCTCACAATTTA	12.3	9.9e-08
SO_4719	tupA	D	-157	-136	ATGAGATCGAGCTCACAATTTA	12.3	9.9e-08
SO_4743	SO_4743	R	-118	-97	GCGTGATACAGATCAAAATTAA	8.5	2.3e-05
SO_4743	SO_4743	D	-114	-93	TTTTGATCTGTATCACGCAAGA	8	4.1e-05
-	rrsA	R	-227	-206	CTGTGAGTGTCCACACAGATTT	8.8	1.6e-05
-	rrsB	R	-227	-206	CTGTGAGTGTCCACACAGATTT	8.8	1.6e-05
-	rrsC	R	-211	-190	CTGTGAGTGTCCACACAGATTT	8.8	1.6e-05
-	rrsD	R	-209	-188	CTGTGAGTGTCCACACAGATTT	8.8	1.6e-05
-	rrsE	R	-211	-190	CTGTGAGTGCCCACACAGATTT	8	4.1e-05
-	rrsG	R	-227	-206	CTGTGAGTGTCCACACAGATTT	8.8	1.6e-05
-	rrsH	R	-227	-206	CTGTGAGTGTCCACACAGATTT	8.8	1.6e-05
-	rrsI	R	-227	-206	CTGTGAGTGTCCACACAGATTT	8.8	1.6e-05
SO_A0114	ompA	D	-107	-86	ATGGTGCCTGCATCACATTTTA	7.4	7.7e-05
-	SO_A0125	D	-37	-16	ATCTGATCGGCATCACCTATCA	9.1	1.1e-05
SO_A0156	SO_A0156	R	-37	-16	TAATGATTTAACTCACACTTCA	8.1	3.7e-05
SO_A0158	SO_A0158	R	-109	-88	ATATTAACTATGTCACATTTCT	8.8	1.6e-05
SO_A0158	SO_A0158	D	-105	-84	ATGTGACATAGTTAATATTTTT	7.4	7.7e-05
SO_A0006	SO_A0006	D	-92	-71	ATTTGCTATACAGCACATTTTA	8.7	1.8e-05
SO_A0007	SO_A0007	R	-229	-208	ATTTGCTATACAGCACATTTTA	8.7	1.8e-05
SO_A0030	SO_A0030	D	-241	-220	TCCTGACTCATTTCACGTTCTG	7.2	9.5e-05
SO_A0031	SO_A0031	R	-69	-48	TCCTGACTCATTTCACGTTCTG	7.2	9.5e-05
SO_4761	SO_4761	D	-97	-76	ATAAGACACGGATCATATTTTT	7.5	7e-05
SO_4762	SO_4762	D	-192	-171	TTGTGATAGTGATCACTAACCC	8.4	2.6e-05
SO_4762	SO_4762	R	-196	-175	TAGTGATCACTATCACAAAGGA	7.8	5.1e-05
SO_4826	SO_4826	D	-353	-332	TTGCGACGCCGATCTCAAAGTG	7.2	9.5e-05
-	csrB2	R	-191	-170	TTGTGAGACATATCTCACAAAG	8.4	2.6e-05
SO_2273	SO_2273	R	-157	-136	ACGTGAGCAAAATCACTCTTTA	9.6	6.1e-06
SO_2273	SO_2273	R	-107	-86	ATTTGATACTGATCAAACTCCA	7.5	7e-05
SO_4819	SO_4819	D	-91	-70	AAGTGGAGTAGGTCGCAATTTC	7.4	7.7e-05
-	tnpA	R	-40	-19	TCTAGAACGGCATCACAAACCT	7.2	9.5e-05
-	SO_R0052	D	-495	-474	TTGTGAACTATTTCACTATGTT	9.2	1e-05
-	SO_R0052	D	-351	-330	GTTGGAGTTGTATCACAAAACT	7.2	9.5e-05
SO_4802	thrL	R	-332	-311	ATGCGTACAAAATCACAATTCA	8.3	2.9e-05
SO_3891	SO_3891	R	-142	-121	ATGTGATCTGGTTCAAATTTAG	10.2	2.8e-06
SO_4810	leuL	D	-254	-233	TTATAACGTGTCTCACGCTATT	7.2	9.5e-05
SO_4825	SO_4825	R	-108	-87	ATGTGATCAAGGTCAAAATTTA	10.7	1.4e-06
SO_4825	SO_4825	D	-104	-83	TTTTGACCTTGATCACATTGAG	9.7	5.4e-06
SO_4844	SO_4844	R	-24	-3	TTGTGATCCAGTTCAATCATTA	8.3	2.9e-05
-	SO_4813	R	-156	-135	AGGAGATATACAGCACGCTTTT	8.1	3.7e-05
-	spf	D	-66	-45	TTGAGATCTTCCGCACACAATT	8.3	2.9e-05
-	csrC	D	-456	-435	GCTTGACATAGATCACAGATTT	9.9	4.1e-06
-	csrC	R	-460	-439	CTGTGATCTATGTCAAGCATGA	7.1	0.0001
