## Supplementary Data S8 for "Cross-regulation of amino acid synthesis and catabolic electron transfer in bacteria"

### Sheet: Sheet1
Supplementary Data S8. Putative MetR-binding sites in the A. hydrophila genome.
Locus tag	Gene	Strand	Start	End	Sequence	Weight score	P-value
AHA_0053	AHA_0053	D	-114	-102	GTAGGTGAATTCA	7.7	6e-05
AHA_0054	AHA_0054	R	-105	-93	GTAGGTGAATTCA	7.7	6e-05
AHA_0070	purE-1	R	-50	-38	GGAGGGGTATTCA	7.3	8.8e-05
AHA_0076	AHA_0076	R	-50	-38	TTGGATAAATTCA	8	4.4e-05
AHA_0080	rrfA	R	-322	-310	TTAGATGCTTTCA	9.7	7.5e-06
AHA_0080	rrfA	R	-122	-110	TTTGAGTAGTTCT	7.7	6e-05
AHA_0081	AHA_0081	R	-550	-538	TTAGATGCTTTCA	9.7	7.5e-06
AHA_0081	AHA_0081	R	-350	-338	TTTGAGTAGTTCT	7.7	6e-05
AHA_0093	AHA_0093	R	-25	-13	TGAGATGATTTGA	8.4	2.9e-05
AHA_0103	AHA_0103	D	-368	-356	TTAGCTTCTTTTT	7.4	8e-05
AHA_0104	AHA_0104	R	-48	-36	TTAGCTTCTTTTT	7.4	8e-05
AHA_0105	AHA_0105	R	-541	-529	CGAGCGTTATTCA	7.9	4.9e-05
AHA_0106	AHA_0106	R	-221	-209	CGAGCGTTATTCA	7.9	4.9e-05
AHA_0148	rrfB	R	-320	-308	TTAGATGCTTTCA	9.7	7.5e-06
AHA_0168	AHA_0168	D	-540	-528	TGATCGTACTTCT	7.6	6.5e-05
AHA_0201a	AHA_0201a	R	-319	-307	TTAGATGCTTTCA	9.7	7.5e-06
AHA_0202	AHA_0202	R	-548	-536	TTAGATGCTTTCA	9.7	7.5e-06
AHA_0211	AHA_0211	D	-283	-271	GGAGAGTCATTCA	8.6	2.4e-05
AHA_0212	AHA_0212	R	-196	-184	GGAGAGTCATTCA	8.6	2.4e-05
AHA_0237	AHA_0237	R	-291	-279	TGATATTCCTTCT	7.7	6e-05
AHA_0238	mgtA	R	-517	-505	TGAGGAGGGTTCA	8.4	2.9e-05
AHA_0249	AHA_0249	D	-63	-51	TGAGGTCTCTTCA	7.6	6.5e-05
AHA_0251	AHA_0251	R	-203	-191	TGTGGTTATTTCT	7.8	5.5e-05
AHA_0252	AHA_0252	D	-38	-26	TGTGGTTATTTCT	7.8	5.5e-05
AHA_0253	AHA_0253	D	-262	-250	TGTGGTTATTTCT	7.8	5.5e-05
AHA_0255	trkA	D	-127	-115	TGAGATTCATCCT	8.1	4e-05
AHA_0262	AHA_0262	R	-86	-74	TGACCTGAATTCT	7.6	6.5e-05
AHA_0279	rbn	D	-469	-457	TGATCGGTATTCA	7.3	8.8e-05
AHA_0312	rplB	D	-69	-57	TAAGAGGAGTTCT	8.7	2.2e-05
AHA_0325	rplR	R	-68	-56	TTACCTTACTTCT	7.8	5.5e-05
AHA_0326	rpsE	R	-436	-424	TTACCTTACTTCT	7.8	5.5e-05
AHA_0327	rpmD	R	-38	-26	TGAGTTACTTTTA	7.8	5.5e-05
AHA_0328	rplO	R	-220	-208	TGAGTTACTTTTA	7.8	5.5e-05
AHA_0331	rpsK	D	-245	-233	GTAGGTAAATTCA	8	4.4e-05
AHA_0338	rrfD	R	-286	-274	TTAGATGCTTTCA	9.7	7.5e-06
AHA_0339	AHA_0339	R	-500	-488	TTAGATGCTTTCA	9.7	7.5e-06
AHA_0349	AHA_0349	R	-239	-227	AGAGATTAATTGA	7.5	7.3e-05
AHA_0350	AHA_0350	R	-43	-31	AGAGAGTTGTTTA	7.3	8.8e-05
AHA_0361	AHA_0361	R	-85	-73	TTAGATGAATTTA	11.3	8.2e-07
AHA_0362	AHA_0362	D	-303	-291	TTAGATGAATTTA	11.3	8.2e-07
AHA_0363	AHA_0363	D	-479	-467	TTAGATGAATTTA	11.3	8.2e-07
AHA_0370	AHA_0370	R	-159	-147	TGTGAGTATTTTT	7.4	8e-05
AHA_0371	AHA_0371	D	-66	-54	TGTGAGTATTTTT	7.4	8e-05
AHA_0373	AHA_0373	D	-182	-170	TTCGAGGAGTTCA	7.2	9.7e-05
AHA_0403	maf-1	R	-95	-83	TGAGTTGTTTTTA	7.6	6.5e-05
AHA_0430	AHA_0430	D	-290	-278	TGAGAACCGTTCA	8	4.4e-05
AHA_0438	AHA_0438	R	-87	-75	TGACATACATTCA	8.6	2.4e-05
AHA_0461	AHA_0461	R	-158	-146	TGATATTGATTTT	7.2	9.7e-05
AHA_0474	dapF	R	-109	-97	TTAGAGAAATCCA	7.9	4.9e-05
AHA_0488	AHA_0488	D	-404	-392	TGATAGAAGTTCT	7.7	6e-05
AHA_0517	AHA_0517	R	-163	-151	TTAGATTAAATCA	9.7	7.5e-06
AHA_0523	AHA_0523	R	-63	-51	TTAGCTTACTTCT	10.5	2.8e-06
AHA_0523	AHA_0523	D	-17	-5	TGAGCTTACTATA	7.9	4.9e-05
AHA_0524	AHA_0524	D	-65	-53	TGAGAGACAGTTA	7.3	8.8e-05
AHA_0525	AHA_0525	R	-247	-235	TGAGAAGGATTCG	7.8	5.5e-05
AHA_0526	AHA_0526	R	-275	-263	TGAGGGGGATTTT	7.7	6e-05
AHA_0538	AHA_0538	D	-490	-478	TTAAATTAATTAA	7.4	8e-05
AHA_0538	AHA_0538	D	-331	-319	TGAGGTTAAATTT	7.3	8.8e-05
AHA_0539	AHA_0539	R	-27	-15	TTAAATTAATTAA	7.4	8e-05
AHA_0539	AHA_0539	R	-186	-174	TGAGGTTAAATTT	7.3	8.8e-05
AHA_0558	AHA_0558	R	-117	-105	TTAGAGAAATTCA	11.2	1.1e-06
AHA_0611	AHA_0611	D	-374	-362	TGAGATAATTCCT	7.9	4.9e-05
AHA_0612	AHA_0612	R	-36	-24	TGAGATAATTCCT	7.9	4.9e-05
AHA_0620	AHA_0620	R	-103	-91	TGAGAGGTGTTTT	8.7	2.2e-05
AHA_0659	mdh	R	-91	-79	TAAGGTTGTTTCT	7.3	8.8e-05
AHA_0664	AHA_0664	D	-355	-343	CGAGAGTCGTTCA	8.1	4e-05
AHA_0665	ffh	R	-34	-22	CGAGAGTCGTTCA	8.1	4e-05
AHA_0672	AHA_0672	D	-151	-139	TGAAAGTTATTCA	9.2	1.3e-05
AHA_0676	nhaA	D	-67	-55	TGTGGATAATTTA	7.3	8.8e-05
AHA_0680	mviN	D	-531	-519	TTAGCTTTGTTCA	9.2	1.3e-05
AHA_0686	AHA_0686	D	-262	-250	TGAGGTGGCTTTT	7.2	9.7e-05
AHA_0709	mntH	D	-78	-66	TTAGATCTATTCT	9.2	1.3e-05
AHA_0710	rpsF	R	-259	-247	TTAGATCTATTCT	9.2	1.3e-05
AHA_0714	AHA_0714	D	-266	-254	TCAGATACCTTCA	8	4.4e-05
AHA_0715	AHA_0715	R	-211	-199	TCAGATACCTTCA	8	4.4e-05
AHA_0731	AHA_0731	D	-366	-354	TTCGAGGAGTTCA	7.2	9.7e-05
AHA_0732	AHA_0732	R	-93	-81	TGATATTAAATCA	7.4	8e-05
AHA_0733	AHA_0733	D	-84	-72	TGATATTAAATCA	7.4	8e-05
AHA_0755	rrfE	R	-325	-313	TTAGATGCTTTCA	9.7	7.5e-06
AHA_0756	AHA_0756	R	-540	-528	TTAGATGCTTTCA	9.7	7.5e-06
AHA_0781	pgk	D	-313	-301	TAAGCGGTATTCT	7.6	6.5e-05
AHA_0788	AHA_0788	D	-63	-51	AGAGAGGAATTTA	8.4	2.9e-05
AHA_0789	AHA_0789	R	-176	-164	AGAGAGGAATTTA	8.4	2.9e-05
AHA_0800	rnc	R	-54	-42	TGATATTCATTTA	8.5	2.6e-05
AHA_0818	AHA_0818	R	-142	-130	GGAGATTTTTTCA	8.1	4e-05
AHA_0820	pyrG	R	-82	-70	TTAGGGAATTTTA	8.2	3.6e-05
AHA_0850	AHA_0850	D	-251	-239	TGAGAAGAGTTCA	11	1.4e-06
AHA_0851	AHA_0851	R	-215	-203	TGAGAAGAGTTCA	11	1.4e-06
AHA_0852	AHA_0852	R	-229	-217	TGAGACGAATTAA	7.9	4.9e-05
AHA_0853	AHA_0853	D	-100	-88	TGAGACGAATTAA	7.9	4.9e-05
AHA_0855	AHA_0855	R	-254	-242	GGAGAGAATTTCA	7.6	6.5e-05
AHA_0868	rrfF	R	-320	-308	TTAGATGCTTTCA	9.7	7.5e-06
AHA_0870	AHA_0870	R	-347	-335	GGAGAGAACTTCA	7.8	5.5e-05
AHA_0870	AHA_0870	D	-66	-54	TGAGGTTGATTGA	7.8	5.5e-05
AHA_0885	AHA_0885	R	-326	-314	TGAGCAGATTTTT	7.3	8.8e-05
AHA_0891	ackA-1	D	-63	-51	TAGGATTTATTCA	7.2	9.7e-05
AHA_0892	AHA_0892	R	-354	-342	TAGGATTTATTCA	7.2	9.7e-05
AHA_0893	AHA_0893	R	-112	-100	TAAGATGAATTTT	8.2	3.6e-05
AHA_0926	hflK	D	-134	-122	TGAGATGAATGTT	7.3	8.8e-05
AHA_0949	AHA_0949	R	-50	-38	TGTGGTTGATTCA	7.3	8.8e-05
AHA_0955	AHA_0955	D	-308	-296	TGAGAAGGAGTCA	7.7	6e-05
AHA_0956	AHA_0956	D	-68	-56	TGAGAAGGAGTCA	7.7	6e-05
AHA_0957	AHA_0957	R	-318	-306	TTAGCGATTTTTA	7.2	9.7e-05
AHA_0958	xapA	D	-127	-115	TTAGCGATTTTTA	7.2	9.7e-05
AHA_0961	AHA_0961	R	-110	-98	TGGGAATGATTCA	7.4	8e-05
AHA_0971	AHA_0971	R	-165	-153	TGAGAATGATTCC	7.9	4.9e-05
AHA_0972	hgpB	D	-138	-126	TGAGAATGATTCC	7.9	4.9e-05
AHA_0992	AHA_0992	R	-210	-198	TGATAAATATTTA	7.3	8.8e-05
AHA_0993	AHA_0993	D	-125	-113	TGATAAATATTTA	7.3	8.8e-05
AHA_1018	AHA_1018	R	-317	-305	TGAGAAAAATATA	7.6	6.5e-05
AHA_1018	AHA_1018	R	-144	-132	TGACGTTAATTAA	7.4	8e-05
AHA_1019	AHA_1019	D	-50	-38	TGAGAAAAATATA	7.6	6.5e-05
AHA_1019	AHA_1019	D	-223	-211	TGACGTTAATTAA	7.4	8e-05
AHA_1023	AHA_1023	R	-186	-174	TGAGATGTCTTCA	10.7	2.2e-06
AHA_1023	AHA_1023	R	-84	-72	TTAGAGTAATATT	8.3	3.2e-05
AHA_1025	AHA_1025	D	-50	-38	TGAGATGTCTTCA	10.7	2.2e-06
AHA_1025	AHA_1025	D	-152	-140	TTAGAGTAATATT	8.3	3.2e-05
AHA_1025	AHA_1025	D	-301	-289	TTTGAATAATTCA	7.9	4.9e-05
AHA_1067	AHA_1067	R	-540	-528	TTAGTTGCATTCA	7.8	5.5e-05
AHA_1068	AHA_1068	R	-325	-313	TGAGGTTCATTAT	7.7	6e-05
AHA_1069	AHA_1069	D	-546	-534	TAAGGATAATTCA	8.9	1.8e-05
AHA_1070	AHA_1070	D	-139	-127	TGATATGTATTTA	8.8	2e-05
AHA_1070	AHA_1070	D	-490	-478	TTAAAATAATTTA	8.2	3.6e-05
AHA_1070	AHA_1070	D	-449	-437	TGTGATTTGTTCT	7.3	8.8e-05
AHA_1086	AHA_1086	D	-493	-481	TGGGATGAATTTA	8.4	2.9e-05
AHA_1143	AHA_1143	D	-250	-238	TGACCGTCATTCA	7.4	8e-05
AHA_1147	gcvA	D	-79	-67	TTAGAAAAACTCA	7.7	6e-05
AHA_1147	gcvA	D	-130	-118	TTATGTTTATTCA	7.6	6.5e-05
AHA_1151	AHA_1151	R	-365	-353	TTAGCGATGTTCT	7.2	9.7e-05
AHA_1152	AHA_1152	R	-39	-27	TGACGGTAATTTT	7.4	8e-05
AHA_1155	AHA_1155	R	-215	-203	TGAGAAGAATTTA	11.1	1.2e-06
AHA_1166	lamB	R	-234	-222	TTATAAATATTCA	7.4	8e-05
AHA_1167	AHA_1167	D	-388	-376	TGGGATGACTTCA	8.2	3.6e-05
AHA_1194	AHA_1194	R	-153	-141	TGAGCCATATTCA	7.3	8.8e-05
AHA_1200	AHA_1200	R	-248	-236	TGAGAAAACTTAT	7.3	8.8e-05
AHA_1201	AHA_1201	D	-114	-102	TGAGAAAACTTAT	7.3	8.8e-05
AHA_1218	AHA_1218	D	-110	-98	TAAGACGTATTCT	7.4	8e-05
AHA_1230	AHA_1230	D	-273	-261	TGACCGTATTTCT	7.8	5.5e-05
AHA_1231	nrdD	R	-284	-272	TGACCGTATTTCT	7.8	5.5e-05
AHA_1249	AHA_1249	R	-296	-284	TGAGATGATTTAT	8.3	3.2e-05
AHA_1249	AHA_1249	D	-407	-395	CGAGATGTTTTCA	7.7	6e-05
AHA_1273	yicE	D	-63	-51	TTCGAGGTATTTA	7.2	9.7e-05
AHA_1274	AHA_1274	R	-298	-286	TTCGAGGTATTTA	7.2	9.7e-05
AHA_1280	AHA_1280	R	-490	-478	TCAGATTACTTCT	9.6	8.4e-06
AHA_1292	AHA_1292	R	-149	-137	TTAGATATGTTGA	7.2	9.7e-05
AHA_1293	AHA_1293	D	-365	-353	TTAGATATGTTGA	7.2	9.7e-05
AHA_1301	ruvC	D	-50	-38	TGAGCATCATTTT	7.4	8e-05
AHA_1318	AHA_1318	R	-429	-417	TTAAAGATATTCA	7.4	8e-05
AHA_1319	AHA_1319	D	-106	-94	TTAAAGATATTCA	7.4	8e-05
AHA_1347	AHA_1347	R	-54	-42	CGAGATTCATTCA	8.8	2e-05
AHA_1356	rtxB	D	-208	-196	TTAGATATATTGA	8.7	2.2e-05
AHA_1356	rtxB	D	-219	-207	TGAGATTACCTTT	7.8	5.5e-05
AHA_1357	AHA_1357	R	-215	-203	TTAGATATATTGA	8.7	2.2e-05
AHA_1357	AHA_1357	R	-204	-192	TGAGATTACCTTT	7.8	5.5e-05
AHA_1375	fliP	R	-50	-38	TTAGCTTTTTTCA	9.3	1.1e-05
AHA_1382	fliA	R	-50	-38	TGGGCTTTATTCA	7.9	4.9e-05
AHA_1385	cheA-2	D	-195	-183	TGAGCATTCTTCT	8	4.4e-05
AHA_1390	AHA_1390	D	-63	-51	TGAGGTAACATCA	7.2	9.7e-05
AHA_1398	ccmF-1	D	-67	-55	TGAAAGGAGTTCA	8.1	4e-05
AHA_1426	malI-1	D	-307	-295	TGAGGGTCATTCG	7.5	7.3e-05
AHA_1427	malX	R	-83	-71	TGAGGGTCATTCG	7.5	7.3e-05
AHA_1431	AHA_1431	R	-137	-125	TTAGATTGCTTTT	8.3	3.2e-05
AHA_1432	AHA_1432	D	-210	-198	TTAGATTGCTTTT	8.3	3.2e-05
AHA_1437	AHA_1437	R	-50	-38	TGATATTGTTTCA	8.4	2.9e-05
AHA_1440	AHA_1440	D	-50	-38	TGAGATTATTTTT	10.9	1.6e-06
AHA_1449	AHA_1449	R	-207	-195	TGATATTGATTCT	8.5	2.6e-05
AHA_1449	AHA_1449	R	-75	-63	TTATAGTGATTTA	7.8	5.5e-05
AHA_1450	AHA_1450	D	-130	-118	TGATATTGATTCT	8.5	2.6e-05
AHA_1450	AHA_1450	D	-262	-250	TTATAGTGATTTA	7.8	5.5e-05
AHA_1451	AHA_1451	D	-330	-318	TGATATTGATTCT	8.5	2.6e-05
AHA_1451	AHA_1451	D	-462	-450	TTATAGTGATTTA	7.8	5.5e-05
AHA_1535	AHA_1535	R	-258	-246	TGAGATTCATGCA	8.2	3.6e-05
AHA_1538	AHA_1538	D	-100	-88	TGAGGCTAATTTA	9	1.6e-05
AHA_1538	AHA_1538	D	-79	-67	TGAAGATACTTCA	7.3	8.8e-05
AHA_1539	AHA_1539	R	-111	-99	TGAGGCTAATTTA	9	1.6e-05
AHA_1539	AHA_1539	R	-132	-120	TGAAGATACTTCA	7.3	8.8e-05
AHA_1549	AHA_1549	D	-132	-120	TGAGATAAATTTA	12	2.5e-07
AHA_1550	AHA_1550	R	-34	-22	TGAGATAAATTTA	12	2.5e-07
AHA_1584	napF	R	-106	-94	TGACAGGTATTTT	7.2	9.7e-05
AHA_1643	AHA_1643	R	-331	-319	TGAGGGGCATTCT	8.7	2.2e-05
AHA_1649	glpF	D	-212	-200	TTAGGTTTATTTT	9.4	1e-05
AHA_1650	glpT	R	-390	-378	TTAGGTTTATTTT	9.4	1e-05
AHA_1663	AHA_1663	R	-66	-54	TGAGAATAATTAT	9.5	9.3e-06
AHA_1664	AHA_1664	R	-365	-353	TTATAATACTTCA	8.6	2.4e-05
AHA_1665	AHA_1665	R	-94	-82	TTATAATACTTCA	8.6	2.4e-05
AHA_1666	AHA_1666	D	-13	-1	TTATAATACTTCA	8.6	2.4e-05
AHA_1687	AHA_1687	R	-42	-30	TGAGAATGATTGA	7.8	5.5e-05
AHA_1697	AHA_1697	D	-366	-354	TTAGCATTATTTT	7.7	6e-05
AHA_1698	AHA_1698	R	-165	-153	TTAGCATTATTTT	7.7	6e-05
AHA_1699	AHA_1699	D	-63	-51	GGAGAATATTTTA	8	4.4e-05
AHA_1700	AHA_1700	D	-391	-379	TGAGCAGTATTAA	7.5	7.3e-05
AHA_1718	gcvT	R	-472	-460	TTAGATTTTTTCA	10.8	1.8e-06
AHA_1741	AHA_1741	R	-50	-38	AGAGAGAATTTCA	7.6	6.5e-05
AHA_1743	AHA_1743	D	-271	-259	TGAGAAGTGTTTA	9.4	1e-05
AHA_1745	AHA_1745	R	-23	-11	TGAGAAGTGTTTA	9.4	1e-05
AHA_1767	AHA_1767	D	-55	-43	TGACATGAGTTCA	8.6	2.4e-05
AHA_1777	AHA_1777	R	-83	-71	TGAGATAAATTCT	12.1	2.2e-07
AHA_1782	AHA_1782	R	-216	-204	TGAGAATCATTTT	9.1	1.4e-05
AHA_1782	AHA_1782	D	-270	-258	TTAGTTTATTTTT	7.8	5.5e-05
AHA_1789	mepA	D	-218	-206	TGACCTTCATTCT	7.2	9.7e-05
AHA_1790	AHA_1790	R	-54	-42	TGACCTTCATTCT	7.2	9.7e-05
AHA_1797	AHA_1797	D	-187	-175	TGAAAAATATTCA	7.3	8.8e-05
AHA_1800	AHA_1800	R	-498	-486	GGAGAAATATTCA	7.5	7.3e-05
AHA_1809	rpsA	D	-325	-313	TGAGCGTCTTTTA	8.9	1.8e-05
AHA_1815	AHA_1815	R	-186	-174	TGTGGGTACTTTA	7.3	8.8e-05
AHA_1828	AHA_1828	R	-107	-95	CGAGATGGATTCA	8.2	3.6e-05
AHA_1828	AHA_1828	R	-294	-282	TGATAAAATTTCA	7.3	8.8e-05
AHA_1832	AHA_1832	D	-469	-457	TGAAATTATTTTA	8.8	2e-05
AHA_1865	AHA_1865	R	-513	-501	TGAGGGTAATTTC	7.9	4.9e-05
AHA_1865	AHA_1865	D	-79	-67	TTACATGTTTTCA	7.3	8.8e-05
AHA_1876	sapA	D	-316	-304	CGAGATTAATTTA	10	5.3e-06
AHA_1887	AHA_1887	R	-236	-224	TGGGGTTACTTCT	8	4.4e-05
AHA_1910	rpmJ	D	-387	-375	TGATATTCATTCT	8.6	2.4e-05
AHA_1911	rpmE2	D	-121	-109	TGATATTCATTCT	8.6	2.4e-05
AHA_1912	AHA_1912	R	-250	-238	TGATATTCATTCT	8.6	2.4e-05
AHA_1932	AHA_1932	D	-512	-500	TTAGAGAATTTAA	7.9	4.9e-05
AHA_1942	AHA_1942	R	-340	-328	TAAGAGGTATTTT	7.9	4.9e-05
AHA_1955	metR	R	-131	-119	TGAAAAGGATTCA	7.2	9.7e-05
AHA_1956	metE	D	-157	-145	TGAAAAGGATTCA	7.2	9.7e-05
AHA_1961	AHA_1961	R	-151	-139	TTACATTTATTTA	8.6	2.4e-05
AHA_1968	AHA_1968	D	-20	-8	TGGGAGTTGTTCT	7.2	9.7e-05
AHA_1992	AHA_1992	R	-123	-111	TAAGGGTCATTTA	7.4	8e-05
AHA_2014	AHA_2014	R	-50	-38	TGAGATTTATTCA	12.7	5.9e-08
AHA_2015	ppiD	R	-477	-465	TGAGATTTATTCA	12.7	5.9e-08
AHA_2016	AHA_2016	D	-168	-156	TGAGGTTGATTCG	8	4.4e-05
AHA_2020	AHA_2020	R	-183	-171	TGAGCTTTCTTCA	9.7	7.5e-06
AHA_2024	AHA_2024	R	-186	-174	TGAGAAATATTTA	10.1	4.7e-06
AHA_2025	AHA_2025	R	-120	-108	TTAGATTTGTTTT	8.9	1.8e-05
AHA_2026	AHA_2026	D	-382	-370	TTAGATTTGTTTT	8.9	1.8e-05
AHA_2029	AHA_2029	R	-310	-298	TTAGGTTGGTTTA	8.9	1.8e-05
AHA_2029	AHA_2029	R	-244	-232	TTAGAATAGTTCG	8.7	2.2e-05
AHA_2029	AHA_2029	R	-522	-510	TTAGATATATATA	8.2	3.6e-05
AHA_2029	AHA_2029	R	-117	-105	TTAGATTTGTTAT	7.6	6.5e-05
AHA_2029	AHA_2029	R	-38	-26	TTAAATTTTTTCA	7.5	7.3e-05
AHA_2033	AHA_2033	D	-63	-51	TGAGAATCATTTT	9.1	1.4e-05
AHA_2036	AHA_2036	R	-17	-5	TGAGCAGAGTTTT	7.5	7.3e-05
AHA_2039	AHA_2039	R	-302	-290	TGAGAAGCCTTTT	7.6	6.5e-05
AHA_2049	AHA_2049	R	-198	-186	GGAGGTAAATTCT	7.9	4.9e-05
AHA_2055	AHA_2055	R	-249	-237	TAAGATCTATTCA	7.9	4.9e-05
AHA_2062	AHA_2062	R	-526	-514	TGAGATGAAATCT	8.4	2.9e-05
AHA_2064	AHA_2064	R	-34	-22	TGAGATTTCTTGT	7.8	5.5e-05
AHA_2097	AHA_2097	D	-301	-289	TGAGCGGCATTCT	8.6	2.4e-05
AHA_2145	AHA_2145	D	-296	-284	TGAGTGTTTTTTA	7.6	6.5e-05
AHA_2147	AHA_2147	D	-45	-33	TTAGGTTTTTTCA	9.7	7.5e-06
AHA_2159	AHA_2159	D	-107	-95	TGAGATTCATTTA	11.3	8.2e-07
AHA_2162	AHA_2162	D	-63	-51	TGCGAGGTATTCA	8.5	2.6e-05
AHA_2170	AHA_2170	D	-313	-301	TGAGATCATTTTT	7.6	6.5e-05
AHA_2220	AHA_2220	R	-165	-153	TTTGAGTATTTTA	7.3	8.8e-05
AHA_2227	AHA_2227	R	-152	-140	TGAGGAGATTTCT	8.9	1.8e-05
AHA_2227	AHA_2227	D	-285	-273	TTAGAGGAAATCT	7.7	6e-05
AHA_2227	AHA_2227	R	-283	-271	TGAGATTTCCTCT	7.4	8e-05
AHA_2228	AHA_2228	D	-262	-250	TGAGGAGATTTCT	8.9	1.8e-05
AHA_2228	AHA_2228	R	-129	-117	TTAGAGGAAATCT	7.7	6e-05
AHA_2228	AHA_2228	D	-131	-119	TGAGATTTCCTCT	7.4	8e-05
AHA_2235	udk	D	-64	-52	TTAGGTATTTTCA	9.2	1.3e-05
AHA_2247	rpmF	R	-335	-323	GTAGATAAATTCA	9	1.6e-05
AHA_2248	plsX	R	-512	-500	GTAGATAAATTCA	9	1.6e-05
AHA_2252	acpP	D	-197	-185	TGAGATCTGTTCA	8.6	2.4e-05
AHA_2253	AHA_2253	D	-516	-504	TGAGATCTGTTCA	8.6	2.4e-05
AHA_2261	AHA_2261	R	-159	-147	TGGGGTGAGTTCA	7.2	9.7e-05
AHA_2264	AHA_2264	R	-176	-164	TTAGATAGTCTCA	7.3	8.8e-05
AHA_2265	prpB	D	-87	-75	TTAGATAGTCTCA	7.3	8.8e-05
AHA_2268	AHA_2268	R	-303	-291	TTAGCATGTTTCT	7.5	7.3e-05
AHA_2270	AHA_2270	R	-40	-28	GGAGATGAGTTCA	8.5	2.6e-05
AHA_2279	AHA_2279	R	-46	-34	TGATGTTAATTCA	9	1.6e-05
AHA_2279	AHA_2279	D	-238	-226	AGAGGTAAGTTCA	7.8	5.5e-05
AHA_2294	AHA_2294	R	-220	-208	TTAGCTACTTTTT	7.2	9.7e-05
AHA_2295	ccoN	D	-112	-100	TTAGCTACTTTTT	7.2	9.7e-05
AHA_2324	rplT	R	-364	-352	TAAGATTTCTTCT	8.4	2.9e-05
AHA_2325	rpmI	R	-151	-139	TAAGATTTCTTCT	8.4	2.9e-05
AHA_2343	AHA_2343	D	-134	-122	TGAGGTTAATCTT	7.6	6.5e-05
AHA_2344	malI-2	R	-202	-190	TGAGGTTAATCTT	7.6	6.5e-05
AHA_2362	AHA_2362	R	-330	-318	TCAGATATTTTTA	7.4	8e-05
AHA_2362	AHA_2362	R	-364	-352	TGATAAACATTCA	7.3	8.8e-05
AHA_2364	AHA_2364	D	-82	-70	TGAGAGTGCTTTT	8.7	2.2e-05
AHA_2365	AHA_2365	R	-183	-171	TGAGAGTGCTTTT	8.7	2.2e-05
AHA_2386	AHA_2386	D	-141	-129	TGATATTGATTTT	7.2	9.7e-05
AHA_2417	pdxY-2	R	-293	-281	TGAGATTAATAAA	7.8	5.5e-05
AHA_2448	uvrB	D	-433	-421	TGAGATAAATTGT	9.2	1.3e-05
AHA_2463	AHA_2463	D	-415	-403	CGAGCTGTATTCA	7.7	6e-05
AHA_2464	nrfA	R	-418	-406	CGAGCTGTATTCA	7.7	6e-05
AHA_2498	trkD	R	-546	-534	TTAGATTTTTTAT	7.7	6e-05
AHA_2513	hypE	D	-50	-38	TGAGAGAAATCCA	8.3	3.2e-05
AHA_2526	AHA_2526	R	-283	-271	TGAATTTAATTCA	7.3	8.8e-05
AHA_2555	AHA_2555	R	-101	-89	TGAGGTGCATTCA	9.8	6.6e-06
AHA_2564	AHA_2564	R	-186	-174	TGAGATCCTTTCT	8.1	4e-05
AHA_2565	AHA_2565	D	-35	-23	TGAGATCCTTTCT	8.1	4e-05
AHA_2566	AHA_2566	D	-388	-376	TGAGATCCTTTCT	8.1	4e-05
AHA_2584	AHA_2584	R	-179	-167	TGAGAGATGTTCT	9.2	1.3e-05
AHA_2605	AHA_2605	R	-146	-134	TTAGCTATATTAA	7.9	4.9e-05
AHA_2614	AHA_2614	D	-112	-100	TGAGATTATTTGA	9.7	7.5e-06
AHA_2615	AHA_2615	R	-137	-125	TGAGATTATTTGA	9.7	7.5e-06
AHA_2628	AHA_2628	R	-165	-153	TTAGCGGGATTTT	7.2	9.7e-05
AHA_2637	rnfD	R	-458	-446	TGAGCGGCCTTCT	7.7	6e-05
AHA_2637	rnfD	R	-305	-293	TGAGCGGCCTTCT	7.7	6e-05
AHA_2665	AHA_2665	R	-74	-62	TTAGAATGTTTTT	7.9	4.9e-05
AHA_2666	AHA_2666	D	-127	-115	TTAGAATGTTTTT	7.9	4.9e-05
AHA_2685	AHA_2685	D	-74	-62	TGAGATATTTACA	8.1	4e-05
AHA_2686	AHA_2686	R	-277	-265	TGAGATATTTACA	8.1	4e-05
AHA_2687	AHA_2687	D	-238	-226	TGAGAAAAGTTCT	9.9	5.8e-06
AHA_2687	AHA_2687	R	-236	-224	TGAGAACTTTTCT	7.5	7.3e-05
AHA_2698	AHA_2698	D	-420	-408	TGTGAAGACTTCA	7.5	7.3e-05
AHA_2704	gltD	R	-44	-32	TGAAATACGTTCT	7.3	8.8e-05
AHA_2706	AHA_2706	R	-437	-425	TGGGAGGATTTCT	7.3	8.8e-05
AHA_2724	carA	D	-395	-383	TGAGATTTTTTAT	8.2	3.6e-05
AHA_2743	feoB	R	-224	-212	ATAGATGACTTCA	7.6	6.5e-05
AHA_2745	yciH	D	-248	-236	ATAGATGACTTCA	7.6	6.5e-05
AHA_2774	uvrY	R	-249	-237	TCAGAGTCATTTT	7.2	9.7e-05
AHA_2795	rnk	R	-50	-38	TGAGGTTGTTTCA	10.1	4.7e-06
AHA_2803	AHA_2803	R	-96	-84	TTACATTGATTTA	7.7	6e-05
AHA_2808	AHA_2808	R	-99	-87	TGAGCGGGTTTCT	8.3	3.2e-05
AHA_2846	flgM	D	-144	-132	TGAGTGTTTTTCA	8.1	4e-05
AHA_2847	flgN	D	-464	-452	TGAGTGTTTTTCA	8.1	4e-05
AHA_2877	AHA_2877	D	-453	-441	TCAGGTGAGTTCT	7.3	8.8e-05
AHA_2879	AHA_2879	R	-141	-129	TGAGATAAATTTG	8.3	3.2e-05
AHA_2879	AHA_2879	D	-50	-38	TGAAAAGGATTCA	7.2	9.7e-05
AHA_2880	AHA_2880	R	-89	-77	TTATAATAATTCT	8.8	2e-05
AHA_2880	AHA_2880	D	-269	-257	TGAGCTTTATTGA	8.3	3.2e-05
AHA_2881	AHA_2881	D	-77	-65	TGACGTTAATTTT	8	4.4e-05
AHA_2882	AHA_2882	D	-336	-324	TGAGAGAAATGTA	7.9	4.9e-05
AHA_2882	AHA_2882	D	-430	-418	TGACCGTTATTTA	7.7	6e-05
AHA_2883	AHA_2883	D	-343	-331	GGAGAGGAGTTTA	7.7	6e-05
AHA_2883	AHA_2883	D	-320	-308	TGATCTTATTTCT	7.6	6.5e-05
AHA_2884	AHA_2884	R	-57	-45	TAAGCATAATTCA	8.6	2.4e-05
AHA_2888	AHA_2888	R	-30	-18	CGAGCTTAATTTT	7.3	8.8e-05
AHA_2893	AHA_2893	D	-494	-482	TGAGCTTGATTAT	7.2	9.7e-05
AHA_2894	AHA_2894	D	-50	-38	TGAGAATTCTTCA	10.2	4.2e-06
AHA_2895	AHA_2895	R	-528	-516	TGATATTAATTCC	8	4.4e-05
AHA_2900	AHA_2900	R	-322	-310	TTAGAACATTTCT	7.7	6e-05
AHA_2900	AHA_2900	D	-167	-155	TGATATTGATTTT	7.2	9.7e-05
AHA_2902	gmd	R	-131	-119	TTATATTATTTTT	7.7	6e-05
AHA_2905	rfbC-1	D	-55	-43	TGAGATGAATGTA	8.5	2.6e-05
AHA_2911	acrA	D	-159	-147	TTACATACATTTA	7.6	6.5e-05
AHA_2912	AHA_2912	R	-98	-86	TTACATACATTTA	7.6	6.5e-05
AHA_2913	AHA_2913	R	-295	-283	TTACATACATTTA	7.6	6.5e-05
AHA_2921	AHA_2921	R	-188	-176	TTACAGGACTTTA	7.3	8.8e-05
AHA_2923	trpE	D	-364	-352	TTACAGGACTTTA	7.3	8.8e-05
AHA_2992	AHA_2992	D	-108	-96	TGATAATAATTTT	8	4.4e-05
AHA_2993	AHA_2993	R	-113	-101	TGAGAGTGATTAT	8.6	2.4e-05
AHA_3037	AHA_3037	R	-84	-72	TGAGAGACCTTTT	8	4.4e-05
AHA_3037	AHA_3037	R	-232	-220	TGAGCAAAATTTT	7.6	6.5e-05
AHA_3038	cysK	D	-198	-186	TGAGAGACCTTTT	8	4.4e-05
AHA_3038	cysK	D	-50	-38	TGAGCAAAATTTT	7.6	6.5e-05
AHA_3039	ptsH	R	-266	-254	TGAAATTATTTTA	8.8	2e-05
AHA_3041	crr	D	-130	-118	GTAGATAACTTTA	7.7	6e-05
AHA_3068	AHA_3068	D	-369	-357	TGAGAGTATCTTT	7.6	6.5e-05
AHA_3069	AHA_3069	D	-236	-224	TTAGGGTATTTAA	8.2	3.6e-05
AHA_3070	AHA_3070	R	-145	-133	TTAGGGTATTTAA	8.2	3.6e-05
AHA_3071	AHA_3071	D	-239	-227	TTCGAGGTATTCA	7.7	6e-05
AHA_3073	AHA_3073	D	-66	-54	TGAGGTACTTTTT	8.1	4e-05
AHA_3074	AHA_3074	R	-297	-285	TGAGGTACTTTTT	8.1	4e-05
AHA_3080	AHA_3080	R	-141	-129	TCAGATGAATTTA	8.9	1.8e-05
AHA_3090	AHA_3090	R	-361	-349	TGAGATAAAGTCA	9.8	6.6e-06
AHA_3091	AHA_3091	R	-230	-218	TGAGATAAAGTCA	9.8	6.6e-06
AHA_3092	AHA_3092	D	-92	-80	TGAGATAAAGTCA	9.8	6.6e-06
AHA_3100	AHA_3100	D	-65	-53	TCAGAGGAATTTT	7.5	7.3e-05
AHA_3112	AHA_3112	D	-188	-176	TTAGAAAAATTAA	8.2	3.6e-05
AHA_3112	AHA_3112	D	-140	-128	TGCGGTGAATTTA	7.2	9.7e-05
AHA_3113	purA	R	-114	-102	TTAGAAAAATTAA	8.2	3.6e-05
AHA_3113	purA	R	-162	-150	TGCGGTGAATTTA	7.2	9.7e-05
AHA_3120	hchA	R	-442	-430	TCAGAATAATTAA	7.4	8e-05
AHA_3122	AHA_3122	R	-361	-349	TGAAATATATTCA	8.8	2e-05
AHA_3122	AHA_3122	D	-498	-486	TCAGAATAATTAA	7.4	8e-05
AHA_3132	AHA_3132	R	-523	-511	TGAGGTGTCTTCA	9.6	8.4e-06
AHA_3134	AHA_3134	R	-500	-488	TGCGAGGCATTCA	7.2	9.7e-05
AHA_3143	AHA_3143	D	-203	-191	TTAGATCAATTTT	8.1	4e-05
AHA_3143	AHA_3143	R	-261	-249	TGAGATTAATCAA	7.3	8.8e-05
AHA_3144	AHA_3144	R	-274	-262	TGCGATTGATTTA	7.8	5.5e-05
AHA_3174	nifJ-2	R	-261	-249	TGAGGGTAATTCG	9.3	1.1e-05
AHA_3174	nifJ-2	R	-360	-348	CGAGAGTGTTTCA	8	4.4e-05
AHA_3187	AHA_3187	D	-206	-194	TGAGATGGATTTT	9.4	1e-05
AHA_3193	pilN	R	-465	-453	GTAGATAACTTCT	7.8	5.5e-05
AHA_3208	frdA	R	-370	-358	TAAGAATTATTCA	9.4	1e-05
AHA_3208	frdA	R	-109	-97	TGAAAAAAATTCA	7.7	6e-05
AHA_3212	AHA_3212	D	-177	-165	TGAGCGTGTTTCT	9	1.6e-05
AHA_3213	AHA_3213	R	-31	-19	TGAGCGTGTTTCT	9	1.6e-05
AHA_3234	AHA_3234	R	-375	-363	TTAGATAATTTAT	8.1	4e-05
AHA_3234	AHA_3234	R	-305	-293	TGAGATGACTCCT	7.8	5.5e-05
AHA_3235	AHA_3235	R	-133	-121	TTAGATAATTTAT	8.1	4e-05
AHA_3235	AHA_3235	R	-63	-51	TGAGATGACTCCT	7.8	5.5e-05
AHA_3236	AHA_3236	D	-99	-87	TTAGATAATTTAT	8.1	4e-05
AHA_3236	AHA_3236	D	-169	-157	TGAGATGACTCCT	7.8	5.5e-05
AHA_3264	AHA_3264	R	-210	-198	CGAGGTTATTTCA	8.6	2.4e-05
AHA_3276	AHA_3276	R	-260	-248	TGAGGTTTGTTCA	10.1	4.7e-06
AHA_3282	AHA_3282	R	-405	-393	TGATATTTTTTCA	8.5	2.6e-05
AHA_3294	fumC	R	-127	-115	TCAGCGTCATTCA	7.4	8e-05
AHA_3312	hflB	R	-101	-89	TTAGGGTACTACA	8.2	3.6e-05
AHA_3323	AHA_3323	R	-191	-179	TAAGGGAAGTTCA	7.2	9.7e-05
AHA_3363	AHA_3363	D	-468	-456	TGAAATAGATTCA	8.3	3.2e-05
AHA_3376	AHA_3376	R	-31	-19	GTAGAGTGATTTA	7.5	7.3e-05
AHA_3383	fabG	D	-63	-51	TGAGGAAGCTTCA	7.5	7.3e-05
AHA_3400	AHA_3400	R	-50	-38	TGATAGTGATTCA	8.9	1.8e-05
AHA_3403	AHA_3403	R	-228	-216	AGAGCTAAATTCT	7.5	7.3e-05
AHA_3404	AHA_3404	D	-336	-324	AGAGCTAAATTCT	7.5	7.3e-05
AHA_3427	AHA_3427	D	-63	-51	TGAGGTGAATATA	7.7	6e-05
AHA_3432	AHA_3432	D	-487	-475	TTAGCATTATTTT	7.7	6e-05
AHA_3432	AHA_3432	R	-253	-241	TGTGAGTTTTTTA	7.2	9.7e-05
AHA_3433	AHA_3433	R	-366	-354	TTAGCATTATTTT	7.7	6e-05
AHA_3437	AHA_3437	D	-50	-38	TGAGAAAACGTCA	7.4	8e-05
AHA_3442	AHA_3442	D	-82	-70	TCAGAGTGATTCA	8.9	1.8e-05
AHA_3465	AHA_3465	R	-500	-488	TGTGAGTCGTTTA	7.2	9.7e-05
AHA_3466	AHA_3466	R	-23	-11	TGTGAGTCGTTTA	7.2	9.7e-05
AHA_3467	AHA_3467	D	-214	-202	TGTGAGTCGTTTA	7.2	9.7e-05
AHA_3500	AHA_3500	R	-170	-158	TTAGCGATATTTT	7.4	8e-05
AHA_3500	AHA_3500	R	-83	-71	TTATATTTTTTTA	7.4	8e-05
AHA_3502	AHA_3502	D	-144	-132	TGAGAGTTGTTTT	9.3	1.1e-05
AHA_3505	AHA_3505	R	-120	-108	TGAGAGTTGTTTT	9.3	1.1e-05
AHA_3508	AHA_3508	D	-140	-128	CGAGGTGAATTCA	8.2	3.6e-05
AHA_3513	rrfG	R	-323	-311	TTAGATGCTTTCA	9.7	7.5e-06
AHA_3549	mpl	D	-166	-154	TGACCATATTTCA	7.3	8.8e-05
AHA_3550	ppa	R	-127	-115	TGACCATATTTCA	7.3	8.8e-05
AHA_3561	AHA_3561	D	-50	-38	TGAGAATCAATCA	7.4	8e-05
AHA_3562	AHA_3562	R	-329	-317	TGAGATAATTTGA	8.7	2.2e-05
AHA_3562	AHA_3562	R	-393	-381	TAAGATATATTCG	7.2	9.7e-05
AHA_3568	AHA_3568	R	-234	-222	TGAAAGTGTTTCA	7.7	6e-05
AHA_3569	AHA_3569	D	-78	-66	TGAAAGTGTTTCA	7.7	6e-05
AHA_3577	AHA_3577	R	-114	-102	TGAGAATAGTTTT	10.2	4.2e-06
AHA_3578	AHA_3578	D	-118	-106	TGAGAATAGTTTT	10.2	4.2e-06
AHA_3581	AHA_3581	D	-417	-405	TTAGGAGTTTTCA	8.3	3.2e-05
AHA_3587	AHA_3587	R	-73	-61	TTAGGTGTATTCA	10.7	2.2e-06
AHA_3600	AHA_3600	D	-100	-88	TGAGCGTCATTTT	8.4	2.9e-05
AHA_3617	malQ	D	-195	-183	TGAAATTTATTTT	7.6	6.5e-05
AHA_3617	malQ	R	-15	-3	TTTGATTAATTTT	7.2	9.7e-05
AHA_3618	gap-2	R	-179	-167	TGAAATTTATTTT	7.6	6.5e-05
AHA_3618	gap-2	D	-359	-347	TTTGATTAATTTT	7.2	9.7e-05
AHA_3646	cydA	R	-365	-353	CGAGATTTATTTT	7.9	4.9e-05
AHA_3655	AHA_3655	D	-110	-98	TGATATTCATTCT	8.6	2.4e-05
AHA_3656	AHA_3656	R	-295	-283	TGATATTCATTCT	8.6	2.4e-05
AHA_3670	brnQ-2	R	-98	-86	TTATAGTTTTTTA	7.3	8.8e-05
AHA_3671	brnQ-3	D	-219	-207	TTAAATTGTTTCA	7.3	8.8e-05
AHA_3677	AHA_3677	R	-424	-412	TGAGCTTTGTTCA	9.7	7.5e-06
AHA_3678	AHA_3678	R	-26	-14	TGAGCTTTGTTCA	9.7	7.5e-06
AHA_3679	algQ	D	-406	-394	TGAGCTTTGTTCA	9.7	7.5e-06
AHA_3695	amt	D	-267	-255	TAAGCATAATTCA	8.6	2.4e-05
AHA_3697	AHA_3697	R	-435	-423	TAAGCATAATTCA	8.6	2.4e-05
AHA_3708	AHA_3708	R	-450	-438	TGATAATACTTCA	9.1	1.4e-05
AHA_3709	AHA_3709	R	-347	-335	TGATAATACTTCA	9.1	1.4e-05
AHA_3710	AHA_3710	R	-171	-159	TGATAATACTTCA	9.1	1.4e-05
AHA_3711	AHA_3711	R	-75	-63	TGATAATACTTCA	9.1	1.4e-05
AHA_3739	AHA_3739	R	-155	-143	TGAGGTTTTATCA	7.3	8.8e-05
AHA_3743	AHA_3743	R	-152	-140	TGAGAGGATCTCT	7.5	7.3e-05
AHA_3774	AHA_3774	D	-50	-38	TGAGCGTCACTCA	7.2	9.7e-05
AHA_3820	AHA_3820	R	-400	-388	TGAGATGATTTCC	8.6	2.4e-05
AHA_3829	AHA_3829	R	-266	-254	TGAGATGACTACT	8.5	2.6e-05
AHA_3830	AHA_3830	D	-92	-80	TGAGATGACTACT	8.5	2.6e-05
AHA_3832	AHA_3832	R	-161	-149	TAAGCTTACTTTT	7.4	8e-05
AHA_3832	AHA_3832	D	-156	-144	TAAGCTTATTTTT	7.2	9.7e-05
AHA_3833	bfr	R	-450	-438	TGAGAATGGTTCG	7.2	9.7e-05
AHA_3835	AHA_3835	D	-151	-139	TGAGAATGGTTCG	7.2	9.7e-05
AHA_3837	AHA_3837	D	-459	-447	TGAGAATGGTTCG	7.2	9.7e-05
AHA_3846	AHA_3846	D	-123	-111	TGACAGTACTTCT	9.3	1.1e-05
AHA_3847	folB	R	-63	-51	TGACAGTACTTCT	9.3	1.1e-05
AHA_3848	folK-2	R	-434	-422	TGACAGTACTTCT	9.3	1.1e-05
AHA_3853	AHA_3853	R	-148	-136	TGAGAATGATTCA	10.8	1.8e-06
AHA_3854	AHA_3854	D	-43	-31	TGAGAATGATTCA	10.8	1.8e-06
AHA_3856	acnB	D	-258	-246	TTAACTTATTTCT	7.4	8e-05
AHA_3863	aceE	R	-138	-126	TGGGATTAGTTTT	7.8	5.5e-05
AHA_3864	pdhR	R	-189	-177	AGAGAGGGATTTA	7.3	8.8e-05
AHA_3870	pilC	R	-326	-314	TGCGATGTTTTCA	7.3	8.8e-05
AHA_3870	pilC	D	-449	-437	TGAGCTGGGTTTT	7.2	9.7e-05
AHA_3892	mraW	R	-37	-25	TGTGATGTGTTCA	7.3	8.8e-05
AHA_3909	degS	R	-143	-131	TGAGAGGCAGTTA	7.3	8.8e-05
AHA_3911	AHA_3911	R	-82	-70	TGAGCTGAGTTCG	7.5	7.3e-05
AHA_3912	AHA_3912	R	-447	-435	TGAGCTGAGTTCG	7.5	7.3e-05
AHA_3925	AHA_3925	R	-14	-2	TTAGCGTTTTTCA	9.1	1.4e-05
AHA_3940	rrfH	R	-284	-272	TTAGATGCTTTCA	9.7	7.5e-06
AHA_3952	AHA_3952	R	-144	-132	CGAGGGTATTTTA	7.4	8e-05
AHA_3953	AHA_3953	R	-470	-458	TGGGATTCGTTCT	7.5	7.3e-05
AHA_3963	AHA_3963	D	-237	-225	TGAGATTAATTAT	10.6	2.5e-06
AHA_4001	AHA_4001	R	-38	-26	TCAGAGTTATACA	7.2	9.7e-05
AHA_4002	AHA_4002	R	-63	-51	TGAGATGACTCCT	7.8	5.5e-05
AHA_4003	AHA_4003	D	-219	-207	TGAGATGACTCCT	7.8	5.5e-05
AHA_4011	AHA_4011	R	-501	-489	TTAGATGCTTTCA	9.7	7.5e-06
AHA_4012	rrfI	R	-284	-272	TTAGATGCTTTCA	9.7	7.5e-06
AHA_4020	rpsG	D	-102	-90	TTAGATAACTTTC	7.4	8e-05
AHA_4028	rpoB	D	-132	-120	TGAGAGCATTTCA	8.8	2e-05
AHA_4047	topB	D	-317	-305	TTAAATACATTTA	7.3	8.8e-05
AHA_4048	AHA_4048	R	-162	-150	TTAAATACATTTA	7.3	8.8e-05
AHA_4067	asnC	D	-174	-162	TGAGGATTCTTCA	8.8	2e-05
AHA_4079	pntB	R	-271	-259	TGAGAGACGTTCC	7.3	8.8e-05
AHA_4084	AHA_4084	R	-335	-323	TGAGCTGGCTTCT	8.1	4e-05
AHA_4086	AHA_4086	D	-357	-345	TGAGCTGGCTTCT	8.1	4e-05
AHA_4090	AHA_4090	R	-117	-105	TTAGAGGTATTAT	8.4	2.9e-05
AHA_4093	arcA-2	D	-50	-38	TGAGCAAATTTTA	7.9	4.9e-05
AHA_4094	AHA_4094	R	-69	-57	TGAAATAAATTCA	9.3	1.1e-05
AHA_4094	AHA_4094	D	-74	-62	TTAGTTGAATTTA	8.6	2.4e-05
AHA_4095	AHA_4095	R	-421	-409	TGAAATAAATTCA	9.3	1.1e-05
AHA_4095	AHA_4095	D	-426	-414	TTAGTTGAATTTA	8.6	2.4e-05
AHA_4101	lacZ	R	-57	-45	TGAGCATTCTTCT	8	4.4e-05
AHA_4140	AHA_4140	D	-190	-178	TTATAGTTTTTTA	7.3	8.8e-05
AHA_4141	AHA_4141	R	-393	-381	TTATAGTTTTTTA	7.3	8.8e-05
AHA_4155	AHA_4155	D	-187	-175	TGAGTGGATTTCT	7.7	6e-05
AHA_4155	AHA_4155	D	-234	-222	TGAGAGTCTCTCT	7.3	8.8e-05
AHA_4157	AHA_4157	D	-83	-71	TTATAGTTGTTTA	7.2	9.7e-05
AHA_4158	AHA_4158	D	-411	-399	TGAGTGGAATTTA	8.5	2.6e-05
AHA_4158	AHA_4158	R	-63	-51	TGATAATCCTTCA	7.2	9.7e-05
AHA_4159	AHA_4159	D	-231	-219	TGAGATAATGTCA	8.5	2.6e-05
AHA_4159	AHA_4159	R	-454	-442	TTATATTCATTTA	8	4.4e-05
AHA_4162	AHA_4162	D	-46	-34	TGAGCGAATTTTA	8.6	2.4e-05
AHA_4166	rfbF	R	-105	-93	TTAGATTAAATCA	9.7	7.5e-06
AHA_4166	rfbF	R	-80	-68	TGAGATAATTTAA	9.3	1.1e-05
AHA_4167	AHA_4167	R	-219	-207	TGATATGGATTCA	8.4	2.9e-05
AHA_4168	AHA_4168	R	-505	-493	TCTGATTAATTCA	7.3	8.8e-05
AHA_4169	AHA_4169	R	-285	-273	TGAGCATGCTTTA	7.3	8.8e-05
AHA_4170	AHA_4170	D	-85	-73	TGACATTGTTTCA	8.1	4e-05
AHA_4181	AHA_4181	R	-306	-294	TGAGCGGTATTGA	7.4	8e-05
AHA_4196	AHA_4196	R	-185	-173	TCAGAATTCTTCA	7.3	8.8e-05
AHA_4197	rpmE	D	-200	-188	TGGGAAGAATTCA	8.3	3.2e-05
AHA_4198	priA	R	-50	-38	TGGGAAGAATTCA	8.3	3.2e-05
AHA_4198	priA	D	-436	-424	TCAGAATTCTTCA	7.3	8.8e-05
AHA_4210	AHA_4210	D	-47	-35	TGAGAATGAGTCT	7.4	8e-05
AHA_4211	AHA_4211	R	-143	-131	TGAGAATGAGTCT	7.4	8e-05
AHA_4218	ccoG	D	-137	-125	TTAGATACATTTT	9.4	1e-05
AHA_4234	kbl	R	-128	-116	TGCGGTGAATTCA	7.8	5.5e-05
AHA_4240	AHA_4240	R	-14	-2	TTAGAAGAAGTCA	8.3	3.2e-05
AHA_4242	AHA_4242	R	-540	-528	TTAGATGCTTTCA	9.7	7.5e-06
AHA_4243	rrfJ	R	-323	-311	TTAGATGCTTTCA	9.7	7.5e-06
AHA_4252	AHA_4252	D	-107	-95	TGAGAATAGTTAT	8.9	1.8e-05
AHA_4253	AHA_4253	R	-241	-229	TGAGAATAGTTAT	8.9	1.8e-05
AHA_4262	atpD	D	-65	-53	TTAGAGGATTTGA	7.7	6e-05
AHA_4273	gidA	D	-190	-178	TAAGATCTATTTA	7.3	8.8e-05
AHA_4277	AHA_4277	D	-46	-34	TGAGATGAAATCA	8.9	1.8e-05
